# A Metagenomic Study of Antibiotic Resistance Across Diverse Soil Types and Geographical Locations

**DOI:** 10.1101/2024.09.30.615846

**Authors:** Stephanie Pillay, Yasin Tepeli, Paul van Lent, Thomas Abeel

## Abstract

**Background:** Soil naturally harbours antibiotic resistant bacteria and is considered to be a reservoir for antibiotic resistance. The overuse of antibiotics across human, animal, and environmental sectors has intensified this issue leading to an increased acquisition of antibiotic resistant genes by bacteria in soil. Various biogeographical factors, such as soil pH, temperature, and pollutants, play a role in the spread and emergence of antibiotic resistance in soil. In this study, we utilised publicly available metagenomic datasets from four different soil types (rhizosphere, urban, natural, and rural areas) sampled from nine distinct geographic locations to explore the patterns of antibiotic resistance in soils from different regions.

**Results:** *Bradyrhizobium* was predominant in vegetation soil types regardless of soil pH and temperature. ESKAPE pathogen *Pseudomonas aeruginosa* was prevalent in rural soil samples. Antibiotic resistance gene families such as 16s rRNA with mutations conferring resistance to aminoglycoside antibiotics, OXA β-lactamase, ANT(3’’), and the RND and MFS efflux pump gene were identified in all soil types, with their abundances influenced by anthropogenic activities, vegetation, and climate in different geographical locations. Plasmids were more abundant in rural soils and were linked to aminoglycoside resistance. Integrons and integrative elements identified were associated with commonly used and naturally occurring antibiotics, showing similar abundances across different soil types and geographical locations.

**Conclusion:** Antimicrobial resistance in soil may be driven by anthropogenic activities and biogeographical factors, increasing the risk of bacteria developing resistance and leading to higher morbidity and mortality rates in humans and animals.
