## Supplementary material for "A Metagenomic Study of Antibiotic Resistance Across Diverse Soil Types and Geographical Locations": Supplemental_Table_1.xlsx

### Sheet: Sheet2
Table 1: Meta data of metagenomic samples
Soil types	Study	Bioprojects	Sample	SRR	Dates	Identity	Geographical	Bases	Instrument	Layout	Platform	Soil pH	Air humidity	Temperate	Nutrient Availability	Soil depth	Rainfall
Natural
NS1	study 1	PRJNA633324
		natural	1	SRR11820900	2018-08-21	deep forest	china	7962271828	HiSeq x Ten	Paired	illumina	5.69±0.42	84	26
		natural	2	SRR11820902	2018-08-21	deep forest	china	11242598035	HiSeq x Ten	Paired	illumina	6.73±0.37	69	24
		natural	3	SRR11802903	2018-08-21	deep forest	china	9893481707	HiSeq x Ten	Paired	illumina	5.46±0.31	80	24
NS2	study 2	PRJNA746419
		natural	1	SRR15167839	2020-06	mountains	china	41539753200	Illumina NovaSeq 6000	Paired	illumina					0-20cm
		natural	2	SRR15167840	2020-06	mountains	china	18611149800	Illumina NovaSeq 6000	Paired	illumina					0-20cm
		natural	3	SRR15167842	2020-06	mountains	china	19666565100	Illumina NovaSeq 6000	Paired	illumina					0-20cm
		natural	4	SRR15167843	2020-06	mountains	china	62177764200	Illumina NovaSeq 6000	Paired	illumina					0-20cm
		natural	5	SRR15167844	2020-06	mountains	china	15855472200	Illumina NovaSeq 6000	Paired	illumina					0-20cm
NS3	study3	PRJNA642232
		natural	1	SRR12102597	2017-05	Temperate mediterraean desert	Israel: negev	6204217874	NextSeq 500	Paired	illumina	7.95		arid		2-10cm	~50 to 90 mm/year
		natural	2	SRR12102598	2017-05	Temperate mediterraean desert	Israel: negev	7402954110	NextSeq 500	Paired	illumina	8.85		arid		2-10cm	~50 to 90 mm/year
		natural	3	SRR12102599	2017-05	Temperate mediterraean desert	Israel: negev	9347862653	NextSeq 500	Paired	illumina	8.9		arid		2-10cm	~50 to 90 mm/year
		natural	4	SRR12102605	2017-05	Temperate mediterraean desert	Israel: negev	5564236137	NextSeq 500	Paired	illumina	8.9		hyper-arid climate		2-10cm	< 20 mm/year
		natural	5	SRR12102604	2017-05	Temperate mediterraean desert	Israel: negev	7627122410	NextSeq 500	Paired	illumina	8.77		hyper-arid climate		2-10cm	< 20 mm/year
		natural	6	SRR12102596	2017-05	Temperate mediterraean desert	Israel: negev	5554171409	NextSeq 500	Paired	illumina	8.49		hyper-arid climate		2-10cm	< 20 mm/year
		natural	7	SRR12102600	2017-05	Temperate mediterraean desert	Israel: negev	7020521288	NextSeq 500	Paired	illumina	8.8		semi arid		2-10cm	~200 to 250 mm/year
		natural	8	SRR12102601	2017-05	Temperate mediterraean desert	Israel: negev	6077650199	NextSeq 500	Paired	illumina	8		semi arid		2-10cm	~200 to 250 mm/year
		natural	9	SRR12102602	2017-05	Temperate mediterraean desert	Israel: negev	7095006743	NextSeq 500	Paired	illumina	8.93		semi arid		2-10cm	~200 to 250 mm/year
		natural	10	SRR12102607	2017-05	Temperate shrubland desert	Isreal: Judea	9494222771	NextSeq 500	Paired	illumina	8.16		sub humid		2-10cm	300 to 400 mm/year
		natural	11	SRR12102606	2017-05	Temperate shrubland desert	Isreal: Judea	11621385086	NextSeq 500	Paired	illumina	7.74		sub humid		2-10cm	301 to 400 mm/year
		natural	12	SRR12102603	2017-05	Temperate shrubland desert	Isreal: Judea	7275938750	NextSeq 500	Paired	illumina	7.9		sub humid		2-10cm	302 to 400 mm/year
NS4	study4	PRJNA665391
		natural	1	SRR12717698	2019-03-13	Atacama Desert	Chile	11109682684	Illumina HiSeq 2500	PAIRED	illumina	9	11.9	36.3
		natural	2	SRR12717697	2019-03-13	Atacama Desert	Chile	15699370794	Illumina HiSeq 2500	PAIRED	illumina	8.4	11.9	36.3
		natural	3	SRR12717695	2019-03-13	Atacama Desert	Chile	21134472084	Illumina HiSeq 2500	PAIRED	illumina	7.8	11.9	36.3
		natural	4	SRR12717694	2019-03-13	Atacama Desert	Chile	21060146968	Illumina HiSeq 2500	PAIRED	illumina	9	13.7	37.5
		natural	5	SRR12717693	2019-03-13	Atacama Desert	Chile	10528886756	Illumina HiSeq 2500	PAIRED	illumina	8.4	13.7	37.5
		natural	6	SRR12717692	2019-03-13	Atacama Desert	Chile	18543308222	Illumina HiSeq 2500	PAIRED	illumina	7.6	13.7	37.5
		natural	7	SRR12717691	2019-03-13	Atacama Desert	Chile	25558150802	Illumina HiSeq 2500	PAIRED	illumina	8.1	18.6	32.6
		natural	8	SRR12717690	2019-03-13	Atacama Desert	Chile	6925782258	Illumina HiSeq 2500	PAIRED	illumina	7.9	18.6	32.6
		natural	9	SRR12717689	2019-03-13	Atacama Desert	Chile	18257758574	Illumina HiSeq 2500	PAIRED	illumina	7.6	18.6	32.6
		natural	10	SRR12717688	2019-03-13	Atacama Desert	Chile	7716509064	Illumina HiSeq 2500	PAIRED	illumina	7.6	22.3	31.8
		natural	11	SRR12717696	2019-03-13	Atacama Desert	Chile	13924741056	Illumina HiSeq 2500	PAIRED	illumina	7.6	22.3	31.8
NS5	study5	PRJNA699250
		natural	1	SRR17689985	2017-2018	Antarctic soil	Antarctica	3780672466	NextSeq 500	PAIRED	illumina					0-5cm
		natural	2	SRR17689988	2017-2018	Antarctic soil	Antarctica	3417838492	NextSeq 500	PAIRED	illumina					0-5cm
		natural	3	SRR17689986	2017-2018	Antarctic soil	Antarctica	3542960414	NextSeq 500	PAIRED	illumina					0-5cm
		natural	4	SRR17689992	2017-2018	Antarctic soil	Antarctica	3801490534	NextSeq 500	PAIRED	illumina					0-5cm
		natural	5	SRR17689987	2017-2018	Antarctic soil	Antarctica	3948767478	NextSeq 500	PAIRED	illumina					0-5cm
		natural	6	SRR17689997	2017-2018	Antarctic soil	Antarctica	2627536504	NextSeq 500	PAIRED	illumina					0-5cm
		natural	7	SRR17689995	2017-2018	Antarctic soil	Antarctica	3756065204	NextSeq 500	PAIRED	illumina					0-5cm
		natural	8	SRR17689981	2017-2018	Antarctic soil	Antarctica	2929584522	NextSeq 500	PAIRED	illumina					0-5cm
		natural	9	SRR17689980	2017-2018	Antarctic soil	Antarctica	4312077706	NextSeq 500	PAIRED	illumina					0-5cm
		natural	10	SRR17689984	2017-2018	Antarctic soil	Antarctica	3271992122	NextSeq 500	PAIRED	illumina					0-5cm
		natural	11	SRR17689982	2017-2018	Antarctic soil	Antarctica	3579241486	NextSeq 500	PAIRED	illumina					0-5cm
		natural	12	SRR17689983	2017-2018	Antarctic soil	Antarctica	3861342404	NextSeq 500	PAIRED	illumina					0-5cm
		natural	13	SRR17690004	2017-2018	Antarctic soil	Antarctica	3632543580	NextSeq 500	PAIRED	illumina					0-5cm
		natural	14	SRR17690003	2017-2018	Antarctic soil	Antarctica	3352913022	NextSeq 500	PAIRED	illumina					0-5cm
		natural	15	SRR17689991	2017-2018	Antarctic soil	Antarctica	3448655176	NextSeq 500	PAIRED	illumina					0-5cm
		natural	16	SRR17690001	2017-2018	Antarctic soil	Antarctica	3950882082	NextSeq 500	PAIRED	illumina					0-5cm
		natural	17	SRR17689978	2017-2018	Antarctic soil	Antarctica	2863424476	NextSeq 500	PAIRED	illumina					0-5cm
		natural	18	SRR17689979	2017-2018	Antarctic soil	Antarctica	3605746818	NextSeq 500	PAIRED	illumina					0-5cm
		natural	19	SRR17690002	2017-2018	Antarctic soil	Antarctica	4118328398	NextSeq 500	PAIRED	illumina					0-5cm
		natural	20	SRR17689989	2017-2018	Antarctic soil	Antarctica	3960842948	NextSeq 500	PAIRED	illumina					0-5cm
		natural	21	SRR17689993	2017-2018	Antarctic soil	Antarctica	3968519184	NextSeq 500	PAIRED	illumina					0-5cm
		natural	22	SRR17690000	2017-2018	Antarctic soil	Antarctica	4140691196	NextSeq 500	PAIRED	illumina					0-5cm
		natural	23	SRR17689998	2017-2018	Antarctic soil	Antarctica	4192450372	NextSeq 500	PAIRED	illumina					0-5cm
		natural	24	SRR17689990	2017-2018	Antarctic soil	Antarctica	3648352978	NextSeq 500	PAIRED	illumina					0-5cm
		natural	25	SRR17689999	2017-2018	Antarctic soil	Antarctica	3784233952	NextSeq 500	PAIRED	illumina					0-5cm
		natural	26	SRR17689994	2017-2018	Antarctic soil	Antarctica	2579242174	NextSeq 500	PAIRED	illumina					0-5cm
		natural	27	SRR17689996	2017-2018	Antarctic soil	Antarctica	3276878180	NextSeq 500	PAIRED	illumina					0-5cm
Urban
US1	study1	PRJNA633324
		urban	1	SRR11820899	2018-08-22	hospital	china	9660617453	HiSeq X Ten	Paired	illumina	7.36±0.08	46	28
		urban	2	SRR11802904	2018-08-21	forestpark	china	10305534634	HiSeq X Ten	Paired	illumina	7.11±0.15	38	31
		urban	3	SRR11802905	2018-08-21	forestpark	china	12569603262	HiSeq X Ten	Paired	illumina	6.93±0.13	34	31
		urban	4	SRR11802906	2018-08-22	hospital	china	9422031637	HiSeq X Ten	Paired	illumina	6.99±0.13	88	24
		urban	5	SRR11802907	2018-08-22	forestpark	china	11425367637	HiSeq X Ten	Paired	illumina	6.55±0.15	62	28
		urban	6	SRR11802908	2018-08-22	forestpark	china	13076135473	HiSeq X Ten	Paired	illumina	6.62±0.25	69	26
		urban	7	SRR11802909	2018-08-21	residential	china	11868090546	HiSeq X Ten	Paired	illumina	7.02±0.37	56	29
		urban	8	SRR11802912	2018-08-22	residential	china	11613119188	HiSeq X Ten	Paired	illumina	6.66±0.64	59	29
		urban	9	SRR11802913	2018-08-22	hospital	china	10027756495	HiSeq X Ten	Paired	illumina	7.30±0.21	92	22
		urban	10	SRR11802914	2018-08-21	hospital	china	11730728395	HiSeq X Ten	Paired	illumina	7.10±0.22	35	32
US2	study 2	PRJNA746419
		urban	1	SRR15167838	2020-06	road verge	china	19459440600	Illumina NovaSeq 6000	paired	illumina					0-20cm
		urban	2	SRR15167847	2020-06	road verge	china	19403269800	Illumina NovaSeq 6001	paired	illumina					0-20cm
		urban	3	SRR15167848	2020-06	road verge	china	20408484000	Illumina NovaSeq 6002	paired	illumina					0-20cm
		urban	4	SRR15167849	2020-06	road verge	china	15551411400	Illumina NovaSeq 6003	paired	illumina					0-20cm
		urban	5	SRR15167850	2020-06	road verge	china	18089657700	Illumina NovaSeq 6004	paired	illumina					0-20cm
		urban	6	SRR15167836	2020-06	park	china	52149211800	Illumina NovaSeq 6005	paired	illumina					0-20cm
		urban	7	SRR15167837	2020-06	park	china	19181293800	Illumina NovaSeq 6006	paired	illumina					0-20cm
		urban	8	SRR15167845	2020-06	park	china	49591777200	Illumina NovaSeq 6007	paired	illumina					0-20cm
		urban	9	SRR15167846	2020-06	park	china	39505924500	Illumina NovaSeq 6008	paired	illumina					0-20cm
		urban	10	SRR15167853	2020-06	park	china	19697381700	Illumina NovaSeq 6009	paired	illumina					0-20cm
US3	study3	PRJNA717813
		urban	1	SRR14085588	2019-05	Nature reserve	Germany	21634553992	ILLUMINA	paired	Illumina					0-9cm
		urban	2	SRR14085591	2019-05	Nature reserve	Germany	24321381686	ILLUMINA	paired	Illumina					0-9cm
		urban	3	SRR14085587	2019-05	Nature reserve	Germany	22847720306	ILLUMINA	paired	Illumina					16-40cm
		urban	4	SRR14085586	2019-05	Nature reserve	Germany	24854076936	ILLUMINA	paired	Illumina					3cm
		urban	5	SRR14085585	2019-05	Nature reserve	Germany	34231836504	ILLUMINA	paired	Illumina					0-6cm
		urban	6	SRR14085594	2019-05	Nature reserve	Germany	26105094420	ILLUMINA	paired	Illumina					7cm
		urban	7	SRR14085593	2019-05	Nature reserve	Germany	16083115398	ILLUMINA	paired	Illumina					0-10cm
		urban	8	SRR14085592	2019-05	Nature reserve	Germany	19412882838	ILLUMINA	paired	Illumina					4cm
Rhizosphere
		PRJNA593573
RHS1	Study1	rhizophere	1	SRR10585487	2018-10-02	greenhouse	Singapore	4364474846	Illumina HiSeq 2500	Paired	illumina				NPK fertiliser
		rhizophere	2	SRR10585488	2018-10-02	greenhouse	Singapore	5079237506	Illumina HiSeq 2500	Paired	illumina				NPK fertiliser
		rhizophere	3	SRR10585489	2018-10-02	greenhouse	Singapore	3828452298	Illumina HiSeq 2500	Paired	illumina				NPK fertiliser
		rhizophere	4	SRR10585490	2018-10-02	greenhouse	Singapore	3740804604	Illumina HiSeq 2500	Paired	illumina				NPK fertiliser
		rhizophere	5	SRR10585504	2018-10-02	greenhouse	Singapore	4637236044	Illumina HiSeq 2500	Paired	illumina				NPK fertiliser
		rhizophere	6	SRR10585505	2018-10-02	greenhouse	Singapore	3868073652	Illumina HiSeq 2500	Paired	illumina				NPK fertiliser
		rhizophere	7	SRR10585508	2018-10-02	greenhouse	Singapore	3471770756	Illumina HiSeq 2500	Paired	illumina				NPK fertiliser
		rhizophere	8	SRR10585522	2018-10-02	greenhouse	Singapore	4306977774	Illumina HiSeq 2500	Paired	illumina				NPK fertiliser
		rhizophere	9	SRR10585523	2018-03-14	greenhouse	Singapore	4210251912	Illumina HiSeq 2500	Paired	illumina				NPK fertiliser
		rhizophere	10	SRR10585532	2018-03-14	greenhouse	Singapore	2780586032	Illumina HiSeq 2500	Paired	illumina				NPK fertiliser
		rhizophere	11	SRR10585533	2018-03-14	greenhouse	Singapore	2757629070	Illumina HiSeq 2500	Paired	illumina				NPK fertiliser
		rhizophere	12	SRR10585534	2018-03-14	greenhouse	Singapore	3025369766	Illumina HiSeq 2500	Paired	illumina				NPK fertiliser
		rhizophere	13	SRR10585535	2018-03-14	greenhouse	Singapore	3206932122	Illumina HiSeq 2500	Paired	illumina				NPK fertiliser
		PRJNA763981
RHS2	study2	rhizophere	1	SRR15947147	2021-03-12	soybean rhizoshperic soil	South Africa	2616112978	Illumina NovaSeq 6000		illumina			Summer: 15°C and 32°C Winter: 1°C and 17°C			500 to 600 mm/year
		rhizophere	2	SRR15947148	2021-03-12	soybean rhizoshperic soil	South Africa	3084046592	Illumina NovaSeq 6000		illumina			Summer: 15°C and 32°C Winter: 1°C and 17°C			500 to 600 mm/year
		rhizophere	3	SRR15947149	2021-03-12	soybean rhizoshperic soil	South Africa	3499754929	Illumina NovaSeq 6000		illumina			Summer: 15°C and 32°C Winter: 1°C and 17°C			500 to 600 mm/year
		rhizophere	4	SRR15947150	2021-03-12	soybean rhizoshperic soil	South Africa	2822298720	Illumina NovaSeq 6000		illumina			Summer: 15°C and 32°C Winter: 1°C and 17°C			500 to 600 mm/year
		rhizophere	5	SRR15947151	2021-03-12	soybean rhizoshperic soil	South Africa	2844944063	Illumina NovaSeq 6000		illumina			Summer: 15°C and 32°C Winter: 1°C and 17°C			500 to 600 mm/year
		rhizophere	6	SRR15947152	2021-03-12	soybean rhizoshperic soil	South Africa	2745988847	Illumina NovaSeq 6000		illumina			Summer: 15°C and 32°C Winter: 1°C and 17°C			500 to 600 mm/year
		rhizophere	7	SRR15947153	2021-03-12	soybean rhizoshperic soil	South Africa	3803838901	Illumina NovaSeq 6000		illumina			Summer: 15°C and 32°C Winter: 1°C and 17°C			500 to 600 mm/year
		rhizophere	8	SRR15947154	2021-03-12	soybean rhizoshperic soil	South Africa	2577440961	Illumina NovaSeq 6000		illumina			Summer: 15°C and 32°C Winter: 1°C and 17°C			500 to 600 mm/year
		rhizophere	9	SRR15947155	2021-03-12	soybean rhizoshperic soil	South Africa	2836445764	Illumina NovaSeq 6000		illumina			Summer: 15°C and 32°C Winter: 1°C and 17°C			500 to 600 mm/year
		rhizophere	10	SRR15947156	2021-03-12	soybean rhizoshperic soil	South Africa	2567172719	Illumina NovaSeq 6000		illumina			Summer: 15°C and 32°C Winter: 1°C and 17°C			500 to 600 mm/year
		rhizophere	11	SRR15947157	2021-03-12	soybean rhizoshperic soil	South Africa	2914747038	Illumina NovaSeq 6000		illumina			Summer: 15°C and 32°C Winter: 1°C and 17°C			500 to 600 mm/year
		rhizophere	12	SRR15947158	2021-03-12	soybean rhizoshperic soil	South Africa	3364602389	Illumina NovaSeq 6000		illumina			Summer: 15°C and 32°C Winter: 1°C and 17°C			500 to 600 mm/year
		PRJNA833565
RHS3	study3	rhizophere	1	SRR19161315	2020-07-15	IP - intecropped peanut	China	15751337700	Illumina NovaSeq 6000		illumina	6.5		5°C - 25°C	NPK fertiliser		0 -500mm/year
		rhizophere	2	SRR19161316	2020-07-15	IP - intecropped peanut	China	15145299600	Illumina NovaSeq 6000		illumina	6.5		5°C - 25°C	NPK fertiliser		0 -500mm/year
		rhizophere	3	SRR19161317	2020-07-15	SM - Sole maize	China	13110765600	Illumina NovaSeq 6000		illumina	6.5		5°C - 25°C	NPK fertiliser		0 -500mm/year
		rhizophere	4	SRR19161318	2020-07-15	SM - Sole maize	China	14915764200	Illumina NovaSeq 6000		illumina	6.5		5°C - 25°C	NPK fertiliser		0 -500mm/year
		rhizophere	5	SRR19161319	2020-07-15	IP - intecropped peanut	China	14659411200	Illumina NovaSeq 6000		illumina	6.5		5°C - 25°C	NPK fertiliser		0 -500mm/year
		rhizophere	6	SRR19161320	2020-07-15	SP- Sole Peanut	China	16022831100	Illumina NovaSeq 6000		illumina	6.5		5°C - 25°C	NPK fertiliser		0 -500mm/year
		rhizophere	7	SRR19161321	2020-07-15	SP- Sole Peanut	China	13936451100	Illumina NovaSeq 6000		illumina	6.5		5°C - 25°C	NPK fertiliser		0 -500mm/year
		rhizophere	8	SRR19161322	2020-07-15	SP- Sole Peanut	China	17880520500	Illumina NovaSeq 6000		illumina	6.5		5°C - 25°C	NPK fertiliser		0 -500mm/year
		rhizophere	9	SRR19161323	2020-07-15	IM - Intercropped maize	China	14488148400	Illumina NovaSeq 6000		illumina	6.5		5°C - 25°C	NPK fertiliser		0 -500mm/year
		rhizophere	10	SRR19161324	2020-07-15	IM - Intercropped maize	China	14064323400	Illumina NovaSeq 6000		illumina	6.5		5°C - 25°C	NPK fertiliser		0 -500mm/year
		rhizophere	11	SRR19161325	2020-07-15	IM - Intercropped maize	China	14158674000	Illumina NovaSeq 6000		illumina	6.5		5°C - 25°C	NPK fertiliser		0 -500mm/year
		rhizophere	12	SRR19161326	2020-07-15	II - shared soil with peanut	China	13689770100	Illumina NovaSeq 6000		illumina	6.5		5°C - 25°C	NPK fertiliser		0 -500mm/year
		rhizophere	13	SRR19161327	2020-07-15	SM - Sole maize	China	13264011300	Illumina NovaSeq 6000		illumina	6.5		5°C - 25°C	NPK fertiliser		0 -500mm/year
		rhizophere	14	SRR19161328	2020-07-15	II - shared soil with peanut	China	13528790700	Illumina NovaSeq 6000		illumina	6.5		5°C - 25°C	NPK fertiliser		0 -500mm/year
		rhizophere	15	SRR19161329	2020-07-15	II - shared soil with peanut	China	13120329900	Illumina NovaSeq 6000		illumina	6.5		5°C - 25°C	NPK fertiliser		0 -500mm/year
		rhizophere	16	SRR19161330	2020-07-15	SP- Sole Peanut	China	14079636600	Illumina NovaSeq 6000		illumina	6.5		5°C - 25°C	NPK fertiliser		0 -500mm/year
		rhizophere	17	SRR19161331	2020-07-15	SP- Sole Peanut	China	16245318300	Illumina NovaSeq 6000		illumina	6.5		5°C - 25°C	NPK fertiliser		0 -500mm/year
		rhizophere	18	SRR19161332	2020-07-15	SP- Sole Peanut	China	15361137600	Illumina NovaSeq 6000		illumina	6.5		5°C - 25°C	NPK fertiliser		0 -500mm/year
		rhizophere	19	SRR19161333	2020-07-15	SM - Sole maize	China	15009872700	Illumina NovaSeq 6000		illumina	6.5		5°C - 25°C	NPK fertiliser		0 -500mm/year
		rhizophere	20	SRR19161334	2020-07-15	SM - Sole maize	China	13508320200	Illumina NovaSeq 6000		illumina	6.5		5°C - 25°C	NPK fertiliser		0 -500mm/year
		rhizophere	21	SRR19161335	2020-07-15	SM - Sole maize	China	14211506700	Illumina NovaSeq 6000		illumina	6.5		5°C - 25°C	NPK fertiliser		0 -500mm/year
Rural
RS1	study1	PRJNA300541
		rural	1	SRR2938554	2013-01-14	household washing place	El salvador	210896862	NextSeq 500	Single	illumina
		rural	2	SRR2938557	2013-01-14	latrine urine exit	El salvador	659075228	NextSeq 500	Single	illumina
		rural	3	SRR2938558	2012-01-31	latrine urine exit	El salvador	1147416921	NextSeq 500	Single	illumina
		rural	4	SRR2938561	2013-01-14	latrine urine exit	El salvador	579681933	NextSeq 500	Single	illumina
		rural	5	SRR2938563	2013-01-14	household washing place	El salvador	290256081	NextSeq 500	Single	illumina
		rural	6	SRR2938564	2012-01-31	agricultural plot	El salvador	385617209	NextSeq 500	Single	illumina
		rural	7	SRR2938565	2012-01-31	agricultural plot	El salvador	214981687	NextSeq 500	Single	illumina
		rural	8	SRR2938566	2013-01-14	household washing place	El salvador	611271700	NextSeq 500	Single	illumina
		rural	9	SRR2938567	2013-01-14	latrine urine exit	El salvador	162536215	NextSeq 500	Single	illumina
		rural	10	SRR2938568	2013-01-14	chicken coop	El salvador	302390303	NextSeq 500	Single	illumina
		rural	11	SRR2938569	2012-04-11	adjacent to latrine compartment	El salvador	167245809	NextSeq 500	Single	illumina
		rural	12	SRR2938574	2014-01-14	latrine urine exit	El salvador	428319654	NextSeq 500	Single	illumina
		rural	13	SRR2938575	2014-01-14	household washing place	El salvador	300035416	NextSeq 500	Single	illumina
		rural	14	SRR2938577	2014-01-14	latrine urine exit	El salvador	322606520	NextSeq 500	Single	illumina
		rural	15	SRR2938578	2014-01-14	adjacent to latrine compartment	El salvador	412906449	NextSeq 500	Single	illumina
		rural	16	SRR2938580	2014-01-14	household washing place	El salvador	319659850	NextSeq 500	Single	illumina
		rural	17	SRR2938581	2014-01-14	chicken coop	El salvador	377147882	NextSeq 500	Single	illumina
		rural	18	SRR2938584	2014-01-14	household washing place	El salvador	213254126	NextSeq 500	Single	illumina
		rural	19	SRR2938585	2014-01-14	latrine urine exit	El salvador	290494774	NextSeq 500	Single	illumina
		rural	20	SRR2938586	2014-01-14	chicken coop	El salvador	212295251	NextSeq 500	Single	illumina
		rural	21	SRR2938587	2014-01-14	adjacent to latrine compartment	El salvador	161979338	NextSeq 500	Single	illumina
		rural	22	SRR2938588	2014-01-14	agricultural plot	El salvador	330751468	NextSeq 500	Single	illumina
		rural	23	SRR2938590	2014-01-14	adjacent to latrine compartment	El salvador	447045263	NextSeq 500	Single	illumina
		rural	24	SRR2938591	2014-01-14	household washing place	El salvador	220605035	NextSeq 500	Single	illumina
		rural	25	SRR2938593	2014-01-14	adjacent to latrine compartment	El salvador	144282576	NextSeq 500	Single	illumina
RS2	study2	PRJNA772288
		rural	1	SRR16888420	2020-02-20	effluent treated soil	Botswana:Palapye	3076721942	llumina MiSeq	paired	illumina
