## Supplementary material for "A Metagenomic Study of Antibiotic Resistance Across Diverse Soil Types and Geographical Locations": Supplemental_Table_4.xlsx

### Sheet: Sheet1
Table 4: Bacterial genus abundances in rhizosphere soil studies
Genus	RSH1	RSH2	RSH3
Streptomyces	0.0463596	0.111368	0.0867147
Burkholderia	0.081865	0.01555	0.0395744
Pseudomonas	0.0480263	0.0189209	0.0228072
Bradyrhizobium	0.0348682	0.0767977	0.0749266
Paraburkholderia	0.0262597	0.00587113	0.0163095
Sphingomonas	0.0196111	0.0125472	0.0256464
Variovorax	0.0106006	0.00623979	0.00926443
Massilia	0.0144951	0.00718636	0.015481
Rhizobium	0.0172279	0.010026	0.00861435
Agrobacterium	0.0226217	0.00155042	0.00208731
Sphingopyxis	0.0188886	0.0047373	0.00868107
Mesorhizobium	0.0155077	0.00764246	0.0126501
Mycobacterium	0.00948754	0.0219217	0.0153596
Acidovorax	0.0178869	0.00443295	0.00596566
Lysobacter	0.0101148	0.00242189	0.009569
Stenotrophomonas	0.0133218	0.0031206	0.0114132
Nocardioides	0.00878723	0.0207993	0.0116001
Cupriavidus	0.0147719	0.00571303	0.00947653
Micromonospora	0.00589143	0.0272221	0.012478
Microbacterium	0.01032	0.00963969	0.00553149
Rhodanobacter	0.014955	0.000416459	0.00882027
Bosea	0.0129919	0.00328199	0.00371128
Mycolicibacterium	0.00517745	0.0154237	0.00722901
Mitsuaria	0.0138305	0.00075224	0.00120217
Ralstonia	0.0123192	0.00241474	0.0078127
Methylobacterium	0.00836841	0.0167641	0.00952304
Achromobacter	0.010949	0.0039637	0.00692737
Rhodopseudomonas	0.00930467	0.00719592	0.010671
Actinoplanes	0.00245831	0.0155525	0.00615729
Sphingobium	0.00955201	0.00549316	0.0104569
Pandoraea	0.0110647	0.00165704	0.00329787
Dyella	0.0104087	0.000882864	0.00668622
Xanthomonas	0.00875741	0.00216669	0.0071642
Azospirillum	0.00836575	0.00485502	0.00627873
Sinorhizobium	0.00869388	0.00376285	0.00363755
Rhodococcus	0.00434545	0.00939875	0.00635239
Arthrobacter	0.00281872	0.0180464	0.00491781
Bordetella	0.00741281	0.00429365	0.00714885
Pseudoxanthomonas	0.00805655	0.000823805	0.00307269
Bacillus	0.00333672	0.0424899	0.00317911
Caulobacter	0.00505326	0.00284364	0.0073039
Devosia	0.00685951	0.00163652	0.00190861
Aeromicrobium	0.00254285	0.00688614	0.00416726
Conexibacter	0.00119414	0.0142005	0.00587579
Agromyces	0.00493461	0.00217487	0.00132938
Hydrogenophaga	0.00596661	0.00161946	0.00219343
Shinella	0.00663254	0.000788885	0.000913106
Novosphingobium	0.00586523	0.00268082	0.00404248
Amycolatopsis	0.00256277	0.00967162	0.0112278
Ramlibacter	0.00456867	0.00418985	0.00481928
Herbaspirillum	0.00545964	0.00127802	0.0019731
Altererythrobacter	0.00514742	0.00212589	0.00367254
Sorangium	0.00352467	0.00639083	0.00490092
Ensifer	0.00530662	0.00100406	0.00125988
Leifsonia	0.00368194	0.00380429	0.00225237
Microvirga	0.00219116	0.0060565	0.00141494
Cellulomonas	0.00317755	0.00432982	0.00272969
Pseudonocardia	0.00196025	0.0080429	0.00433624
Hyphomicrobium	0.00477364	0.00144307	0.00192528
Thauera	0.00410036	0.00217081	0.00461667
Janthinobacterium	0.00283334	0.000951133	0.00156745
Pimelobacter	0.00286345	0.00504738	0.00303768
Lentzea	0.00289224	0.00233564	0.00106669
Geodermatophilus	0.000475544	0.00872003	0.00329793
Erythrobacter	0.00354959	0.00190998	0.00326141
Rhodoplanes	0.00226682	0.00686853	0.00789754
Corynebacterium	0.00219078	0.00522111	0.00421288
Gemmatirosa	0.00143128	0.0076438	0.0124021
Marmoricola	0.00181901	0.00604812	0.00353017
Aeromonas	0.00378669	0.000847059	0.00127736
Nitrobacter	0.0032385	0.00169354	0.00352028
Modestobacter	0.000513164	0.0085493	0.00304921
Brevundimonas	0.00257887	0.00189559	0.0035282
Azoarcus	0.00306632	0.00170804	0.00367952
Phenylobacterium	0.00249563	0.00252375	0.0079508
Pseudolabrys	0.00322761	0.00230568	0.00784661
Enterobacter	0.00311407	0.00147764	0.00229091
Nocardia	0.00191798	0.00456793	0.0034165
Frankia	0.00176927	0.0058066	0.00507015
Salmonella	0.00382243	0.000461318	0.00096605
Luteimonas	0.00298649	0.000716574	0.00308835
Luteitalea	0.00205648	0.00199526	0.00202681
Cellulosimicrobium	0.00260788	0.002385	0.00136956
Kribbella	0.000590898	0.00341004	0.00244565
Rubrivivax	0.0027488	0.00130768	0.00225646
Aminobacter	0.00281448	0.00127052	0.00133905
Methylorubrum	0.00216142	0.0067282	0.00256589
Flavobacterium	0.00122794	0.000263598	0.000965891
Paracoccus	0.00249595	0.0017381	0.00223
Gordonia	0.00149449	0.00383656	0.00270814
Rhizobacter	0.00209679	0.00111447	0.00216792
Blastococcus	0.000417427	0.00612166	0.00318007
Anaeromyxobacter	0.00202589	0.00280521	0.0033181
Collimonas	0.00254335	0.000697129	0.00113133
Rhodoferax	0.00209164	0.00126284	0.00185591
Myxococcus	0.00196819	0.00387266	0.00282012
Paucibacter	0.00311219	0.0017106	0.00289194
Halomonas	0.00217942	0.00134615	0.00219244
Comamonas	0.00236834	0.000982179	0.00138557
Porphyrobacter	0.00241079	0.00108368	0.00174968
Opitutus	0.00230119	0.000961776	0.00130928
Neorhizobium	0.00200979	0.00106268	0.00116235
Rhodobacter	0.00211312	0.00165701	0.00200998
Gemmata	0.00177423	0.00274043	0.00170722
Streptosporangium	0.000870696	0.00544196	0.00227908
Methylibium	0.00204291	0.00118735	0.00191139
Serratia	0.000861774	0.00496673	0.00110131
Chromobacterium	0.00167293	0.000815892	0.00148301
Pseudarthrobacter	0.000349296	0.00682455	0.00271959
Saccharomonospora	0.00131697	0.00298371	0.00202893
Friedmanniella	0.000805654	0.00474377	0.00193172
Phycicoccus	0.000872983	0.00294526	0.00350011
Delftia	0.0019814	0.000851927	0.0012881
Curtobacterium	0.000834853	0.00142792	0.000943846
Plantactinospora	0.000807419	0.00358987	0.00187785
Leptothrix	0.00187909	0.000894701	0.0014435
Planctomyces	0.00167167	0.00238623	0.00132475
Jiangella	0.000967836	0.00355781	0.00217685
Chelatococcus	0.00176047	0.00168565	0.00179601
Afipia	0.00158252	0.000483101	0.00112324
Roseateles	0.0022774	0.000344449	0.000513525
Sandaracinus	0.00158919	0.00141648	0.00186322
Kitasatospora	0.00116596	0.00360298	0.00374931
Melaminivora	0.00170205	0.00103208	0.00139003
Alicycliphilus	0.0018358	0.000902814	0.00135414
Cystobacter	0.000533542	0.00193393	0.000955912
Nostoc	0.00200381	0.000163274	0.000115322
Nonomuraea	0.000767754	0.00385213	0.00161001
Polaromonas	0.00112996	0.000622833	0.000913781
Dokdonella	0.00162707	0.000501532	0.00257218
Deinococcus	0.00115942	0.00203185	0.00186835
Archangium	0.000754591	0.00390097	0.00131328
Paludisphaera	0.0012869	0.00162644	0.000909625
Magnetospirillum	0.00127059	0.0011622	0.00184718
Croceicoccus	0.00161866	0.000981509	0.00162749
Clavibacter	0.000881448	0.00159057	0.000914545
Isoptericola	0.000866363	0.00207878	0.00123777
Brachybacterium	0.000835385	0.00200976	0.0013001
Nocardiopsis	0.000864336	0.0023347	0.00160569
Geobacter	0.00111438	0.00133157	0.00162759
Clostridium	0.00135954	0.000252945	0.00045097
Intrasporangium	0.000894326	0.00167503	0.00129808
Tessaracoccus	0.000782127	0.0021921	0.00158834
Ochrobactrum	0.00161753	0.000377678	0.000766944
Paenibacillus	0.00115316	0.0027047	0.00118284
Aquabacterium	0.00144422	0.000443563	0.000646024
Kocuria	0.000654182	0.00233837	0.00121475
Pseudorhodoplanes	0.00115359	0.000962949	0.00137378
Pasteurella	0.00162003	0.000119813	0.000617717
Starkeya	0.00111482	0.00110689	0.00141187
Roseomonas	0.00112221	0.00145156	0.00124845
Rhizorhabdus	0.00110201	0.000955171	0.00192513
Lacunisphaera	0.00129067	0.000416574	0.000748472
Actinoalloteichus	0.000700522	0.00204145	0.00142798
Thioalkalivibrio	0.00107582	0.000875591	0.00159174
Martelella	0.00127665	0.000841639	0.00110182
Desulfovibrio	0.000964434	0.00109182	0.00138195
Actinomadura	0.000612198	0.0024257	0.0014075
Agrococcus	0.000751623	0.00151149	0.000943522
Actinomyces	0.000775926	0.00201979	0.00140034
Thiomonas	0.0011808	0.000549701	0.00102558
Variibacter	0.000738189	0.00145851	0.00228699
Microlunatus	0.000548242	0.00163971	0.000948148
Actinosynnema	0.000543365	0.0015021	0.00097176
Nakamurella	0.000519392	0.00195391	0.0013073
Luteibacter	0.0009599	0.000237098	0.00101669
Dietzia	0.000584397	0.00159488	0.001144
Ottowia	0.00117519	0.000625898	0.00104062
Pedobacter	0.000161071	6.35399e-05	0.000155007
Mucilaginibacter	0.000666313	0.000175407	0.000448596
Nitrospira	0.00104756	0.000870684	0.00144239
Saccharothrix	0.000496839	0.00173232	0.000965644
Pantoea	0.000372347	0.000579296	0.00123555
Dyadobacter	0.00100347	7.20406e-05	0.000108294
Microterricola	0.000651273	0.000882684	0.000575932
Phreatobacter	0.000881039	0.000909221	0.00116732
Xanthobacter	0.000881999	0.000779702	0.00109976
Nitrospirillum	0.000849793	0.000687367	0.00100596
Niabella	0.00111604	8.14591e-05	0.000130126
Hymenobacter	0.000614171	0.000860998	0.00457189
Cryobacterium	0.000590515	0.000871769	0.000741522
Blastochloris	0.000790286	0.000771371	0.00116601
Bifidobacterium	0.000550171	0.00115548	0.00108968
Kutzneria	0.000414535	0.00135361	0.001204
Haliangium	0.000767006	0.000905934	0.00143456
Acinetobacter	0.00110338	0.000182326	0.000346328
Tistrella	0.000775178	0.000999647	0.00147046
Methylocystis	0.000820089	0.000749727	0.00103405
Catenulispora	0.000451923	0.00198224	0.00572127
Vogesella	0.000230671	0.000152219	0.000298234
Celeribacter	0.000831267	0.00064264	0.000860242
Kibdelosporangium	0.000373536	0.00124651	0.000808401
Frondihabitans	0.000539108	0.000957837	0.000643471
Diaphorobacter	0.00102456	0.000416092	0.000520676
Mycobacteroides	0.000456511	0.00127724	0.000964047
Janibacter	0.000427838	0.00126738	0.000910901
Niastella	0.000470728	0.00065307	0.00222349
Solimonas	0.000852381	0.000441864	0.000686891
Gemmatimonas	0.000459513	0.000823418	0.00183062
Polymorphum	0.000870236	0.000661692	0.000906113
Methyloceanibacter	0.000848095	0.000519779	0.00065729
Verrucosispora	0.000277064	0.00113107	0.000595022
Rubrobacter	0.000331921	0.00243997	0.000782615
Chondromyces	0.000531468	0.000790931	0.000862143
Actinopolymorpha	0.000364584	0.00186419	0.00100672
Allokutzneria	0.000417049	0.00121695	0.000831775
Rhodospirillum	0.000691213	0.000781729	0.00129281
Verminephrobacter	0.000780339	0.000328608	0.000440047
Azorhizobium	0.000676178	0.00061668	0.000832711
Terriglobus	0.000704467	0.000600852	0.00169104
Cnuibacter	0.000586511	0.00108681	0.000645082
Brucella	0.000900718	0.000755417	0.000460045
Nitrosomonas	0.000864745	0.00011957	0.000174432
Corallococcus	0.000494106	0.00158316	0.000938974
Klebsiella	0.000835931	0.000670721	0.00134776
Mycolicibacter	0.00043038	0.000943907	0.000606596
Castellaniella	0.000837484	0.000387009	0.000776752
Parvibaculum	0.000676836	0.00053597	0.000980727
Singulisphaera	0.000413786	0.00114442	0.000625819
Tsukamurella	0.000366452	0.00100486	0.00097365
Salipiger	0.000533004	0.000442472	0.000499185
Alloactinosynnema	0.000360918	0.00110473	0.000775639
Pannonibacter	0.000769998	0.000622599	0.000761819
Staphylococcus	0.000837591	0.00059199	0.000671562
Jatrophihabitans	0.000374672	0.00153869	0.00155854
Hartmannibacter	0.000659975	0.00049409	0.000691688
Arsenicicoccus	0.000391506	0.00139138	0.000991265
Blastomonas	0.000649529	0.00038092	0.000652074
Thermomonospora	0.000393667	0.00137418	0.000854703
Ornithinimicrobium	0.000349067	0.00120609	0.000757364
Exiguobacterium	0.00054558	0.000190682	8.33342e-05
Beutenbergia	0.000354515	0.000902139	0.000600945
Stigmatella	0.000435205	0.00108658	0.000714146
Thermobispora	0.000326368	0.00153797	0.000929197
Aromatoleum	0.000608569	0.000401016	0.000851671
Nitratireductor	0.000631476	0.000378716	0.000494595
Salinispora	0.0002781	0.000987457	0.000627258
Herminiimonas	0.000618872	0.00018063	0.000290409
Saccharopolyspora	0.000391179	0.00142511	0.000860417
Aureimonas	0.000568974	0.000491275	0.000532054
Kineococcus	0.000286383	0.00124226	0.000678525
Coraliomargarita	0.000714468	1.66175e-05	2.88443e-05
Chryseobacterium	0.000459723	9.42242e-05	0.000215019
Auraticoccus	0.000294157	0.00108333	0.000600232
Rhodovulum	0.000630101	0.000480452	0.000601745
Xylanimonas	0.000359714	0.000809957	0.000497147
Candidatus Solibacter	0.000416411	0.00107515	0.00280137
Granulicella	0.00045948	0.000582214	0.00179574
Melittangium	0.000383296	0.00102603	0.000660251
Breoghania	0.000563204	0.000431254	0.000614288
Sulfurifustis	0.000530154	0.000499855	0.000866076
Acidiphilium	0.000471602	0.000564563	0.000726555
Escherichia	0.000673312	0.000407879	0.000991225
Methylosinus	0.000589462	0.000513253	0.000705724
Komagataeibacter	0.000541414	0.000603286	0.000854946
Plantibacter	0.000269376	0.000425762	0.000314477
Phycisphaera	0.0004179	0.000394694	0.000476358
Sphingorhabdus	0.000540372	0.000375876	0.000710749
Alcanivorax	0.000550618	0.000410727	0.00072662
Spirosoma	0.000482683	0.000167552	0.000161798
Phaeobacter	0.000489756	0.00035111	0.000506929
Thiobacillus	0.000562282	0.000335748	0.000877255
Pseudogulbenkiania	0.000370406	0.000270028	0.000457032
Miniimonas	0.000346158	0.000863968	0.000548855
Luteipulveratus	0.000302619	0.00100366	0.000734863
Vulgatibacter	0.000417867	0.000574172	0.000693133
Sanguibacter	0.000337603	0.000707966	0.000459405
Thermobifida	0.000522325	0.000370622	0.000283672
Serinicoccus	0.000313284	0.00108192	0.000678035
Hoeflea	0.000508229	0.000299037	0.000409571
Nitrosospira	0.000304776	0.000838699	0.00108267
Bdellovibrio	0.000622398	5.00732e-05	6.13323e-05
Citromicrobium	0.000564205	0.000344129	0.000576579
Sulfitobacter	0.000579719	0.000442189	0.000592686
Verrucomicrobium	0.000367001	0.000443125	0.000569059
Sinomonas	0.00027114	0.000992466	0.000542194
Synechococcus	0.000403341	0.000453738	0.000489094
Steroidobacter	0.000428969	0.000404095	0.000713143
Zhihengliuella	0.000464309	0.000794499	0.000540358
Acidihalobacter	0.000447091	0.000319894	0.000561295
Simplicispira	0.000537006	0.000234069	0.000355858
Humibacter	0.000535818	0.000881102	0.0005484
Phyllobacterium	0.000320564	0.000167282	0.000219935
Labrenzia	0.000458422	0.000333398	0.000429605
Stackebrandtia	0.00022287	0.000686088	0.000467963
Chelativorans	0.000446202	0.000273611	0.000325851
Euzebya	0.000233648	0.000671752	0.000504317
Rathayibacter	0.000251946	0.000430972	0.000292354
Olsenella	0.000233272	0.000587405	0.000489725
Brevibacterium	0.000259736	0.000654256	0.00049974
Sphaerobacter	0.000296842	0.000660344	0.000450853
Novibacillus	0.000474438	4.39437e-05	2.96486e-05
Clostridioides	0.000473295	3.97906e-05	0.00018374
Acidipropionibacterium	0.000260306	0.000741987	0.000520205
Crenobacter	0.000357723	0.000319229	0.00070813
Defluviimonas	0.000454154	0.000238434	0.0003487
Sagittula	0.000420703	0.000326972	0.000516631
Methylocella	0.000382356	0.000358878	0.000486254
Marinovum	0.000361065	0.000226242	0.000301648
Neisseria	0.000367218	0.0002754	0.000484042
Orrella	0.000442583	0.000274942	0.000498922
Streptacidiphilus	0.00028033	0.000869944	0.000695925
Azospira	0.000437054	0.000294389	0.000636251
Microcella	0.000346983	0.000325265	0.000209841
Acidisphaera	0.000333105	0.000426714	0.000599098
Candidatus Promineofilum	0.000428844	0.000274835	0.000236198
Paenarthrobacter	0.000151766	0.00093892	0.000368662
Desulfuromonas	0.000293516	0.000367656	0.000445448
Micrococcus	0.000224072	0.000704979	0.00048061
Jeongeupia	0.000369059	0.000299561	0.00061538
Dermacoccus	0.000225622	0.000760174	0.000600117
Marinobacter	0.000389607	0.000264429	0.000443883
Hyphomonas	0.00037157	0.000280899	0.000466861
Rhodomicrobium	0.000336057	0.000277199	0.000403987
Chryseolinea	0.000223468	0.000171166	0.000164271
Pelagibacterium	0.000399283	0.000206377	0.000308753
Dickeya	0.000396285	0.000270567	0.000438099
Acidobacterium	0.00038632	0.000606385	0.00188194
Chitinophaga	0.000316324	0.000124607	0.000264373
Azotobacter	0.000359257	0.000247065	0.000377303
Paraoerskovia	0.000222872	0.000556764	0.000319017
Sulfuricaulis	0.000285078	0.000199859	0.000450833
Cellvibrio	0.000194671	4.5446e-05	6.62508e-05
Thermus	0.000245375	0.000393813	0.000351775
Methyloversatilis	0.000324968	0.000227311	0.000556281
Candidatus Accumulibacter	0.000323059	0.000213338	0.00048457
Ruegeria	0.000367423	0.000299587	0.000366711
Sulfuritalea	0.000357517	0.000257603	0.000623095
Stappia	0.000353103	0.000305208	0.00035048
Candidatus Koribacter	0.000240046	0.000674491	0.00232768
Immundisolibacter	0.000326169	0.000275481	0.00048277
Micropruina	0.000208847	0.000547132	0.000415971
Niveispirillum	0.000342215	0.000226606	0.000353025
Citrobacter	0.000336953	0.000234231	0.000317902
Cutibacterium	0.000160971	0.000456333	0.000356141
Vibrio	0.000334951	0.000228362	0.000329261
Thiohalobacter	0.000332483	0.000187632	0.000287454
Dechloromonas	0.000292913	0.000188529	0.00523132
Pelagibaca	0.000328658	0.000271442	0.000329698
Prauserella	0.000192401	0.000539913	0.000413701
Ketogulonicigenium	0.000319351	0.000138792	0.000191148
Limnohabitans	0.000260374	0.000124067	0.000173227
Allochromatium	0.00031703	0.000215024	0.000517132
Gluconacetobacter	0.000264114	0.000309454	0.000420022
Rhodothermus	0.0002151	0.000298006	0.000305436
Pseudodesulfovibrio	0.000253417	0.000313495	0.000367897
Microvirgula	0.000242753	0.000161698	0.000339205
Marichromatium	0.000309197	0.000261931	0.000380022
Asticcacaulis	0.000306631	9.6608e-05	0.000189537
Frateuria	0.000305909	7.80633e-05	0.000350823
Laribacter	0.000245975	0.000190308	0.000403764
Cronobacter	0.000301696	0.000186813	0.000267405
Propionibacterium	0.000204924	0.000467087	0.000342787
Calothrix	0.000280862	0.00010741	9.27688e-05
Shewanella	0.000272076	0.000177063	0.000282869
Ereboglobus	0.000210145	0.000135664	0.000193655
Sphingobacterium	0.000269876	5.70857e-05	0.00014677
Thioflavicoccus	0.000264246	0.000245327	0.000351829
Kytococcus	0.000185927	0.000597594	0.000441126
Roseiflexus	0.000194032	0.000332365	0.000267078
Pelobacter	0.000216973	0.000272122	0.000356654
Acetobacter	0.00026053	0.0002283	0.000307748
Dinoroseobacter	0.000259039	0.000199847	0.000252483
Thioclava	0.000214808	0.000176499	0.000227513
Limnochorda	0.000156918	0.000294582	0.000228664
Arachidicoccus	0.000253218	0.000318776	0.000177055
Vitreoscilla	0.00025313	0.000132755	0.000222524
Pontibacter	0.000167684	0.000123829	0.000114234
Thiodictyon	0.000248254	0.000221081	0.000309798
Brevirhabdus	0.000243081	0.00021489	0.000259055
Pirellula	0.000230856	0.000110258	0.000114579
Glutamicibacter	0.000207095	0.00021842	0.000139707
Methylomonas	0.000228632	0.000143079	0.00024979
Pseudoflavitalea	0.000198343	9.51495e-05	0.000145259
Actibacterium	0.000224509	0.000159853	0.000266937
Lactobacillus	0.000223359	0.000225998	0.000217748
Gloeobacter	0.00017468	0.000272528	0.000277579
Aquitalea	0.000148505	5.21596e-05	0.000100337
Thalassococcus	0.000218749	0.000158588	0.000220101
Chlorobaculum	0.000171963	0.000226432	0.000293314
Halorhodospira	0.000181519	0.000174366	0.000255793
Methylomicrobium	0.000212566	0.000146025	0.000240727
Methylophilus	0.00020979	9.75657e-06	2.94194e-05
Salinicola	0.000165104	0.0001447	0.000203122
Halothiobacillus	0.000208473	9.77988e-05	0.000200149
Curvibacter	0.000207659	8.41966e-05	0.000122601
Cyanobium	0.00017983	0.00026069	0.000241827
Geobacillus	0.000204726	0.000238403	0.000250716
Symbiobacterium	0.000169029	0.000263836	0.000244038
Desulfarculus	0.000199375	0.000262107	0.000322567
Acidithiobacillus	0.000163496	0.000120325	0.000209069
Salinisphaera	0.000197551	0.000164345	0.000276937
Halotalea	0.000195262	0.000196639	0.000256737
Thiocystis	0.00019504	0.000139444	0.000208483
Wenzhouxiangella	0.000194879	0.000122176	0.000241431
Granulibacter	0.000192407	0.000213655	0.000287307
Microcoleus	0.000191711	0.000185228	3.12315e-05
Edwardsiella	0.000190435	0.000152526	0.000224418
Gluconobacter	0.000190149	0.000220124	0.00031191
Geitlerinema	0.00018868	6.89476e-05	6.57245e-05
Alcaligenes	0.000182223	8.44949e-05	0.000130874
Ahniella	0.000181175	9.07231e-05	0.000343974
Selenomonas	0.000157002	0.000274762	0.000310602
Microbulbifer	0.000176226	0.00010233	0.000164881
Beijerinckia	0.000175363	0.000158074	0.000175857
Thermaerobacter	0.000146979	0.000292491	0.000232632
Kosakonia	0.000174074	7.57679e-05	0.000138864
Actinopolyspora	0.000137357	0.000457871	0.000424929
Acidothermus	0.000139174	0.000428519	0.000310552
Kiritimatiella	0.000172514	0.000210602	0.000223034
Pararhodospirillum	0.000171984	0.000175695	0.000284753
Alkalilimnicola	0.000170003	0.000145268	0.000226754
Gemmobacter	0.000169207	0.000117463	0.000149478
Pluralibacter	0.000168279	0.000126989	0.000191737
Candidatus Phaeomarinobacter	0.000167801	0.000133315	0.000204577
Anderseniella	0.000164445	0.000115196	0.000176066
Legionella	0.000162053	8.21786e-05	9.52138e-05
Gordonibacter	0.000161648	0.000364572	0.000295542
Zobellella	0.000160376	0.000119648	0.000164614
Fictibacillus	0.000160367	2.02421e-05	9.17075e-06
Methylocaldum	0.000160025	0.000111793	0.000205293
Methylococcus	0.000157584	0.000128329	0.00023417
Aquaspirillum	0.00015686	6.30081e-05	0.000125832
Yersinia	0.000156273	0.000326616	0.00134093
Sideroxydans	0.000155423	8.42711e-05	0.000233468
Micavibrio	0.000154247	5.63515e-05	9.33738e-05
Salinibacterium	8.67351e-05	0.000121302	9.42115e-05
Salinibacter	0.00015337	0.000210119	0.000199869
Roseibacterium	0.000152592	0.000110555	0.000149764
Acidimicrobium	0.000129724	0.000331671	0.000329872
Mycetocola	0.000125376	0.000204405	0.00013672
Leclercia	0.000149158	8.78413e-05	9.61613e-05
Erwinia	0.000148879	0.000105137	0.000179394
Streptococcus	0.000144462	0.000145855	0.000177602
Filomicrobium	0.000144086	9.32682e-05	0.000126773
Maricaulis	0.000140402	0.000123663	0.000190282
Spiribacter	0.000139361	0.000120075	0.000198164
Flavisolibacter	0.000116374	0.000134553	0.000200641
Pectobacterium	0.000135201	8.93503e-05	0.000135999
Polynucleobacter	0.00013517	7.14291e-05	0.000148879
Isosphaera	0.000134928	0.000189031	0.000123016
Oceanithermus	0.000132747	0.000242572	0.000218157
Halioglobus	0.000132736	6.69615e-05	0.000100262
Rubinisphaera	0.000131179	9.47841e-05	8.71504e-05
Tumebacillus	0.00013086	0.000422911	0.000219868
Chloracidobacterium	0.000130813	0.00017203	0.000193405
Leisingera	0.000128763	9.0035e-05	0.000120509
Thermobacillus	0.000128688	0.000220303	0.000195484
Fimbriimonas	0.000127362	0.000191613	0.000326612
Acidiferrobacter	0.000126103	0.000101807	0.00019704
Solibacillus	0.000125135	0.000367011	1.34336e-05
Anabaenopsis	0.000124703	0	7.72753e-06
Caldilinea	0.000123507	0.000146935	0.000141647
Raoultella	0.000122571	0.000125266	0.000180882
Filimonas	0.000120481	0.000126277	0.000349477
Austwickia	7.20387e-05	0.000201464	0.000164479
Desulfomicrobium	0.00011919	0.00012813	0.000160614
Chromohalobacter	0.000118855	0.000111854	0.000147008
Alicyclobacillus	0.000118744	0.00022684	0.000244306
Alistipes	0.000117209	0.00014605	0.000150436
Pseudopedobacter	0.000116477	3.70017e-06	9.75052e-05
Thalassospira	0.000116399	9.88559e-05	0.000157256
Bacteroides	0.000114834	7.90419e-05	0.000107566
Marinithermus	8.2801e-05	0.000159251	0.000138002
Syntrophobacter	0.000113694	0.000129812	0.000172502
Bradymonas	0.000112254	0.000145541	0.000175916
Methylovorus	0.000111132	4.92424e-05	0.000100356
Desulfococcus	0.000110805	0.000111914	0.000136029
Stanieria	0.000110084	2.44284e-06	7.51521e-06
Pseudoalteromonas	0.000109433	7.18901e-05	6.82009e-05
Magnetospira	0.000108036	8.71847e-05	0.000143912
Roseovarius	0.000106859	8.8105e-05	0.000114239
Eggerthella	0.000106657	0.000282278	0.000273738
Geoalkalibacter	0.000105744	0.000131647	0.000171956
Roseobacter	0.000105304	8.11269e-05	9.14204e-05
Advenella	0.000104955	5.77725e-05	9.35252e-05
Meiothermus	0.000104317	0.000162893	0.000159981
Kushneria	0.000104162	6.47848e-05	0.000106541
Sutterella	0.000103106	8.4676e-05	0.000177347
Fuerstiella	0.000102604	6.76998e-05	6.41935e-05
Fibrella	0.000102112	9.84996e-05	0.000103816
Leptolyngbya	0.000101835	6.85459e-05	7.83784e-05
Providencia	9.99122e-05	1.49935e-05	2.24018e-05
Truepera	9.8832e-05	0.000201591	0.000167952
Lysinibacillus	9.8626e-05	0.000252767	2.93079e-05
Rufibacter	9.84335e-05	0.00012251	8.42495e-05
Yoonia	9.83964e-05	6.46419e-05	8.56385e-05
Elizabethkingia	9.73872e-05	2.56173e-05	3.47818e-05
Lelliottia	9.6938e-05	6.9158e-05	0.000112394
Ectothiorhodospira	9.66543e-05	6.33016e-05	0.000124905
Scytonema	9.66397e-05	4.87571e-05	3.55896e-05
Desulfosporosinus	9.64384e-05	2.75896e-05	2.40637e-05
Zymomonas	9.61032e-05	5.68597e-05	0.000106097
Candidatus Symbiobacter	9.54721e-05	7.00722e-05	0.000108199
Sulfuricella	9.52603e-05	7.67179e-05	0.000176012
Methylovulum	9.51054e-05	8.58457e-05	5.09358e-05
Cohaesibacter	9.48362e-05	7.9659e-05	0.000104304
Pusillimonas (ex Stolz et al. 2005)	9.44638e-05	4.22761e-05	6.60895e-05
Planococcus	9.44473e-05	0.00013424	9.52941e-05
Woeseia	9.42713e-05	4.94333e-05	8.99457e-05
Antarctobacter	9.3761e-05	7.3266e-05	9.50818e-05
Paucimonas	9.34157e-05	9.33669e-05	0.000148105
Tateyamaria	9.34018e-05	6.82478e-05	9.85847e-05
Cyanothece	9.11388e-05	4.3098e-05	4.12158e-05
Neoasaia	9.10139e-05	0.000107287	0.000152813
Jannaschia	9.04971e-05	7.65905e-05	9.66868e-05
Cobetia	8.85171e-05	7.43756e-05	0.000111536
Capnocytophaga	8.76415e-05	4.19291e-05	4.55875e-05
Fischerella	8.75702e-05	1.91026e-05	2.2572e-05
Akkermansia	8.74483e-05	0.000408828	0.000607703
Prevotella	8.7019e-05	9.04202e-05	9.50101e-05
Thermogutta	8.65045e-05	7.08705e-05	9.67982e-05
Brenneria	8.45896e-05	6.48542e-05	8.93067e-05
Trichormus	8.45523e-05	4.45338e-06	1.05061e-05
Hydrogenophilus	8.43714e-05	8.60407e-05	0.000165168
Planctopirus	8.32471e-05	6.15243e-05	6.80546e-05
Cedecea	8.25683e-05	6.73572e-05	7.77882e-05
Arachnia	8.18562e-05	0.000210148	0.000145802
Solitalea	8.17161e-05	8.21065e-06	1.56251e-05
Octadecabacter	8.15608e-05	6.468e-05	0.000101073
Virgibacillus	7.96443e-05	7.71133e-05	8.37241e-06
Campylobacter	7.94319e-05	5.8364e-05	7.14812e-05
Marinobacterium	7.81997e-05	5.1923e-05	8.44634e-05
Sulfuriferula	7.67337e-05	4.97339e-05	9.58583e-05
Bartonella	7.64988e-05	4.33394e-05	9.97535e-05
Rhodopirellula	7.64914e-05	6.05741e-05	5.72594e-05
Methylobacillus	7.59636e-05	5.321e-05	0.000123967
Oscillatoria	7.56759e-05	0.000200152	3.97478e-05
Acetivibrio	7.56552e-05	4.88132e-06	7.00178e-06
Rahnella	7.56075e-05	4.36443e-05	9.76596e-05
Ferriphaselus	7.54759e-05	4.86259e-05	0.000103026
Planktothrix	7.34295e-05	0	2.37553e-06
Alteromonas	7.20445e-05	5.15486e-05	6.62516e-05
Xylella	7.18935e-05	3.80318e-05	8.79888e-05
Dehalogenimonas	7.18549e-05	0.000131013	0.000148094
Parolsenella	7.04435e-05	0.000139771	0.000119846
Prosthecochloris	6.98443e-05	8.44587e-05	0.000101395
Sodalis	6.98007e-05	5.86572e-05	9.73626e-05
Listeria	6.96925e-05	0.00019789	0.000138035
Faecalibacterium	6.88645e-05	8.81858e-05	0.000105966
Kozakia	6.85752e-05	7.52898e-05	0.00011152
Polaribacter	6.81416e-05	2.49874e-05	3.09325e-05
Epibacterium	6.77276e-05	5.16502e-05	6.66171e-05
Lachnoclostridium	6.7144e-05	7.35777e-05	8.02702e-05
Treponema	6.68981e-05	6.56558e-05	8.37597e-05
Thermomicrobium	6.68203e-05	0.000133882	0.000110724
Candidatus Methylopumilus	6.67121e-05	7.81367e-05	0.000672538
Gramella	6.49533e-05	3.24282e-05	3.94975e-05
Anabaena	6.45074e-05	2.99808e-05	2.50801e-05
Oceanobacillus	6.40999e-05	0.000253753	1.06708e-05
Brevibacillus	6.29572e-05	0.000341987	8.46419e-05
Kluyvera	6.25374e-05	0	2.67413e-05
Desulfobulbus	6.18577e-05	7.60373e-05	8.47128e-05
Sedimenticola	6.17721e-05	4.52793e-05	6.95668e-05
Anaerolinea	6.17024e-05	9.80195e-05	8.74819e-05
Megasphaera	6.146e-05	7.66958e-05	0.00010122
Oscillibacter	6.10307e-05	9.96396e-05	0.000107328
Parageobacillus	6.05101e-05	5.07285e-05	3.15486e-05
Segniliparus	6.04887e-05	0.000189602	0.000161159
Spirochaeta	6.01623e-05	0.000100453	9.81459e-05
Runella	5.9492e-05	3.21487e-05	4.85149e-05
Rhodobaca	5.90948e-05	3.74433e-05	5.97072e-05
Congregibacter	5.89603e-05	4.01171e-05	6.05998e-05
Dermabacter	5.85634e-05	0.000177938	0.000133684
Saccharospirillum	5.83181e-05	3.90332e-05	6.0966e-05
Oceanimonas	5.80686e-05	5.17266e-05	8.11507e-05
Heliobacterium	5.79064e-05	0.000125893	0.00013563
Enterococcus	5.73546e-05	0.000140682	2.92747e-05
Nonlabens	5.73313e-05	2.02136e-05	2.85643e-05
Adlercreutzia	5.65066e-05	0.000151695	0.000146519
Chlorobium	5.61012e-05	5.17136e-05	6.94173e-05
Helicobacter	5.55224e-05	5.53575e-05	9.33631e-05
Chlamydia	5.47995e-05	2.55919e-05	2.08339e-05
Intestinimonas	5.46043e-05	7.96235e-05	5.07296e-05
Microchaete	5.4552e-05	4.08207e-06	1.08098e-05
Candidatus Protochlamydia	5.37149e-05	2.67823e-05	1.33429e-05
Parvularcula	5.34577e-05	4.92035e-05	8.37961e-05
Mycoplasma	5.27915e-05	4.13317e-05	3.80045e-05
Maritalea	5.25621e-05	2.59423e-05	4.20797e-05
Chroococcidiopsis	5.21193e-05	1.6893e-05	2.42844e-05
Ferrimonas	5.20104e-05	4.05758e-05	7.06923e-05
Asaia	5.19933e-05	5.22942e-05	8.23827e-05
Desulfurivibrio	5.14766e-05	5.20801e-05	6.66038e-05
Nitrosococcus	5.03806e-05	4.15336e-05	6.14921e-05
Moorena	5.02976e-05	3.27023e-05	2.39938e-05
Pseudovibrio	4.98447e-05	3.8694e-05	4.82793e-05
Gibbsiella	4.92883e-05	3.69602e-05	5.38964e-05
Hoyosella	4.88982e-05	0.000146573	0.000115494
Desulfotomaculum	4.8204e-05	3.38005e-05	4.18575e-05
Moraxella	4.81827e-05	2.89046e-05	5.80673e-05
Hahella	4.81712e-05	3.21231e-05	5.50676e-05
Flavonifractor	4.8072e-05	6.99571e-05	6.75799e-05
Psychrobacter	4.7789e-05	3.29206e-05	4.0668e-05
Simiduia	4.72056e-05	2.64191e-05	4.09107e-05
Ethanoligenens	4.70061e-05	5.69609e-05	5.6472e-05
Rothia	4.64008e-05	0.000110886	7.76929e-05
Anoxybacillus	4.625e-05	5.48591e-05	1.97547e-05
Myroides	4.6176e-05	4.73208e-06	7.60967e-06
Sporosarcina	4.55032e-05	0.000115821	2.59971e-05
Chloroflexus	4.53748e-05	6.42421e-05	5.3718e-05
Tannerella	4.50266e-05	4.27254e-05	5.50823e-05
Actinotignum	4.48126e-05	8.32508e-05	7.081e-05
Jonesia	4.45547e-05	3.05269e-05	2.46499e-05
Marivivens	4.30032e-05	2.40082e-05	3.67826e-05
Gallionella	4.29615e-05	2.73731e-05	6.9961e-05
Leadbetterella	4.29411e-05	0	5.16392e-06
Desulfatibacillum	4.28806e-05	5.21108e-05	6.29479e-05
Salinivirga	4.26476e-05	0	1.4344e-05
Pelodictyon	4.25602e-05	5.34897e-05	7.56164e-05
Tenacibaculum	4.25187e-05	8.49311e-06	2.17027e-05
Desulfitobacterium	4.22145e-05	3.06344e-05	3.07459e-05
Xenorhabdus	4.12248e-05	2.58255e-05	7.047e-05
Morganella	4.118e-05	3.5748e-05	5.16026e-05
Thiolapillus	4.08547e-05	2.66004e-05	4.69563e-05
Granulosicoccus	4.01703e-05	2.45976e-05	3.88182e-05
Aminomonas	4.01463e-05	6.14929e-05	5.95422e-05
Haliscomenobacter	3.97325e-05	2.60538e-05	3.5415e-05
Trueperella	3.91737e-05	9.99257e-05	8.05967e-05
Zhongshania	3.9064e-05	6.19377e-06	2.16141e-05
Lonsdalea	3.83057e-05	2.71832e-05	3.37206e-05
Kyrpidia	3.82694e-05	5.87898e-05	5.79684e-05
Fusobacterium	3.77126e-05	1.9659e-05	1.31406e-05
Aurantimicrobium	3.70374e-05	3.77737e-05	3.89237e-05
Fluviicola	3.67298e-05	2.15663e-06	6.77795e-06
Echinicola	3.66944e-05	6.81168e-06	2.24211e-05
Mariprofundus	3.6576e-05	4.3371e-05	6.03722e-05
Oxalobacter	3.64439e-05	1.23043e-05	2.25082e-05
Crinalium	3.61087e-05	8.72787e-05	7.04268e-06
Eubacterium	3.60914e-05	3.47695e-05	3.47452e-05
Aneurinibacillus	3.58606e-05	6.08228e-05	2.54851e-05
Rickettsia	3.53479e-05	1.76484e-05	3.28919e-05
Thermanaerovibrio	3.52884e-05	4.79291e-05	4.89365e-05
Thermobaculum	3.50494e-05	8.15379e-05	5.86094e-05
Algoriphagus	3.44189e-05	9.69479e-06	1.26548e-05
Winogradskyella	3.4342e-05	7.24602e-06	1.2674e-05
Cylindrospermum	3.43313e-05	4.07484e-06	8.59461e-06
Formosa	3.41831e-05	2.49295e-06	1.0261e-05
Methylacidiphilum	3.33109e-05	4.73818e-05	0.000134586
Brachyspira	3.32853e-05	0	8.60079e-05
Candidatus Desulforudis	3.3241e-05	6.96278e-05	6.57819e-05
Lactococcus	3.31996e-05	8.50865e-06	9.19654e-06
Maribacter	3.29486e-05	1.09053e-05	2.327e-05
Brevefilum	3.257e-05	1.48455e-05	1.7472e-05
Belliella	3.25204e-05	2.9241e-06	3.37126e-05
Ketobacter	3.18553e-05	4.30659e-06	1.97545e-05
Francisella	3.17583e-05	1.44284e-05	2.16482e-05
Terribacillus	3.1362e-05	0.000127964	9.97813e-06
Herbinix	3.13009e-05	0	4.9177e-06
Idiomarina	3.12254e-05	1.53402e-05	2.77448e-05
Halomicronema	3.10813e-05	2.49467e-05	2.71952e-05
Neomicrococcus	3.07097e-05	9.24644e-05	6.61183e-05
Gallaecimonas	3.0311e-05	6.85954e-06	1.7397e-05
Actinobacillus	3.01915e-05	3.80614e-06	2.40323e-05
Hafnia	3.00022e-05	5.64102e-06	2.30346e-05
Microcystis	2.99045e-05	2.17142e-05	1.51645e-05
Collinsella	2.983e-05	7.90343e-05	5.81754e-05
Cellulophaga	2.97711e-05	7.49361e-06	1.25933e-05
Alkalitalea	2.97232e-05	0	1.44235e-05
Desulfohalobium	2.95774e-05	3.01708e-05	4.25914e-05
Haemophilus	2.94203e-05	1.43025e-05	2.65514e-05
Desulfurispirillum	2.9067e-05	4.21752e-05	4.07675e-05
Pajaroellobacter	2.90015e-05	3.45987e-05	4.76937e-05
Kangiella	2.89901e-05	5.30259e-06	1.90621e-05
Slackia	2.8986e-05	4.74772e-05	4.94896e-05
Robiginitalea	2.87524e-05	2.43486e-05	2.42046e-05
Thermacetogenium	2.86304e-05	8.12541e-05	6.74373e-05
Sulfurospirillum	2.85559e-05	1.60488e-05	2.41931e-05
Desulfallas	2.85405e-05	8.52355e-06	1.84582e-05
Cloacibacillus	2.8468e-05	4.94877e-05	5.67004e-05
Eikenella	2.84554e-05	2.17797e-05	4.6251e-05
Nodularia	2.83399e-05	0	2.26888e-06
Bacteriovorax	2.81958e-05	3.45721e-06	7.02536e-06
Salinimonas	2.79359e-05	1.72556e-05	3.02162e-05
Liberibacter	2.78874e-05	1.05579e-05	2.20384e-05
Photobacterium	2.77853e-05	2.10944e-05	2.66169e-05
Plesiomonas	2.76351e-05	5.08237e-06	2.20517e-05
Pseudohongiella	2.75416e-05	9.7274e-06	2.52608e-05
Parachlamydia	2.74468e-05	4.83394e-06	7.17973e-06
Leptospirillum	2.73138e-05	4.04427e-05	5.36914e-05
Moorella	2.70292e-05	4.60758e-05	4.6259e-05
Barnesiella	2.69658e-05	4.17788e-05	3.37806e-05
Syntrophus	2.69442e-05	2.73867e-05	3.71212e-05
Cytophaga	2.67187e-05	4.74348e-06	1.19149e-05
Parasaccharibacter	2.66886e-05	2.87636e-05	4.23074e-05
Salegentibacter	2.66716e-05	6.17979e-06	1.38767e-05
Aquiflexum	2.66269e-05	2.92497e-06	1.23047e-05
Saprospira	2.66086e-05	1.60334e-05	3.30396e-05
Hydromonas	2.64326e-05	8.21775e-06	2.01185e-05
Ruminococcus	2.6424e-05	2.45603e-05	3.61902e-05
Draconibacterium	2.59155e-05	1.39876e-05	1.79366e-05
Gloeocapsa	2.58387e-05	2.2358e-06	6.82137e-06
Coxiella	2.57212e-05	2.76076e-05	4.08037e-05
Desulfobacca	2.55652e-05	3.30662e-05	4.18793e-05
Lacinutrix	2.54273e-05	2.7847e-06	6.80176e-06
Marinomonas	2.51992e-05	6.61808e-06	2.41782e-05
Aquimarina	2.51619e-05	0	8.39336e-06
Methylophaga	2.49271e-05	7.28178e-06	2.01675e-05
Haematospirillum	2.48964e-05	2.22549e-05	2.67598e-05
Psychromicrobium	2.46419e-05	6.60219e-05	4.52363e-05
Colwellia	2.45822e-05	1.42895e-05	2.25504e-05
Aerococcus	2.44588e-05	2.16111e-05	1.84684e-05
Coriobacterium	2.42619e-05	6.07619e-05	4.66877e-05
Leptospira	2.40723e-05	2.41691e-05	2.08306e-05
Denitrobacterium	2.40241e-05	4.12975e-05	3.68623e-05
Thermosynechococcus	2.39493e-05	5.17535e-06	2.06705e-05
Cyclobacterium	2.37236e-05	4.17241e-06	1.11088e-05
Zymobacter	2.3651e-05	2.00656e-05	3.92923e-05
Methylotenera	2.36157e-05	1.60244e-05	5.11008e-05
Devriesea	2.342e-05	6.36429e-05	5.07366e-05
Turneriella	2.33291e-05	2.49841e-05	2.92068e-05
Candidatus Planktophila	2.32657e-05	3.6516e-05	3.90654e-05
Caldithrix	2.30702e-05	3.00475e-05	4.07072e-05
Prochlorococcus	2.29512e-05	1.1783e-05	1.66964e-05
Dehalococcoides	2.27177e-05	2.81736e-05	2.92187e-05
Thermotoga	2.26082e-05	2.76781e-05	2.41847e-05
Porphyromonas	2.25326e-05	2.27429e-05	3.30957e-05
Muricauda	2.22013e-05	2.18358e-06	1.0812e-05
Teredinibacter	2.21181e-05	7.04172e-06	2.34841e-05
Laceyella	2.21003e-05	2.52476e-05	4.02542e-05
Dermatophilus	2.19857e-05	5.52383e-05	4.62599e-05
Geminocystis	2.19465e-05	2.92497e-06	8.35843e-06
Desulfomonile	2.18704e-05	2.59627e-05	3.16565e-05
Proteus	2.1735e-05	0	1.49592e-05
Reinekea	2.1735e-05	1.45789e-05	2.94636e-05
Acidaminococcus	2.16048e-05	3.36413e-05	5.02721e-05
Halocynthiibacter	2.15728e-05	9.47176e-06	2.11486e-05
Ammonifex	2.14244e-05	3.86385e-05	3.73963e-05
Halothece	2.14072e-05	0	4.72447e-06
Blautia	2.13089e-05	6.93081e-06	1.4709e-05
Spongiibacter	2.12369e-05	2.42845e-06	1.09874e-05
Mannheimia	2.09735e-05	2.73212e-06	1.62738e-05
Chthonomonas	2.07864e-05	5.37998e-05	7.98596e-05
Arthrospira	2.07077e-05	2.66939e-06	6.49888e-06
Amphibacillus	2.0387e-05	2.2358e-06	0
Sphaerospermopsis	2.03668e-05	0	9.31608e-06
Carnobacterium	2.03181e-05	9.31386e-06	8.13291e-06
Nitratifractor	1.99953e-05	2.78787e-05	2.2228e-05
Magnetococcus	1.91027e-05	1.56567e-05	1.85119e-05
Riemerella	1.90368e-05	0	4.18244e-06
Jonquetella	1.87855e-05	3.83719e-05	3.4886e-05
Auritidibacter	1.86022e-05	4.76696e-05	3.24018e-05
Candidatus Pelagibacter	1.85237e-05	0	1.42754e-05
Glaesserella	1.84989e-05	0	7.85848e-06
Shimwellia	1.8481e-05	7.0753e-06	1.71721e-05
Lacimicrobium	1.82905e-05	4.11304e-06	1.61065e-05
Glaciecola	1.81495e-05	0	7.65354e-06
Aggregatibacter	1.79737e-05	9.9527e-06	2.3332e-05
Dokdonia	1.78885e-05	0	7.41167e-06
Turicibacter	1.77652e-05	1.26413e-05	1.98839e-06
Oceanisphaera	1.76826e-05	3.0214e-06	2.22825e-05
Bacterioplanes	1.75894e-05	8.92219e-06	2.09405e-05
Desulfobacterium	1.7401e-05	9.45159e-06	1.53774e-05
Aeribacillus	1.73024e-05	8.71482e-06	2.74815e-06
Aliivibrio	1.70511e-05	6.89797e-06	7.48912e-06
Chamaesiphon	1.68893e-05	9.12873e-06	1.43773e-05
Cyanobacterium	1.68722e-05	2.34682e-06	8.76752e-06
Spiroplasma	1.68357e-05	2.23993e-05	1.23786e-05
Fibrobacter	1.67813e-05	1.94673e-05	2.6678e-05
Ignavibacterium	1.67058e-05	0	8.18076e-06
Tatumella	1.64162e-05	5.64265e-06	1.71252e-05
Thermoanaerobacter	1.63525e-05	9.19547e-06	1.19153e-05
Gloeomargarita	1.61168e-05	6.82808e-06	1.6303e-05
Leminorella	1.58399e-05	6.81193e-06	1.86934e-05
Parascardovia	1.58388e-05	3.55617e-05	2.92183e-05
Photorhabdus	1.57317e-05	1.06615e-05	1.39973e-05
Dehalobacter	1.55552e-05	8.66106e-06	1.08703e-05
Mariniflexile	1.55025e-05	0	5.88341e-06
Proteiniphilum	1.54218e-05	0	7.71153e-06
Acaryochloris	1.53293e-05	0	7.13654e-06
Pleurocapsa	1.52374e-05	2.67416e-06	1.15992e-05
Petrimonas	1.50267e-05	6.69768e-06	1.10095e-05
Weissella	1.49978e-05	6.01713e-06	1.7606e-05
Candidatus Nucleicultrix	1.49191e-05	8.26244e-06	3.00178e-05
Synechocystis	1.49032e-05	4.60498e-06	8.58044e-06
Waddlia	1.48752e-05	0	7.19853e-06
Mordavella	1.4702e-05	2.71985e-05	2.72846e-05
Chloroherpeton	1.45633e-05	1.50766e-05	1.89979e-05
Lutibacter	1.44533e-05	2.92497e-06	9.52609e-06
Tolumonas	1.44507e-05	3.91969e-06	1.46495e-05
Olleya	1.43665e-05	0	4.98389e-06
Pontimonas	1.42121e-05	1.90603e-05	1.9494e-05
Gynuella	1.40645e-05	7.97758e-06	1.65162e-05
Renibacterium	1.40123e-05	4.24718e-05	3.31304e-05
Candidatus Puniceispirillum	1.38329e-05	6.05851e-06	1.78934e-05
Buchnera	1.38297e-05	1.48576e-05	1.11303e-05
Pelosinus	1.38092e-05	2.1509e-05	8.9806e-06
Alkaliphilus	1.3801e-05	0	5.26148e-06
Candidatus Xiphinematobacter	1.36178e-05	3.64455e-05	7.45188e-05
Dolichospermum	1.34954e-05	0	5.70375e-06
Caldicellulosiruptor	1.30768e-05	3.83271e-06	9.04134e-06
Gottschalkia	1.30212e-05	4.12756e-06	5.41187e-06
Sphaerochaeta	1.29822e-05	4.49646e-05	4.2304e-05
Dialister	1.29753e-05	1.22975e-05	2.11043e-05
Persicobacter	1.29509e-05	0	1.19326e-05
Candidatus Kuenenia	1.29408e-05	2.43878e-06	1.62858e-05
Parabacteroides	1.27188e-05	4.8458e-06	1.05787e-05
Lawsonella	1.26699e-05	3.06662e-05	2.40505e-05
Blattabacterium	1.25469e-05	0	8.36342e-06
Zunongwangia	1.24574e-05	0	8.47356e-06
Desulfobacter	1.23817e-05	0	1.61633e-05
Marivirga	1.21706e-05	0	1.91371e-05
Acholeplasma	1.21253e-05	4.5033e-06	1.52981e-05
Halobacillus	1.20804e-05	1.37479e-05	1.53199e-05
Salinispira	1.20422e-05	2.55409e-06	1.71843e-05
Oleiphilus	1.19955e-05	3.48779e-06	9.06282e-06
Thermoanaerobacterium	1.18972e-05	2.6357e-06	4.38724e-06
Arenibacter	1.18745e-05	0	5.77165e-06
Leuconostoc	1.18551e-05	6.20632e-06	7.20256e-06
Melioribacter	1.17744e-05	1.20434e-05	2.28934e-05
Paenalcaligenes	1.17185e-05	2.31497e-06	1.34368e-05
Thiomicrospira	1.17171e-05	5.7499e-06	1.75032e-05
Oligella	1.15985e-05	0	7.82669e-06
Rivularia	1.15661e-05	0	2.57441e-06
Wolbachia	1.14659e-05	2.24999e-06	1.60817e-05
Thalassolituus	1.14068e-05	0	1.12111e-05
Ndongobacter	1.13388e-05	3.7928e-06	2.05854e-05
Roseburia	1.12948e-05	2.41632e-05	2.58638e-05
Halobacteriovorax	1.1216e-05	0	2.09797e-06
Limnobaculum	1.11508e-05	0	5.30227e-06
Lentibacillus	1.10982e-05	7.23848e-06	2.20989e-06
Pseudarcicella	1.09078e-05	0	7.08822e-06
Grimontia	1.07829e-05	4.62958e-06	1.07865e-05
Psychromonas	1.07737e-05	0	6.65734e-06
Beggiatoa	1.06719e-05	0	8.93486e-06
Christensenella	1.05144e-05	6.91459e-06	1.76576e-05
Mahella	1.05101e-05	4.12604e-05	2.08099e-05
Chania	1.04949e-05	2.7146e-06	1.4476e-05
Pseudoclostridium	1.04843e-05	0	6.0003e-06
Coprothermobacter	1.04222e-05	3.71795e-05	3.71336e-05
Arcanobacterium	1.04145e-05	1.92648e-05	2.45314e-05
Flammeovirga	1.04e-05	2.34642e-06	5.17651e-06
Saccharophagus	1.0386e-05	0	5.9095e-06
Dichelobacter	1.03765e-05	0	2.08326e-05
Phytobacter	1.01582e-05	0	1.47026e-05
Thermosediminibacter	1.01543e-05	2.64563e-05	2.02758e-05
Paludibacter	1.01191e-05	0	7.60354e-06
Candidatus Desulfofervidus	1.0109e-05	0	6.40081e-06
Pediococcus	9.98859e-06	2.73212e-06	7.58767e-06
Thioploca	9.89074e-06	0	8.72191e-06
Pseudanabaena	9.84694e-06	0	8.1081e-06
Oceanicoccus	9.76543e-06	0	8.21921e-06
Candidatus Endolissoclinum	9.73816e-06	5.33866e-06	1.4809e-05
Rhodoluna	9.73021e-06	2.03509e-05	2.30614e-05
Owenweeksia	9.57125e-06	2.43878e-06	9.63809e-06
Sulfurihydrogenibium	9.56953e-06	0	7.40405e-06
Faecalibaculum	9.42729e-06	1.94984e-05	1.9331e-05
Desulfofarcimen	9.40692e-06	0	8.65313e-06
Moritella	9.37786e-06	0	2.57341e-05
Caldisericum	9.37706e-06	8.81725e-06	1.33653e-05
Kordia	9.13375e-06	0	6.41084e-06
Mobiluncus	8.86583e-06	1.1485e-05	1.89994e-05
Thermoclostridium	8.86456e-06	0	2.42016e-06
Geosporobacter	8.71782e-06	0	2.39728e-06
Endozoicomonas	8.68024e-06	3.78256e-06	1.16561e-05
Zobellia	8.58036e-06	0	6.20859e-06
Desulfotalea	8.50745e-06	0	8.93744e-06
Paraliobacillus	8.29544e-06	4.06078e-06	0
Hirschia	8.29122e-06	2.10196e-06	1.48601e-05
Trichodesmium	8.26612e-06	0	9.99072e-07
Candidatus Paracaedibacter	8.21627e-06	0	1.53167e-05
Fluoribacter	8.06502e-06	0	2.88342e-06
Candidatus Babela	7.87747e-06	2.24999e-06	9.35334e-06
Sediminispirochaeta	7.86008e-06	2.6357e-06	1.21396e-05
Dactylococcopsis	7.81484e-06	0	3.75934e-06
Butyrivibrio	7.79818e-06	2.2358e-06	4.03944e-06
Candidatus Hamiltonella	7.62511e-06	0	6.18732e-06
Algibacter	7.56084e-06	0	2.57093e-06
Thermanaeromonas	7.47927e-06	2.65364e-06	5.64038e-06
Kosmotoga	7.47527e-06	0	7.94356e-06
Acetobacterium	7.46475e-06	0	6.52775e-06
Negativicoccus	7.31323e-06	1.03367e-05	1.76579e-05
Thermodesulfobium	7.23748e-06	0	4.42612e-06
Natranaerobius	7.22243e-06	0	4.86073e-06
Anaplasma	7.1994e-06	3.21425e-06	8.79868e-06
Thiopseudomonas	7.17166e-06	0	8.11061e-06
Cycloclasticus	6.93652e-06	0	8.06055e-06
Scardovia	6.90717e-06	3.98605e-06	8.29487e-06
Thermocrinis	6.79392e-06	3.13128e-05	3.22867e-05
Malaciobacter	6.73154e-06	0	5.97884e-06
Thermosulfidibacter	6.72408e-06	8.62848e-06	1.41094e-05
Chondrocystis	6.58323e-06	0	1.33846e-06
Flavivirga	6.5334e-06	0	2.29552e-06
Odoribacter	6.52916e-06	0	9.77355e-06
Peptoclostridium	6.49588e-06	1.63719e-05	1.1166e-05
Gilvibacter	6.41908e-06	0	2.78386e-06
Thermodesulfovibrio	6.35167e-06	0	6.44506e-06
Elusimicrobium	6.33861e-06	2.89264e-05	3.02958e-05
Candidatus Kinetoplastibacterium	6.29052e-06	0	4.75708e-06
Syntrophobotulus	6.25533e-06	2.53927e-06	1.15342e-05
Carboxydothermus	6.24625e-06	1.01909e-05	1.18563e-05
Siansivirga	6.22563e-06	0	4.50682e-06
Bernardetia	6.15076e-06	0	2.69686e-06
Ehrlichia	6.13438e-06	0	2.44458e-06
Syntrophothermus	6.08188e-06	5.14765e-06	1.11648e-05
Croceibacter	6.08138e-06	0	2.39679e-06
Dehalobacterium	6.03684e-06	4.26769e-06	8.23504e-06
Leptotrichia	5.93806e-06	0	5.04511e-06
Fervidobacterium	5.90112e-06	0	7.4282e-06
Thermovibrio	5.86583e-06	1.03833e-05	1.71617e-05
Thermodesulfatator	5.86538e-06	0	9.87968e-06
Deferribacter	5.84691e-06	0	5.98849e-06
Muribaculum	5.84639e-06	6.1356e-06	1.2867e-05
Jeotgalibaca	5.81511e-06	0	1.8105e-06
Obesumbacterium	5.78991e-06	0	5.97018e-06
Arcticibacterium	5.78622e-06	0	3.8525e-06
Candidatus Blochmannia	5.76128e-06	0	7.2691e-06
Candidatus Thioglobus	5.75681e-06	0	7.15453e-06
Sulfurovum	5.75602e-06	3.53714e-06	9.63791e-06
Aureitalea	5.72381e-06	0	3.40696e-06
Halanaerobium	5.69793e-06	4.07169e-06	9.37498e-06
Macrococcus	5.69074e-06	4.83219e-06	2.78763e-06
Pragia	5.68529e-06	2.80038e-06	6.63578e-06
Murdochiella	5.6597e-06	5.36522e-06	2.86562e-05
Pseudothermotoga	5.63243e-06	8.47405e-06	1.37449e-05
Salinicoccus	5.61878e-06	5.84345e-06	6.71153e-06
Borrelia	5.49759e-06	9.77964e-06	9.02424e-06
Weeksella	5.38723e-06	0	4.09154e-06
Tatlockia	5.28166e-06	0	5.34879e-06
Jeotgalibacillus	5.25865e-06	5.79465e-06	1.42995e-06
Carboxydocella	5.22597e-06	1.12772e-05	1.66636e-05
Fermentimonas	5.21164e-06	0	2.64569e-06
Candidatus Cloacimonas	5.18977e-06	3.96185e-06	1.22539e-05
Kurthia	5.00946e-06	8.73769e-06	5.09065e-07
Piscirickettsia	4.93605e-06	0	7.3255e-06
Agarilytica	4.84052e-06	0	4.62484e-06
Wenyingzhuangia	4.76587e-06	0	1.42637e-06
Rummeliibacillus	4.67454e-06	2.4879e-05	0
Tepidanaerobacter	4.66797e-06	0	6.5121e-06
Raphidiopsis	4.62245e-06	0	0
Aequorivita	4.60331e-06	0	6.72711e-06
Thermincola	4.58956e-06	0	8.42147e-06
Tamlana	4.36349e-06	0	3.46441e-06
Desulfurella	4.36032e-06	5.16222e-06	8.80378e-06
Jeotgalicoccus	4.29741e-06	0	3.34719e-06
Catenovulum	4.24689e-06	0	3.42114e-06
Paeniclostridium	4.21822e-06	6.8125e-06	6.39096e-07
Seonamhaeicola	4.16323e-06	0	1.51207e-06
Brochothrix	4.04602e-06	2.31497e-06	1.28025e-06
Aquiluna	4.02548e-06	1.12962e-05	1.22952e-05
Psychroflexus	3.99687e-06	0	8.50478e-07
Neorickettsia	3.99091e-06	0	2.66147e-06
Veillonella	3.80809e-06	0	5.00952e-06
Kingella	3.79791e-06	0	6.63887e-06
Persephonella	3.70361e-06	3.30108e-06	7.82242e-06
Desulfobacula	3.70331e-06	0	7.23174e-06
Simkania	3.6816e-06	2.34642e-06	4.90661e-06
Mogibacterium	3.6814e-06	0	6.50906e-06
Candidatus Cardinium	3.62971e-06	0	3.23537e-06
Gillisia	3.61153e-06	0	4.09343e-06
Desulfocapsa	3.56103e-06	0	8.14695e-06
Dictyoglomus	3.49184e-06	7.39243e-06	5.33928e-06
Oleispira	3.43452e-06	0	3.86416e-06
Mucinivorans	3.21809e-06	0	2.72846e-06
Candidatus Phycorickettsia	3.18319e-06	0	8.19822e-06
Cellulosilyticum	3.17292e-06	0	1.95672e-06
Candidatus Nanopelagicus	3.0272e-06	0	5.22139e-06
Aliarcobacter	2.95924e-06	0	1.11633e-06
Syntrophomonas	2.90608e-06	0	4.82237e-06
Sediminicola	2.89214e-06	0	3.81875e-06
Erysipelothrix	2.79046e-06	0	8.5255e-06
Acetomicrobium	2.60937e-06	0	4.02279e-05
Ruminiclostridium	2.57317e-06	0	5.46081e-07
Halothermothrix	2.50857e-06	0	9.60722e-06
Paenisporosarcina	2.42529e-06	7.04378e-06	1.54827e-06
Sulfurimonas	2.41065e-06	0	4.8023e-06
Phoenicibacter	2.40149e-06	0	2.37759e-06
Hippea	2.39429e-06	2.2358e-06	5.59064e-06
Orientia	2.34381e-06	2.39414e-06	4.41198e-06
Propionimicrobium	2.26715e-06	1.19746e-05	1.76484e-05
Anaerococcus	2.2308e-06	0	7.24047e-07
Candidatus Amoebophilus	2.15376e-06	0	3.61053e-06
Abyssicoccus	2.10114e-06	0	7.26629e-07
Thermosipho	2.08329e-06	0	1.57013e-06
Finegoldia	2.0461e-06	0	1.08733e-06
Flagellimonas	2.02279e-06	0	2.35592e-06
Candidatus Walczuchella	2.01861e-06	0	5.80065e-06
Thalassotalea	2.01861e-06	0	2.42165e-06
Salimicrobium	1.97148e-06	6.82265e-06	6.76512e-06
Oenococcus	1.95719e-06	0	5.01082e-06
Paraglaciecola	1.93782e-06	0	7.87882e-06
Candidatus Sulcia	1.91242e-06	0	2.2145e-06
Hydrogenovibrio	1.86797e-06	0	2.6061e-06
Vagococcus	1.84182e-06	0	4.57291e-07
Calditerrivibrio	1.63528e-06	0	8.61426e-06
Cryptobacterium	1.5825e-06	0	5.85098e-06
Tetragenococcus	1.5825e-06	0	7.19283e-07
Sulfuricurvum	1.5818e-06	0	7.59482e-06
Candidatus Azobacteroides	1.53075e-06	0	2.26006e-06
Marinilactibacillus	1.51767e-06	0	4.99988e-07
Wolinella	1.51767e-06	0	6.6228e-06
Borreliella	1.51551e-06	0	1.07594e-06
Candidatus Portiera	1.4986e-06	0	7.21058e-07
Halobacteroides	1.48816e-06	0	1.4802e-06
Fastidiosipila	1.45746e-06	0	0
Agarivorans	1.45284e-06	0	7.42138e-06
Gemella	1.45284e-06	0	9.67511e-07
Ornithobacterium	1.39709e-06	0	2.91154e-07
Gilliamella	1.25967e-06	0	1.10751e-06
Gardnerella	1.20348e-06	5.93604e-06	1.86926e-05
Taylorella	1.19166e-06	0	1.21088e-06
Basfia	1.16132e-06	0	3.49014e-06
Candidatus Fukatsuia	1.14654e-06	0	3.04508e-06
Simonsiella	1.11748e-06	0	6.01706e-06
Acetohalobium	1.03213e-06	1.55783e-05	1.03792e-05
Megamonas	1.03213e-06	0	8.8944e-07
Candidatus Arthromitus	7.39719e-07	0	3.99244e-06
Melissococcus	7.39719e-07	0	0
Tropheryma	7.39719e-07	3.04327e-06	6.92373e-07
