## Supplementary material for "A Metagenomic Study of Antibiotic Resistance Across Diverse Soil Types and Geographical Locations": Supplemental_Table_5.xlsx

### Sheet: Sheet1
Table 5: Bacterial genus abundances in rural soil studies
Genus	RS1	RS2
Pseudomonas	0.050545	0.12084
Escherichia	0.0469008	0.0447578
Streptomyces	0.0367083	0.177217
Novosphingobium	0.034101	0.000933607
Corynebacterium	0.0226031	0.00256742
Acidovorax	0.0214101	0.00172493
Stenotrophomonas	0.0176264	0.00804641
Bradyrhizobium	0.0175211	0.00847466
Mycolicibacterium	0.0167248	0.0117731
Microbacterium	0.0164922	0.00725929
Luteimonas	0.0160127	0.000862816
Nocardioides	0.0151925	0.00766792
Micropruina	0.0136241	0.000351855
Lysobacter	0.0135741	0.00320595
Mycobacterium	0.0118701	0.0176201
Micromonospora	0.011699	0.0112103
Bacillus	0.0109372	0.00109832
Sphingomonas	0.0106773	0.00361037
Massilia	0.0102123	0.00155882
Sphingobium	0.0101226	0.0018525
Rhizobium	0.0101183	0.0108907
Thauera	0.0100412	0.000871928
Rhodococcus	0.00963779	0.0162428
Aeromonas	0.00959881	0.000782912
Paracoccus	0.00912941	0.0111612
Xanthomonas	0.009023	0.00312885
Halomonas	0.00821076	0.00107098
Actinoplanes	0.00783335	0.00651913
Comamonas	0.00778053	0.000568435
Variovorax	0.00777765	0.00214407
Burkholderia	0.00763763	0.00387251
Sphingopyxis	0.00722084	0.00169129
Pseudoxanthomonas	0.00707335	0.000988278
Mesorhizobium	0.00676948	0.00313796
Arthrobacter	0.00660444	0.00229757
Methylobacterium	0.00659935	0.0055638
Jeotgalibacillus	0.00620786	0.000120556
Enterobacter	0.00604151	0.00845013
Cupriavidus	0.00579721	0.0020845
Acinetobacter	0.00568987	0.0234832
Brevundimonas	0.00525342	0.000949728
Bacteroides	0.00520887	4.34562e-05
Gordonia	0.00512177	0.00444305
Aeromicrobium	0.00505371	0.00280853
Tessaracoccus	0.00488592	0.00105557
Mycolicibacter	0.00482737	0.000504653
Bordetella	0.00458609	0.00148172
Pseudonocardia	0.0045186	0.00438487
Lactobacillus	0.00446168	0.000157003
Achromobacter	0.0044117	0.0017039
Rhodobacter	0.00422159	0.00410941
Cellulomonas	0.00410546	0.00191978
Staphylococcus	0.0040358	0.00228495
Rhodopseudomonas	0.00395567	0.00186161
Marmoricola	0.0039284	0.0017775
Agromyces	0.00384685	0.00348841
Amycolatopsis	0.00381765	0.00312464
Alicycliphilus	0.0037927	0.000452085
Pimelobacter	0.00356064	0.00196114
Jiangella	0.00355744	0.00120906
Sinorhizobium	0.00348029	0.00399797
Klebsiella	0.00341628	0.105953
Hydrogenophaga	0.00337011	0.00053339
Altererythrobacter	0.00335849	0.000963045
Brachybacterium	0.00329387	0.0010058
Azospirillum	0.00323199	0.00330477
Ramlibacter	0.00321556	0.00112706
Nocardiopsis	0.00320157	0.000820761
Brevibacterium	0.00308057	0.000330127
Azoarcus	0.00306922	0.000756278
Nocardia	0.00305429	0.00390755
Microvirga	0.00298424	0.00483345
Saccharomonospora	0.00287762	0.00135625
Bosea	0.00287713	0.00175507
Cellulosimicrobium	0.00275846	0.00179362
Agrobacterium	0.00272942	0.00118874
Porphyrobacter	0.002698	0.000466804
Frankia	0.00264515	0.00187352
Conexibacter	0.00262477	0.00316109
Erythrobacter	0.00257658	0.000910477
Shewanella	0.00251261	9.95287e-05
Kocuria	0.00250192	0.00492807
Ralstonia	0.00246626	0.000750671
Melaminivora	0.00246214	0.000297184
Nakamurella	0.00242636	0.00424749
Caulobacter	0.00240932	0.00107379
Enterococcus	0.00240554	0.00967461
Ornithinimicrobium	0.00232808	0.0014719
Rhodoferax	0.00230242	0.000387601
Salmonella	0.0022959	0.00521965
Geodermatophilus	0.00226305	0.00791674
Paraburkholderia	0.00218187	0.00116491
Janibacter	0.00215137	0.00075768
Neorhizobium	0.00213161	0.000638526
Delftia	0.00213108	0.00128336
Deinococcus	0.00209592	0.00104295
Shinella	0.002079	0.00106257
Friedmanniella	0.00207292	0.00140111
Devosia	0.0020608	0.000674973
Actinomyces	0.00203948	0.00096655
Diaphorobacter	0.00203752	0.000299988
Sorangium	0.0020048	0.0028597
Marinobacter	0.00197188	0.000221486
Methylocaldum	0.00196211	5.46707e-05
Methylorubrum	0.00192982	0.00144457
Dyella	0.00186898	0.000365172
Phycicoccus	0.00184069	0.00106678
Aminobacter	0.001829	0.000825668
Miniimonas	0.00180539	0.000353257
Modestobacter	0.00180356	0.0020915
Isoptericola	0.00179828	0.00095113
Microlunatus	0.00179756	0.00106748
Limnohabitans	0.00175939	5.67734e-05
Blastococcus	0.00173979	0.00236416
Ensifer	0.00171637	0.00127144
Dietzia	0.00170667	0.000778707
Phenylobacterium	0.00169576	0.000936411
Rubrivivax	0.00169044	0.000475915
Plantactinospora	0.00166664	0.00149223
Kribbella	0.00161171	0.000770296
Serinicoccus	0.00160681	0.00098968
Flavobacterium	0.00158732	0.000557922
Archangium	0.00157988	0.00679529
Myxococcus	0.00157763	0.00323749
Pseudarthrobacter	0.00154257	0.000622405
Propionibacterium	0.00153036	0.000205366
Ottowia	0.00152546	0.000149994
Croceicoccus	0.00152381	0.000383396
Leifsonia	0.00150812	0.000850199
Kitasatospora	0.00150387	0.000850199
Streptosporangium	0.00150137	0.000970755
Paucibacter	0.00146956	0.000704411
Lentzea	0.00145845	0.00083478
Edwardsiella	0.00145628	0.00011565
Anaeromyxobacter	0.00144889	0.000906272
Geobacter	0.00144425	0.000527783
Pandoraea	0.00144017	0.000535492
Agrococcus	0.00143637	0.000585257
Arsenicicoccus	0.00141966	0.000597172
Intrasporangium	0.00138232	0.00101211
Pannonibacter	0.00137728	0.000539698
Herbaspirillum	0.00137223	0.000461897
Fermentimonas	0.00134988	0
Bifidobacterium	0.00133993	0.0023165
Celeribacter	0.00133215	0.00133382
Actinomadura	0.00131265	0.000544604
Rhizobacter	0.00131223	0.000620302
Olsenella	0.00131139	0.000186441
Aquabacterium	0.00128413	0.00037919
Rhodoplanes	0.00127993	0.00060348
Polaromonas	0.0012712	0.000238308
Sphingobacterium	0.0012461	0.000206066
Citrobacter	0.00123759	0.00370639
Rhodanobacter	0.00123553	0.00020887
Clostridium	0.00121097	0.000654647
Luteitalea	0.00120694	0.0010037
Methylibium	0.00120517	0.000373583
Actinoalloteichus	0.00119509	0.000975662
Nonomuraea	0.00118927	0.000903468
Janthinobacterium	0.00118008	0.000318912
Chelatococcus	0.00117786	0.00110323
Curtobacterium	0.00116252	0.00059507
Leclercia	0.00116135	0.00106748
Microcella	0.00115294	0.000168218
Thioalkalivibrio	0.00114242	0.000382695
Oligella	0.0011156	0
Hyphomicrobium	0.00109866	0.000453486
Actinopolymorpha	0.00108143	0.000487831
Serratia	0.0010772	0.000571239
Mycobacteroides	0.00107568	0.000770296
Azospira	0.00106638	0.000110042
Glutamicibacter	0.00106537	0.000103033
Pantoea	0.0010541	0.000393208
Leptothrix	0.0010494	0.000368677
Ochrobactrum	0.00100939	0.000328024
Chryseobacterium	0.00100425	0.000346949
Clavibacter	0.000992865	0.000646236
Defluviimonas	0.0009837	0.000874731
Martelella	0.000975654	0.000613994
Nitrobacter	0.000972395	0.000876133
Gemmatirosa	0.000964139	0.000801837
Alcanivorax	0.000954668	0.00018574
Barnesiella	0.0009504	1.19154e-05
Sulfitobacter	0.000947088	0.000919589
Rhodovulum	0.000943434	0.00115509
Magnetospirillum	0.000918491	0.000646937
Cnuibacter	0.000908805	0.000544604
Desulfovibrio	0.000904822	0.000472411
Castellaniella	0.00090276	0.000149293
Mitsuaria	0.000874572	0.000278961
Thermomonospora	0.000860296	0.00043316
Dokdonella	0.000859124	0.000256532
Polymorphum	0.000859028	0.000804641
Gemmata	0.000851837	0.00150204
Cellvibrio	0.000838522	6.44834e-05
Auraticoccus	0.000835788	0.000492036
Chromobacterium	0.000830942	0.000329426
Paenibacillus	0.000822849	0.000480822
Roseomonas	0.000819854	0.000950429
Thermobispora	0.000814181	0.000365172
Phaeobacter	0.000812217	0.00096655
Cystobacter	0.000806601	0.00129457
Dermacoccus	0.000801026	0.00027826
Micrococcus	0.000783168	0.000360967
Xanthobacter	0.000779714	0.00040232
Kineococcus	0.000776597	0.00042545
Rhizorhabdus	0.000768564	0.000285269
Sagittula	0.00076673	0.00107449
Starkeya	0.000766374	0.000474514
Pseudolabrys	0.000764593	0.00042545
Acidipropionibacterium	0.000764312	0.00031681
Cryobacterium	0.000755115	0.000431057
Planctomyces	0.00075045	0.0010023
Vibrio	0.000748319	0.000210272
Saccharothrix	0.000747849	0.000589462
Microterricola	0.000746207	0.000487831
Saccharopolyspora	0.000743396	0.000555819
Thiomonas	0.000740642	0.000231299
Tsukamurella	0.000732279	0.000501148
Aerococcus	0.000717701	1.33172e-05
Kytococcus	0.000713869	0.000286671
Thermobifida	0.000709274	0.00013177
Luteipulveratus	0.000706223	0.000442973
Beutenbergia	0.000703806	0.000454187
Blastomonas	0.000703513	0.000127565
Verrucosispora	0.00070214	0.000499746
Zhihengliuella	0.000699698	0.000703009
Opitutus	0.00069863	0.000303492
Xylanimonas	0.000698187	0.000357462
Actinosynnema	0.000698117	0.000663758
Euzebya	0.000697668	0.00042545
Pseudorhodoplanes	0.000683348	0.000342743
Nitrosomonas	0.000682894	0.0046435
Humibacter	0.00067754	0.000476616
Salinispora	0.000661287	0.000455589
Steroidobacter	0.000657331	0.000136677
Petrimonas	0.000656737	0
Catenulispora	0.00065543	0.000432459
Kutzneria	0.000648384	0.000524979
Alloactinosynnema	0.000644634	0.000478719
Frondihabitans	0.000642678	0.000367275
Tistrella	0.00063861	0.000337837
Sanguibacter	0.000630305	0.000353958
Collimonas	0.000627655	0.000204665
Sandaracinus	0.000622685	0.000760483
Variibacter	0.000622476	0.000383396
Actibacterium	0.000614091	0.000424048
Verminephrobacter	0.000606089	0.000130369
Jatrophihabitans	0.000604339	0.000412133
Phreatobacter	0.000600886	0.000480822
Simplicispira	0.000599228	8.55106e-05
Hymenobacter	0.000596687	0.000307698
Sphaerobacter	0.000595426	0.000328024
Rhodospirillum	0.000585432	0.000950429
Roseateles	0.000575463	0.000160508
Aromatoleum	0.000575407	0.000180834
Allokutzneria	0.000564828	0.000586659
Salipiger	0.000561231	0.000928
Parvibaculum	0.000558271	0.000248121
Ornithobacterium	0.000554369	0
Blastochloris	0.000548833	0.000309801
Corallococcus	0.000547677	0.00138429
Kibdelosporangium	0.000546878	0.00043316
Azotobacter	0.000541624	0.000142284
Nitratireductor	0.000540652	0.00024742
Afipia	0.000539202	0.000220085
Streptococcus	0.000533215	0.000135275
Sinomonas	0.000517055	0.000308399
Pseudogulbenkiania	0.000514915	0.000126864
Ruegeria	0.000514491	0.000398115
Cutibacterium	0.000508849	0.000207468
Laribacter	0.000507214	7.4997e-05
Stackebrandtia	0.00046564	0.000267045
Stigmatella	0.000462675	0.000553716
Brevirhabdus	0.00045655	0.000463299
Nitrosospira	0.000455707	0.00135976
Methylocystis	0.000450843	0.000264242
Dinoroseobacter	0.000450841	0.000494139
Pelagibaca	0.00044895	0.000478719
Lachnoclostridium	0.000448471	5.11662e-05
Azorhizobium	0.000446319	0.000297184
Nitrospirillum	0.000444093	0.000295783
Marinovum	0.000441177	0.000510961
Lacunisphaera	0.000440577	0.000244616
Gemmobacter	0.000432938	0.000199758
Hartmannibacter	0.000432787	0.0003091
Paraoerskovia	0.000431169	0.000253027
Rubrobacter	0.000429698	0.00189245
Thiopseudomonas	0.000428067	0
Methyloceanibacter	0.000427967	0.000267045
Kosakonia	0.0004224	0.000493438
Nitrospira	0.000419921	0.000311903
Paludisphaera	0.000415294	0.000547408
Mordavella	0.000413826	2.10272e-05
Aureimonas	0.000412501	0.000290876
Streptacidiphilus	0.000411817	0.000236205
Chelativorans	0.000411214	0.000187843
Brucella	0.000410126	0.000213776
Melittangium	0.000408665	0.000994586
Breoghania	0.000407713	0.000321015
Acidihalobacter	0.000406768	0.000135976
Haliangium	0.000405193	0.000424048
Komagataeibacter	0.000399692	0.000243915
Pelagibacterium	0.000393617	0.000100931
Curvibacter	0.000384872	3.0139e-05
Alcaligenes	0.000383435	3.78489e-05
Exiguobacterium	0.000383098	0.0067266
Luteibacter	0.000382386	0.00010794
Dechloromonas	0.000379144	7.35952e-05
Hoeflea	0.000378675	0.000204665
Truepera	0.000374562	0.00010794
Citromicrobium	0.000373633	0.000138779
Geitlerinema	0.000372241	3.92508e-05
Providencia	0.000368243	0.00786137
Sphingorhabdus	0.00036625	0.000112846
Proteiniphilum	0.00036547	0
Synechococcus	0.000362122	0.00022429
Plantibacter	0.000359934	0.00022429
Neisseria	0.000357626	9.32206e-05
Shimwellia	0.000357492	4.41571e-05
Chondromyces	0.000342807	0.000397414
Hyphomonas	0.000340544	0.000135275
Pseudodesulfovibrio	0.000340219	0.00011565
Solimonas	0.000338782	0.00017032
Thiobacillus	0.000336615	0.000114949
Actinopolyspora	0.000327983	0.000180834
Rathayibacter	0.000327159	0.000171722
Sulfurifustis	0.000325817	0.000180834
Cronobacter	0.000324464	0.00118734
Ethanoligenens	0.000322963	2.03263e-05
Salinicola	0.000318601	9.7426e-05
Myroides	0.00031823	0
Arachnia	0.00031754	0.000101631
Methylosinus	0.000313529	0.00020887
Idiomarina	0.000312494	8.41088e-06
Labrenzia	0.000311853	0.00022429
Thalassococcus	0.00030996	0.000309801
Thermus	0.000301576	0.000200459
Chromohalobacter	0.000299336	6.86888e-05
Vitreoscilla	0.000295225	6.30816e-05
Verrucomicrobium	0.000295049	0.000213776
Gemmatimonas	0.000293891	0.000188544
Moraxella	0.000293809	1.40181e-05
Prevotella	0.00029308	3.99517e-05
Dickeya	0.000292079	0.000186441
Acidiphilium	0.000289846	0.000298586
Thioclava	0.000289462	0.000326622
Stappia	0.000286512	0.000191347
Alistipes	0.000285209	4.69607e-05
Ketogulonicigenium	0.000283405	0.000180834
Thiohalobacter	0.000282596	0.000144387
Orrella	0.000279446	0.000102332
Prauserella	0.000276313	0.000204665
Candidatus Promineofilum	0.00027523	0.000146489
Trueperella	0.000270674	3.85499e-05
Immundisolibacter	0.000265907	0.00012336
Oscillibacter	0.000257215	3.08399e-05
Rhodothermus	0.000255114	0.000134574
Phycisphaera	0.000253045	0.000191347
Yersinia	0.000251375	0.000148592
Sulfuritalea	0.000250533	8.34079e-05
Dyadobacter	0.000249563	0.000155601
Elizabethkingia	0.000249237	2.2429e-05
Marichromatium	0.000248834	0.000106538
Parabacteroides	0.000243741	0
Desulfuromonas	0.000240145	0.0001549
Microbulbifer	0.000240123	6.16798e-05
Methyloversatilis	0.000239905	7.07915e-05
Vulgatibacter	0.000236187	0.000185039
Auritidibacter	0.000234933	2.31299e-05
Acidothermus	0.000233098	0.000142284
Austwickia	0.00023248	0.000111444
Crenobacter	0.000231477	0.00011635
Methylocella	0.000228612	0.00012336
Singulisphaera	0.000227935	0.000366574
Thiodictyon	0.000226851	0.000128967
Thioflavicoccus	0.000221692	0.000117051
Turicibacter	0.000219393	1.82236e-05
Faecalitalea	0.000218596	0
Shigella	0.000218553	9.7426e-05
Niveispirillum	0.000214523	0.000145789
Cobetia	0.000212475	5.04653e-05
Jeongeupia	0.000211338	0.000120556
Marinilactibacillus	0.000210727	0
Roseibacterium	0.000206899	0.000256532
Flavonifractor	0.000206073	2.94381e-05
Alkalilimnicola	0.000205758	7.99033e-05
Candidatus Accumulibacter	0.000202418	9.32206e-05
Pelobacter	0.000202342	9.95287e-05
Zobellella	0.000201873	0.000124761
Clostridioides	0.000199468	0.00932626
Faecalibacterium	0.000199164	2.94381e-05
Niastella	0.000199031	4.34562e-05
Allochromatium	0.000197104	7.85015e-05
Halotalea	0.000196614	7.56979e-05
Megasphaera	0.000195392	3.92508e-05
Wenzhouxiangella	0.00019521	7.42961e-05
Candidatus Solibacter	0.000193785	0.00014719
Riemerella	0.000193742	0
Geobacillus	0.000193582	8.48097e-05
Bdellovibrio	0.00019345	6.09789e-05
Gluconacetobacter	0.000191204	0.000125462
Pectobacterium	0.000190431	8.48097e-05
Gallibacterium	0.000190252	0
Leisingera	0.000189193	0.000210973
Desulfarculus	0.000188792	0.000100931
Vogesella	0.000184425	7.4997e-05
Rhodomicrobium	0.00018415	0.000133873
Chitinophaga	0.000183924	3.15408e-05
Halorhodospira	0.000183777	9.25196e-05
Phyllobacterium	0.00018312	9.11178e-05
Oscillatoria	0.000181947	5.74743e-05
Sulfuricaulis	0.000181707	7.28943e-05
Pedobacter	0.00018166	3.22417e-05
Acidisphaera	0.000180849	0.000176628
Dermabacter	0.00018083	5.2568e-05
Chroococcidiopsis	0.000180576	1.82236e-05
Antarctobacter	0.000177464	0.00013177
Waddlia	0.00017422	0
Tumebacillus	0.000172512	0.000101631
Nostoc	0.000171494	9.60242e-05
Kushneria	0.000169804	3.92508e-05
Acetobacter	0.000169701	0.000122659
Salinisphaera	0.000169453	7.07915e-05
Gordonibacter	0.000168487	0.000138079
Acidithiobacillus	0.000168136	4.76616e-05
Roseiflexus	0.000165669	0.000158405
Yoonia	0.0001651	0.000137378
Acidimicrobium	0.000165006	0.000126163
Lelliottia	0.000164751	0.000175928
Salinibacter	0.00016262	0.00011635
Spirosoma	0.000160924	6.79879e-05
Pontibacter	0.000160814	0.000128266
Jonesia	0.000160728	1.82236e-05
Oceanimonas	0.000160127	3.50453e-05
Roseovarius	0.000159912	0.000155601
Terriglobus	0.000159792	0.000117051
Frateuria	0.000158909	3.78489e-05
Aliarcobacter	0.00015848	0
Mycetocola	0.000158371	9.88278e-05
Pseudoalteromonas	0.000157396	5.74743e-05
Gramella	0.000157046	3.78489e-05
Granulibacter	0.000157017	9.95287e-05
Odoribacter	0.00015426	0
Akkermansia	0.000151661	0.000185039
Thermaerobacter	0.000151601	0.000112846
Microvirgula	0.00015111	7.07915e-05
Salegentibacter	0.000149743	0
Alteromonas	0.000148985	2.73354e-05
Methylomonas	0.000148786	6.16798e-05
Tannerella	0.000148721	1.75227e-05
Jeotgalibaca	0.000147784	7.70997e-06
Segniliparus	0.000145454	8.55106e-05
Tolumonas	0.00014403	0.000132471
Spiribacter	0.000143549	5.46707e-05
Proteus	0.000142995	0.0493985
Microcoleus	0.000142727	0.000461196
Ahniella	0.000142146	5.2568e-05
Selenomonas	0.00014057	0.000103734
Limnochorda	0.000138995	0.00011635
Psychrobacter	0.00013793	3.22417e-05
Granulicella	0.000137401	0.00012336
Capnocytophaga	0.000136669	1.82236e-05
Oceanithermus	0.000136651	0.00010023
Lactococcus	0.000136032	3.0139e-05
Asticcacaulis	0.000135803	4.41571e-05
Flavisolibacter	0.000134123	4.4858e-05
Pseudopedobacter	0.000133877	0
Halioglobus	0.000133495	3.15408e-05
Pluralibacter	0.000133145	0.000190647
Herminiimonas	0.000132467	3.64471e-05
Erwinia	0.000131795	0.000129668
Thiocystis	0.00012971	0.000109341
Pararhodospirillum	0.000129633	9.32206e-05
Chlorobaculum	0.000129012	9.88278e-05
Ectothiorhodospira	0.000127507	3.7148e-05
Rothia	0.000126555	4.20544e-05
Pusillimonas (ex Stolz et al. 2005)	0.000125634	1.19154e-05
Polynucleobacter	0.000122434	3.15408e-05
Salinibacterium	0.000122017	5.53716e-05
Raoultella	0.000121577	0.000191347
Roseobacter	0.000121414	0.00010023
Polaribacter	0.000120048	2.66344e-05
Erysipelothrix	0.000118774	0
Desulfomicrobium	0.000116582	6.16798e-05
Mucilaginibacter	0.000116543	2.2429e-05
Virgibacillus	0.00011632	2.80363e-05
Meiothermus	0.00011627	7.92024e-05
Planococcus	0.000115543	4.90634e-05
Brachyspira	0.000114589	1.33172e-05
Symbiobacterium	0.000114583	0.000107239
Tateyamaria	0.000114462	0.000152798
Eggerthella	0.000113549	6.79879e-05
Gloeobacter	0.000112228	0.000126864
Methylococcus	0.000109409	5.53716e-05
Jannaschia	0.000107185	0.000119154
Aquaspirillum	0.000106702	2.31299e-05
Caldilinea	0.000106152	8.20061e-05
Halothiobacillus	0.00010588	4.06526e-05
Sideroxydans	0.000105596	2.87372e-05
Morganella	0.000105452	0.000929402
Methylomicrobium	0.000104904	5.39698e-05
Salinicoccus	0.000103926	0
Nitrosococcus	0.000103507	0.000183637
Gluconobacter	0.00010339	9.95287e-05
Dehalogenimonas	0.000103263	4.41571e-05
Zymomonas	0.000102107	2.87372e-05
Thalassospira	0.000100031	4.62598e-05
Advenella	9.93154e-05	1.82236e-05
Listeria	9.87119e-05	5.04653e-05
Oceanisphaera	9.70869e-05	7.70997e-06
Maricaulis	9.67852e-05	6.09789e-05
Marinithermus	9.67785e-05	7.63988e-05
Rufibacter	9.65642e-05	5.74743e-05
Kiritimatiella	9.60768e-05	0.000120556
Rhodobaca	9.50592e-05	6.44834e-05
Weeksella	9.50102e-05	0
Paenalcaligenes	9.41484e-05	8.06042e-05
Pirellula	9.39681e-05	7.00906e-05
Oceanobacillus	9.37192e-05	1.96254e-05
Parolsenella	9.35932e-05	4.4858e-05
Magnetospira	9.3585e-05	4.83625e-05
Desulfallas	9.18881e-05	7.70997e-06
Cyanobium	9.17158e-05	0.00013177
Anderseniella	9.17068e-05	6.65861e-05
Gardnerella	9.13915e-05	8.41088e-06
Alicyclobacillus	9.13764e-05	8.41088e-05
Niabella	9.0917e-05	2.52326e-05
Porphyromonas	8.9777e-05	9.11178e-06
Thermomicrobium	8.94511e-05	6.93897e-05
Thiolapillus	8.91618e-05	1.54199e-05
Novibacillus	8.9003e-05	1.26163e-05
Acidiferrobacter	8.87688e-05	3.08399e-05
Candidatus Symbiobacter	8.8638e-05	2.10272e-05
Chryseolinea	8.82048e-05	3.64471e-05
Campylobacter	8.81734e-05	4.83625e-05
Winogradskyella	8.80888e-05	8.41088e-06
Arachidicoccus	8.64546e-05	0
Lysinibacillus	8.64162e-05	0.00306576
Aequorivita	8.6289e-05	0
Thermobacillus	8.60063e-05	5.2568e-05
Beijerinckia	8.54222e-05	7.28943e-05
Xylella	8.52533e-05	2.10272e-05
Legionella	8.47182e-05	8.34079e-05
Hoyosella	8.43067e-05	6.65861e-05
Fusobacterium	8.42958e-05	5.53716e-05
Syntrophobacter	8.29319e-05	4.41571e-05
Dermatophilus	8.24176e-05	2.52326e-05
Maribacter	8.22952e-05	9.11178e-06
Paenarthrobacter	8.15209e-05	0.000159807
Actinotignum	8.13352e-05	3.78489e-05
Marinobacterium	7.8997e-05	3.22417e-05
Aquitalea	7.88557e-05	2.03263e-05
Candidatus Koribacter	7.66266e-05	6.93897e-05
Sulfuricella	7.63979e-05	2.52326e-05
Zunongwangia	7.60436e-05	0
Sutterella	7.5372e-05	2.45317e-05
Acidobacterium	7.3967e-05	9.88278e-05
Amphibacillus	7.378e-05	0
Tenacibaculum	7.36707e-05	1.82236e-05
Paeniclostridium	7.24922e-05	0.00434912
Filomicrobium	7.24352e-05	5.88761e-05
Nonlabens	7.2353e-05	4.69607e-05
Ereboglobus	7.08942e-05	5.74743e-05
Collinsella	7.0856e-05	6.30816e-05
Photobacterium	7.07947e-05	7.70997e-06
Formosa	7.06653e-05	0
Epibacterium	7.0327e-05	7.78006e-05
Octadecabacter	7.02619e-05	7.28943e-05
Sphaerochaeta	7.02539e-05	9.11178e-06
Treponema	7.02149e-05	3.36435e-05
Rubinisphaera	6.77701e-05	5.04653e-05
Desulfotomaculum	6.75487e-05	1.96254e-05
Geoalkalibacter	6.66581e-05	4.4858e-05
Tetragenococcus	6.5767e-05	0
Pseudoflavitalea	6.52186e-05	1.4719e-05
Cellulophaga	6.49849e-05	1.05136e-05
Woeseia	6.46673e-05	2.94381e-05
Desulfococcus	6.45488e-05	5.39698e-05
Intestinimonas	6.44274e-05	3.50453e-05
Bradymonas	6.43691e-05	5.81752e-05
Pseudoarcobacter	6.42864e-05	0
Neomicrococcus	6.38256e-05	3.64471e-05
Helicobacter	6.2252e-05	2.45317e-05
Methylovorus	6.14186e-05	1.61208e-05
Arenibacter	6.10505e-05	0
Leuconostoc	6.06892e-05	0
Acholeplasma	6.06728e-05	0
Gibbsiella	6.06554e-05	1.96254e-05
Draconibacterium	5.89268e-05	0
Candidatus Phaeomarinobacter	5.84504e-05	4.69607e-05
Muricauda	5.80489e-05	0
Mycoplasma	5.7901e-05	1.96254e-05
Alkalitalea	5.77172e-05	0
Filimonas	5.71417e-05	1.33172e-05
Methylophaga	5.68052e-05	8.41088e-06
Simiduia	5.63849e-05	1.54199e-05
Eubacterium	5.59021e-05	1.82236e-05
Paucimonas	5.56383e-05	3.08399e-05
Halobacillus	5.41921e-05	9.81269e-06
Calothrix	5.40465e-05	4.83625e-05
Runella	5.31321e-05	2.2429e-05
Phytobacter	5.30992e-05	0
Saccharospirillum	5.23094e-05	1.54199e-05
Leptolyngbya	5.09054e-05	3.36435e-05
Micavibrio	5.08982e-05	2.87372e-05
Anoxybacillus	4.98433e-05	9.81269e-06
Methylophilus	4.97054e-05	0
Solibacillus	4.85339e-05	1.61208e-05
Anaerolinea	4.84401e-05	3.99517e-05
Sporosarcina	4.83806e-05	2.59335e-05
Peptoniphilus	4.7879e-05	0
Cohaesibacter	4.77031e-05	3.50453e-05
Thermacetogenium	4.75753e-05	1.40181e-05
Ferrimonas	4.71725e-05	2.17281e-05
Acetivibrio	4.71277e-05	0
Belliella	4.69014e-05	0
Lacinutrix	4.67413e-05	0
Chloracidobacterium	4.6668e-05	3.92508e-05
Cellulosilyticum	4.65609e-05	0
Fimbriimonas	4.65365e-05	6.65861e-05
Echinicola	4.64957e-05	1.05136e-05
Zymobacter	4.64044e-05	1.26163e-05
Psychromicrobium	4.60077e-05	3.0139e-05
Ferriphaselus	4.60036e-05	1.54199e-05
Spirochaeta	4.59155e-05	3.78489e-05
Devriesea	4.58208e-05	3.22417e-05
Sodalis	4.47654e-05	4.62598e-05
Sedimenticola	4.44982e-05	1.82236e-05
Paludibacter	4.37357e-05	0
Pseudohongiella	4.30039e-05	1.33172e-05
Fibrella	4.28664e-05	4.27553e-05
Muribaculum	4.27427e-05	0
Hahella	4.27109e-05	1.61208e-05
Mariniflexile	4.24135e-05	0
Ruminococcus	4.13066e-05	0
Pasteurella	4.05295e-05	1.96254e-05
Blautia	4.04972e-05	0
Bartonella	4.03845e-05	3.0139e-05
Roseburia	4.00976e-05	0
Isosphaera	3.98429e-05	8.55106e-05
Carnobacterium	3.962e-05	1.4719e-05
Congregibacter	3.96136e-05	1.19154e-05
Cedecea	3.90707e-05	0.000105136
Candidatus Azobacteroides	3.77089e-05	0
Salinivirga	3.77072e-05	0
Bacterioplanes	3.76997e-05	0
Pediococcus	3.75366e-05	0
Hydrogenophilus	3.75358e-05	1.4719e-05
Brenneria	3.74869e-05	3.64471e-05
Fluviicola	3.74476e-05	0
Endozoicomonas	3.73826e-05	8.41088e-06
Desulfobulbus	3.73028e-05	3.36435e-05
Rhodopirellula	3.68714e-05	3.64471e-05
Olleya	3.65177e-05	9.81269e-06
Methylobacillus	3.6269e-05	2.03263e-05
Kangiella	3.56728e-05	9.81269e-06
Megamonas	3.52023e-05	0
Seonamhaeicola	3.48574e-05	0
Prosthecochloris	3.4527e-05	3.7148e-05
Aquimarina	3.44684e-05	0
Aurantimicrobium	3.42427e-05	2.94381e-05
Spongiibacter	3.4037e-05	0
Desulfurivibrio	3.36797e-05	2.73354e-05
Taylorella	3.32513e-05	0
Lentibacillus	3.30553e-05	7.70997e-06
Leadbetterella	3.24912e-05	0
Chloroflexus	3.21274e-05	2.87372e-05
Teredinibacter	3.154e-05	7.70997e-06
Peptoclostridium	3.07342e-05	1.40181e-05
Weissella	3.04219e-05	1.05136e-05
Malaciobacter	3.04122e-05	0
Thalassolituus	3.00847e-05	2.45317e-05
Marivivens	2.94329e-05	3.50453e-05
Algoriphagus	2.92543e-05	0
Arcanobacterium	2.92234e-05	1.05136e-05
Dokdonia	2.92233e-05	0
Siansivirga	2.91295e-05	0
Algibacter	2.8813e-05	0
Neoasaia	2.85162e-05	4.83625e-05
Sulfurospirillum	2.82752e-05	1.61208e-05
Ketobacter	2.8257e-05	8.41088e-06
Rahnella	2.7836e-05	3.85499e-05
Plesiomonas	2.78218e-05	9.11178e-06
Haemophilus	2.76973e-05	9.81269e-06
Abyssicoccus	2.70219e-05	0
Marinomonas	2.69974e-05	1.05136e-05
Coriobacterium	2.69802e-05	1.12145e-05
Fictibacillus	2.69547e-05	9.11178e-06
Mobiluncus	2.68826e-05	0
Gallaecimonas	2.654e-05	0
Thiomicrospira	2.63316e-05	0
Terribacillus	2.62381e-05	1.12145e-05
Croceibacter	2.6075e-05	0
Tamlana	2.53917e-05	0
Tatumella	2.52124e-05	9.81269e-06
Xenorhabdus	2.51846e-05	3.15408e-05
Solitalea	2.49302e-05	0
Alkaliphilus	2.47376e-05	5.39698e-05
Sulfuriferula	2.4682e-05	1.19154e-05
Gynuella	2.46095e-05	0
Christensenella	2.45142e-05	0
Jeotgalicoccus	2.44402e-05	2.2429e-05
Basilea	2.43378e-05	0
Salinimonas	2.41787e-05	0
Mariprofundus	2.4145e-05	1.12145e-05
Desulfitobacterium	2.41101e-05	1.89245e-05
Parvularcula	2.4002e-05	2.66344e-05
Desulfatibacillum	2.39954e-05	2.66344e-05
Francisella	2.39861e-05	1.82236e-05
Haliscomenobacter	2.39345e-05	1.40181e-05
Sediminicola	2.36927e-05	0
Flavivirga	2.3681e-05	0
Gottschalkia	2.34177e-05	3.0139e-05
Desulfofarcimen	2.33753e-05	0
Planctopirus	2.3247e-05	3.43444e-05
Geosporobacter	2.31612e-05	0
Salimicrobium	2.31499e-05	0
Adlercreutzia	2.3029e-05	5.18671e-05
Cyclobacterium	2.30276e-05	1.12145e-05
Colwellia	2.30207e-05	7.70997e-06
Kluyvera	2.29221e-05	2.17281e-05
Gillisia	2.2603e-05	0
Spiroplasma	2.25282e-05	1.05136e-05
Aneurinibacillus	2.24073e-05	0
Desulfosporosinus	2.23869e-05	7.70997e-06
Lutibacter	2.23266e-05	0
Candidatus Kinetoplastibacterium	2.22792e-05	0
Aureitalea	2.22675e-05	0
Agarivorans	2.22333e-05	0
Methylotenera	2.2224e-05	9.81269e-06
Halomicronema	2.15884e-05	1.68218e-05
Moorella	2.14393e-05	1.40181e-05
Paraliobacillus	2.14393e-05	0
Chlorobium	2.12862e-05	2.2429e-05
Thermogutta	2.08832e-05	3.78489e-05
Slackia	2.07505e-05	1.96254e-05
Herbinix	2.05427e-05	0
Snodgrassella	2.0319e-05	0
Pelodictyon	1.99657e-05	2.80363e-05
Aquiflexum	1.99516e-05	0
Candidatus Arthromitus	1.97636e-05	7.70997e-06
Pseudovibrio	1.96832e-05	2.10272e-05
Oxalobacter	1.94549e-05	1.12145e-05
Desulfobacca	1.94173e-05	1.26163e-05
Renibacterium	1.93729e-05	1.33172e-05
Candidatus Planktophila	1.91692e-05	1.68218e-05
Parascardovia	1.88923e-05	9.81269e-06
Gilvibacter	1.86631e-05	0
Kordia	1.83921e-05	0
Methylovulum	1.83711e-05	8.41088e-06
Thioploca	1.81802e-05	0
Mucinivorans	1.79954e-05	0
Scytonema	1.78646e-05	2.66344e-05
Pseudarcicella	1.75796e-05	0
Macrococcus	1.75748e-05	1.4719e-05
Kozakia	1.73187e-05	3.57462e-05
Murdochiella	1.72551e-05	0
Parvimonas	1.71663e-05	0
Agarilytica	1.71547e-05	0
Robiginitalea	1.71342e-05	2.52326e-05
Bacteriovorax	1.70855e-05	9.81269e-06
Gallionella	1.69913e-05	2.03263e-05
Asaia	1.67215e-05	1.61208e-05
Lawsonella	1.65778e-05	1.89245e-05
Monoglobus	1.64535e-05	0
Heliobacterium	1.64371e-05	3.57462e-05
Fischerella	1.63881e-05	1.61208e-05
Cycloclasticus	1.6204e-05	0
Faecalibaculum	1.60749e-05	0
Flagellimonas	1.604e-05	0
Fuerstiella	1.6017e-05	4.4858e-05
Wenyingzhuangia	1.59304e-05	0
Aggregatibacter	1.58935e-05	9.11178e-06
Saccharophagus	1.58835e-05	0
Saprospira	1.5743e-05	0
Psychroflexus	1.56979e-05	0
Zobellia	1.56979e-05	0
Acidaminococcus	1.56409e-05	9.81269e-06
Ezakiella	1.5608e-05	0
Mogibacterium	1.56038e-05	0
Brevibacillus	1.55216e-05	3.57462e-05
Acetoanaerobium	1.55176e-05	1.4719e-05
Rummeliibacillus	1.52323e-05	0
Elusimicrobium	1.52168e-05	0
Halarcobacter	1.50886e-05	0
Veillonella	1.50732e-05	0
Cloacibacillus	1.49341e-05	2.17281e-05
Zhongshania	1.46759e-05	0
Lacimicrobium	1.45731e-05	9.11178e-06
Candidatus Xiphinematobacter	1.45665e-05	0
Pajaroellobacter	1.43529e-05	1.33172e-05
Fastidiosipila	1.43094e-05	0
Finegoldia	1.43094e-05	1.75227e-05
Butyrivibrio	1.42272e-05	7.70997e-06
Oceanicoccus	1.4202e-05	0
Vagococcus	1.40497e-05	9.81269e-06
Granulosicoccus	1.39731e-05	1.40181e-05
Rhodoluna	1.35311e-05	8.41088e-06
Oleiphilus	1.35311e-05	0
Syntrophomonas	1.35269e-05	0
Beggiatoa	1.33887e-05	0
Denitrobacterium	1.3379e-05	0
Halocynthiibacter	1.31915e-05	1.40181e-05
Maritalea	1.31541e-05	1.26163e-05
Microcystis	1.30108e-05	1.82236e-05
Candidatus Puniceispirillum	1.30082e-05	0
Glaciecola	1.29404e-05	0
Arcobacter	1.27511e-05	0
Candidatus Amoebophilus	1.27411e-05	0
Propionimicrobium	1.27327e-05	0
Marivirga	1.25047e-05	9.11178e-06
Haematospirillum	1.25018e-05	1.19154e-05
Sulfuricurvum	1.2482e-05	0
Eikenella	1.24347e-05	1.05136e-05
Cyanothece	1.23517e-05	4.13535e-05
Caldithrix	1.23217e-05	9.81269e-06
Sediminispirochaeta	1.22481e-05	0
Acetobacterium	1.22316e-05	0
Dehalobacter	1.22316e-05	0
Hydromonas	1.20902e-05	0
Psychromonas	1.20679e-05	0
Dichelobacter	1.20485e-05	0
Basfia	1.19719e-05	0
Hafnia	1.19719e-05	2.38308e-05
Candidatus Methylopumilus	1.17122e-05	0
Mahella	1.16826e-05	0
Ndongobacter	1.16826e-05	0
Pseudoclostridium	1.16826e-05	0
Lonsdalea	1.15923e-05	1.33172e-05
Kurthia	1.15295e-05	0.00429515
Melissococcus	1.14525e-05	0
Catenovulum	1.14395e-05	0
Fibrobacter	1.13999e-05	9.81269e-06
Reinekea	1.13642e-05	0
Dehalococcoides	1.13487e-05	1.54199e-05
Nitratifractor	1.13051e-05	1.33172e-05
Thermanaerovibrio	1.12585e-05	1.82236e-05
Kyrpidia	1.12502e-05	2.2429e-05
Aminomonas	1.11361e-05	2.73354e-05
Atopobium	1.11171e-05	0
Chlamydia	1.11171e-05	0
Mageeibacillus	1.11171e-05	0
Coraliomargarita	1.10687e-05	1.05136e-05
Thermosynechococcus	1.10221e-05	1.33172e-05
Turneriella	1.10046e-05	1.19154e-05
Bernardetia	1.0908e-05	0
Aminobacterium	1.08344e-05	0
Owenweeksia	1.0794e-05	0
Thalassotalea	1.07695e-05	0
Buchnera	1.06799e-05	1.96254e-05
Magnetococcus	1.06799e-05	8.41088e-06
Blattabacterium	1.05659e-05	0
Pelosinus	1.05517e-05	0
Actinobacillus	1.05208e-05	1.33172e-05
Grimontia	1.05208e-05	0
Chania	1.04519e-05	1.05136e-05
Desulfurispirillum	1.04519e-05	1.75227e-05
Borreliella	1.04103e-05	0
Caldicellulosiruptor	1.03378e-05	0
Pontimonas	1.03378e-05	0
Rickettsia	1.03378e-05	8.41088e-06
Flammeovirga	1.02238e-05	0
Laceyella	1.01568e-05	1.26163e-05
Oleispira	1.01097e-05	0
Piscirickettsia	1.01097e-05	0
Syntrophus	1.01097e-05	1.12145e-05
Parasaccharibacter	9.83144e-06	1.12145e-05
Candidatus Cardinium	9.66874e-06	0
Leptospira	9.08191e-06	7.70997e-06
