## Supplementary material for "A Metagenomic Study of Antibiotic Resistance Across Diverse Soil Types and Geographical Locations": Supplemental_Table_7.xlsx

### Sheet: Sheet1
Table 7: The abundance of AMR gene families in different soil studies
Drug class	AMR gene family	NS1	NS2	NS3	NS4	NS5	US1	US2	US3	RSH1	RSH2	RSH3	RS1	RS2
aminoglycoside	16S rRNA methyltransferase (A1408)	0.0011394	0.000219106	0.000947654	0.00148062	0.00183221	0.000363705	0	0.00107256	0.00244581	0.00143426	0.00164761	0	0
aminoglycoside	16S rRNA methyltransferase (G1405)	0.00546822	0.00197195	0.00992332	0.00442178	0.00613159	0.00258071	0	0.00829765	0.0112713	0.00756868	0.00818553	0.000841653	0
aminoglycoside	16s rRNA with mutation conferring resistance to aminoglycoside antibiotics	0	0.229167	0.000816151	0	0	0.125087	0.15	0	0.000315658	0.000225225	0.000280675	0.000487805	0
aminoglycoside	AAC(2')	0.00391881	0.00153374	0.00474843	0.0056376	0.00550299	0.00175621	0	0.00683704	0.00890825	0.00589866	0.00582151	0.00223296	0
aminoglycoside	AAC(3)	0.0108458	0.00328659	0.0215836	0.0199716	0.0177195	0.00516505	0	0.0153796	0.0160418	0.0163118	0.0164719	0.00993662	0
aminoglycoside	AAC(6')	0.0164522	0.00635408	0.024202	0.0184563	0.0240278	0.00838984	0	0.027146	0.0253867	0.0197351	0.024912	0.00917331	0
aminoglycoside	ANT(2'')	0.000774701	0.000219106	0.000578846	0.000454818	0.000892157	0.000277125	0	0.000832353	0.00145683	0.000218723	0.000929732	0	0
aminoglycoside	ANT(3'')	0.00501291	0.0037248	0.0108257	0.014231	0.0117486	0.00329398	0	0.0121406	0.0120273	0.0118859	0.0126424	0.0574224	0
aminoglycoside	ANT(4')	0.00273411	0.000876424	0.00288478	0.00350333	0.00299536	0.000924834	0	0.0038175	0.00257902	0.00288965	0.00334805	0.00481875	0
aminoglycoside	ANT(6)	0.00236941	0.00109553	0.00438732	0.00268199	0.00222036	0.00121247	0	0.00378704	0.00360696	0.00324617	0.00374287	0.00716509	0
aminoglycoside	ANT(9)	0.0011394	0.000438212	0.00145572	0.000841666	0.00113696	0.000363705	0	0.00149311	0.00142851	0.000999659	0.00159687	0.00102564	0
aminoglycoside	APH(2'')	0.00314411	0.00131464	0.00514466	0.00289892	0.00527096	0.00138563	0	0.00560341	0.00452395	0.00511848	0.00530456	0.00865674	0
aminoglycoside	APH(3'')	0.0023241	0.000657318	0.00256469	0.00198106	0.00290723	0.000831376	0	0.00252728	0.00374281	0.00309362	0.00269947	0.0089608	0
aminoglycoside	APH(3')	0.0100258	0.00306748	0.0164593	0.0118592	0.0177671	0.00422608	0	0.0153295	0.0160058	0.0151349	0.0142762	0.00788444	0
aminoglycoside	APH(4)	0.0015494	0.000438212	0.00252139	0.00231885	0.00391461	0.000554251	0	0.00227285	0.0031817	0.00367685	0.00214161	0.00271474	0
aminoglycoside	APH(6)	0.0026888	0.000876424	0.00386069	0.0045295	0.00704804	0.0011085	0	0.00362256	0.00543111	0.0047015	0.00380116	0.0100134	0
aminoglycoside	APH(7'')	0.000774701	0.000219106	0.00448196	0.000498069	0.00127492	0.000277125	0	0.00113642	0.00150991	0.00122037	0.00110082	0.0008	0
aminoglycoside	APH(9)	0.0015494	0.000438212	0.00162012	0.00205415	0.00170954	0.000554251	0	0.00166502	0.0026496	0.00267656	0.00204301	0	0
aminoglycoside	amp acetyltransferase	0.000774701	0.000219106	0.000888151	0.000877333	0.00127899	0.000277125	0	0.00113642	0.0015425	0.00123801	0.00110082	0.000816327	0
aminoglycoside	antibiotic-resistant rpsL	0.000774701	0.000219106	0.000297534	0.000684875	0.000674259	0.000277125	0	0.00113642	0.00139373	0.000202265	0.000160252	0.0033105	0
aminoglycoside	cpa acetyltransferase	0.000410004	0	0.000621813	0.000829699	0.00054963	9.70874e-05	0	0.000874052	0.000169291	0.000640026	0.000555306	0	0
aminoglycoside	kdpDE	0.000364697	0.000219106	0.000839989	0.000618662	0.000427136	0.000277125	0	0.000950963	0.000804411	0.00118446	0.000934473	0.00151345	0
antibiotic efflux	ATP-binding cassette (ABC) antibiotic efflux pump	0.0173628	0.00635408	0.0318735	0.0391371	0.0361051	0.00822393	0	0.0298803	0.0335027	0.036361	0.0280537	0.0349335	0
antibiotic efflux	major facilitator superfamily (MFS) antibiotic efflux pump	0.0651678	0.0208151	0.100427	0.112191	0.110377	0.0250177	0	0.086602	0.105776	0.101342	0.0897682	0.137726	0
antibiotic efflux	multidrug and toxic compound extrusion (MATE) transporter	0.0041929	0.00153374	0.00508292	0.00670195	0.00715544	0.00203697	0	0.00647556	0.00804028	0.00514227	0.00701726	0.00210819	0
antibiotic efflux	resistance-nodulation-cell division (RND) antibiotic efflux pump	0.0763783	0.0262927	0.132367	0.148343	0.158297	0.0314532	0	0.114429	0.152122	0.150762	0.115025	0.178513	0
antibiotic efflux	small multidrug resistance (SMR) antibiotic efflux pump	0.0015494	0.000438212	0.00142777	0.00139131	0.000969115	0.000554251	0	0.00106106	0.00166408	0.000404531	0.000985522	0.00104336	0
cabapenem	ADC beta-lactamase with carbapenemase activity	0	0	0	0	0.000484137	8.65801e-05	0	0.000116387	0.000403803	0.000242954	0.000271354	0	0
carbapenem	BIC Beta-lactamase	0	0.000219106	0.000500411	0	0.000723041	0.000180038	0	0.000611126	0.000481477	0.000202265	0.000667765	0	0
carbapenem	BJP beta-lactamase	0.000774701	0.000219106	0.000979532	0.000273	0.00052701	0.000180038	0	0.00100689	0.000473704	0.00106851	0.000985176	0.00153846	0
carbapenem	BKC Beta-lactamase	0.000364697	0.000219106	0.000750326	0.000217486	0.000361635	0.000277125	0	0.000422779	0.000844194	0.000363414	0.000654326	0	0
carbapenem	CPS beta-lactamase	0.000774701	0.000219106	0.000519157	0.000273	0.00094113	0.000180038	0	0.000843595	0.000600364	0.000611315	0.000818053	0	0
carbapenem	CphA beta-lactamase	0.00241472	0.000876424	0.00215894	0.0025772	0.00119077	0.000460793	0	0.00215057	0.00240894	0.00135662	0.00282451	0	0
carbapenem	ESP beta-lactamase	0.000364697	0	0.000537738	0	0.000252033	8.65801e-05	0	0.000121595	0.000457449	0.000197006	0.000371975	0	0
carbapenem	GPC beta-lactamase	0.000364697	0.000219106	0.000368433	0.000399304	0.000516804	0.000277125	0	0.000965191	0.000780826	0.000828278	0.000759861	0	0
carbapenem	HMB beta-lactamase	0.000774701	0.000219106	0.000763244	0.00101407	0.00100094	8.65801e-05	0	0.000965191	0.000343458	0.000561867	0.000929661	0	0
carbapenem	IMI beta-lactamase	0.000729395	0.000219106	0.00173234	0.00111831	0.000950667	0.000467671	0	0.000973434	0.00055492	0.000541097	0.0010722	0.00153846	0
carbapenem	IND beta-lactamase	0.0026888	0.00153374	0.00393362	0.00268341	0.00326239	0.00109799	0	0.00520207	0.0044534	0.00492389	0.00389008	0.0013	0
carbapenem	MSI beta-lactamase	0.000774701	0.000219106	0.000491937	0.000860244	0.000383689	0.000277125	0	0.000950963	0.000955287	0.000962064	0.000931354	0	0
carbapenem	MSI-OXA family beta-lactamase	0.000774701	0.000219106	0.000212588	0.00130467	0.00142363	0.000277125	0	0.000779731	0.000793788	0.000806561	0.000830474	0	0
carbapenem	MUS beta-lactamase	0	0.000219106	0.000352945	0	0.000404626	0.000374213	0	0.00109214	0.000169291	0.000392561	0.000883839	0	0
carbapenem	NmcA beta-lactamase	0.000774701	0	0.000994413	0.00146146	0.000478133	0.000363705	0	0.00129709	0.00174917	0.00101588	0.00110041	0.00332501	0
carbapenem	SFH beta-lactamase	0.000410004	0.000219106	0.000723796	0.000860244	0.000873811	0.000180038	0	0.000965191	0.000512462	0.000633958	0.00071694	0.000493827	0
carbapenem	SME beta-lactamase	0.000410004	0.000219106	0.000479616	0.000217486	0.000381682	8.65801e-05	0	0.000765602	0.00060113	0.000590118	0.000868955	0	0
carbapenem	SPG beta-lactamase	0.000774701	0	0.000872102	0.00137698	0.000987578	0.000277125	0	0.00100359	0.00134437	0.0010332	0.000937357	0.00173913	0
carbapenem	SPM beta-lactamase	0.000774701	0.000219106	0.00126199	0.00119261	0.000779156	0.000277125	0	0.00113642	0.00210341	0.00102033	0.00110082	0.00105263	0
carbapenem	VMB beta-lactamase	0.000774701	0.000219106	0.0010018	0.000399304	0.000651732	0.000277125	0	0.00082143	0.00104709	0.00104281	0.000653453	0	0
carbapenem	subclass B1 PEDO beta-lactamase	0.000364697	0.000219106	0.00113013	0.000738517	0.000666572	0.000277125	0	0.000790295	0.000800658	0.000587973	0.000666305	0	0
carbapenem	subclass B1 Vibrio cholerae varG beta-lactamase	0.000774701	0.000219106	0.00112627	0.00101447	0.000979409	0.000277125	0	0.000975755	0.000973704	0.00142902	0.0010452	0.00266667	0
carbapenem	subclass B3 PEDO beta-lactamase	0.0011394	0.000438212	0.00112577	0.00278365	0.00227683	0.000457163	0	0.00128395	0.00193227	0.00207698	0.00186992	0.000493827	0
carbapenem, cephalosporin	CIA beta-lactamase	0.0011394	0.000219106	0.000737968	0.000345662	0.000230595	0.000183667	0	0.00106967	0.000564402	0.00040905	0.00104333	0	0
carbapenem, cephalosporin	DIM beta-lactamase	0.000774701	0.000219106	0.000712878	0	0.00157672	0.000277125	0	0.000674988	0.000136705	0.000858327	0.00110082	0.00231569	0
carbapenem, cephalosporin	FIM beta-lactamase	0.000364697	0.000219106	0.000616191	0.000280584	0.00064954	0.000277125	0	0.000975755	0.00136315	0.00104118	0.000780602	0	0
carbapenem, cephalosporin	IDC beta-lactamase	0.000729395	0.000438212	0.00131224	0.00164343	0.00105091	0.000381091	0	0.00157343	0.00112384	0.00140844	0.0015494	0.000982747	0
carbapenem, cephalosporin	RSA beta-lactamase	0.0011394	0.000438212	0.00170441	0.00322957	0.00203473	0.000554251	0	0.00189078	0.00199084	0.00307791	0.00186284	0.00102564	0
carbapenem, cephalosporin, cephamycin	TMB beta-lactamase	0.000774701	0.000438212	0.000696025	0.00138846	0.000822408	0.000183667	0	0.00181867	0.000610985	0.00124359	0.000556314	0	0
carbapenem, cephalosporin, cephamycin	TUS beta-lactamase	0.000774701	0.000219106	0.00139554	0.00195304	0.00177156	0.000277125	0	0.000965191	0.00138228	0.00118605	0.000889078	0	0
carbapenem, cephalosporin, cephamycin, penam	ACT beta-lactamase	0.00145879	0.00175285	0.00227081	0.0011086	0.00163417	0.00138888	0	0.00403415	0.00334273	0.00280246	0.00477091	0.00253913	0
carbapenem, cephalosporin, cephamycin, penam	CAM beta-lactamase	0.000774701	0.000219106	0.000876381	0.00226978	0.002378	0.000277125	0	0.000950963	0.00106326	0.00157785	0.00110082	0	0
carbapenem, cephalosporin, cephamycin, penam	NDM beta-lactamase	0.000774701	0.000219106	0.00208543	0.00052748	0.0008855	0.000575265	0	0.00283613	0.00170334	0.00146504	0.00175344	0	0
carbapenem, cephalosporin, cephamycin, penam, penem	IMP beta-lactamase	0.00660762	0.00394391	0.00852764	0.0109647	0.00674971	0.00321428	0	0.0106638	0.00796969	0.0070687	0.00907269	0.000347826	0
carbapenem, cephalosporin, cephamycin, penam, penem	KHM beta-lactamase	0.000410004	0.000219106	0.000645607	0	0.000207573	0.000190545	0	0.000702819	0.00104394	0.000225225	0.000662546	0	0
carbapenem, cephalosporin, cephamycin, penam, penem	VIM beta-lactamase	0.00200471	0.00131464	0.00161391	0.00485825	0.00349209	0.000713274	0	0.00292918	0.0019306	0.00408608	0.00352104	0.000493827	0
carbapenem, cephalosporin, penam	CGB beta-lactamase	0	0.000219106	0.0002677	0	0.000423693	0.000190545	0	0.000248242	0.000284139	0.000612556	0.000329716	0	0
carbapenem, cephalosporin, penam	EBR beta-lactamase	0	0.000219106	0.000645212	0.000249066	0.00117398	0.000277125	0	0.00103168	0.000382406	0.000819247	0.00049336	0	0
carbapenem, cephalosporin, penam	FEZ beta-lactamase	0.000774701	0.000219106	0.000964457	0.00141145	0.00120236	0.000277125	0	0.000804522	0.00168841	0.00164613	0.00110082	0.00188629	0
carbapenem, cephalosporin, penam	GES beta-lactamase	0.00109409	0	0.000636133	0.000960471	0.000722032	0.000460412	0	0.00106979	0.000892738	0.000781052	0.00123503	0	0
carbapenem, cephalosporin, penam	GOB beta-lactamase	0.000774701	0.000219106	0.0023332	0.00248166	0.00167429	0.00121572	0	0.00204909	0.00210148	0.00236923	0.00212764	0.00327759	0
carbapenem, cephalosporin, penam	JOHN beta-lactamase	0.000410004	0.000219106	0.000860371	0.000181818	0.000219562	0.000190545	0	0.00113642	0.000488472	0.000776333	0.000772697	0	0
carbapenem, cephalosporin, penam	LMB beta-lactamase	0.000774701	0.000219106	0.00123373	0.00258681	0.00112559	0.000277125	0	0.00113642	0.00149499	0.00157516	0.00110082	0.0140881	0
carbapenem, cephalosporin, penam	OXA beta-lactamase	0.0452996	0.0188431	0.0627568	0.044219	0.0503349	0.0226689	0	0.0712887	0.0607929	0.0517981	0.068052	0.0403144	0
carbapenem, cephalosporin, penam	PNGM beta-lactamase	0.000774701	0.000219106	0.00125982	0.00102555	0.00112126	0.000277125	0	0.00113642	0.00139734	0.00189372	0.00110082	0	0
carbapenem, cephalosporin, penam	Rm3 family beta-lactamase	0.000774701	0.000219106	0.000618348	0.000181818	0.000728955	0.000277125	0	0.000804522	0.000622724	0.000988936	0.00104659	0	0
carbapenem, cephalosporin, penam	SHV beta-lactamase	0.00478413	0.00284838	0.00423436	0.00299001	0.00255699	0.00218548	0	0.0063009	0.0039298	0.00327687	0.00634134	0.00097561	0
carbapenem, cephalosporin, penam	SIM beta-lactamase	0.000774701	0.000219106	0.000403422	0	6.57851e-05	0.000190545	0	0.000475401	0.000593497	0.000802654	0.000775461	0	0
carbapenem, cephalosporin, penam	SMB beta-lactamase	0.000774701	0.000219106	0.000258014	0.000181818	0.00107483	0.000277125	0	0.00113642	0.000699716	0.00054541	0.000709855	0	0
carbapenem, cephalosporin, penam	THIN-B beta-lactamase	0.000774701	0.000219106	0.00113013	0.00105915	0.000784155	0.000277125	0	0.00113642	0.000477563	0.00139848	0.000760083	0.0008	0
carbapenem, cephalosporin, penam	subclass B1 Bacillus anthracis Bla beta-lactamase	0	0.000219106	0.000588887	0.000345662	0.000742159	0.000183667	0	0.000597674	0.000290789	0.000197006	0.000670934	0	0
carbapenem, penam	BlaB beta-lactamase	0.000364697	0.000219106	0.000477552	0.000559249	0.000418145	0.000277125	0	0.00113642	0.00103894	0.00058864	0.000826774	0	0
carbapenem, penam	CAU beta-lactamase	0.000364697	0.000219106	0.000483877	0.000339213	0.000463126	0.000183667	0	0.000539166	0.00120693	0.000777724	0.000553449	0	0
cephalosporin	ADC beta-lactamase without carbapenemase activity	0.0034182	0.00153374	0.00509364	0.00257686	0.00461971	0.00192937	0	0.00450925	0.00447219	0.00308145	0.00607763	0	0
cephalosporin	AQU beta-lactamase	0.000774701	0.000657318	0.00135988	0.00120098	0.000990477	0.000370583	0	0.00118044	0.000460185	0.00125977	0.00137213	0	0
cephalosporin	BAT Beta-lactamase	0.000774701	0.000219106	0.00077976	0.000735402	0.000276801	0.000277125	0	0.000779731	0.00105011	0.000800368	0.000884534	0.00353107	0
cephalosporin	BIL Beta-lactamase	0	0	0.000238557	0.000498069	0	0	0	0.000132837	0	0.00054541	0.000265939	0	0
cephalosporin	BUT beta-lactamase	0.000774701	0.000219106	0.000901537	0.000466552	0.000589233	0.000277125	0	0.00100689	0.00111002	0.00165703	0.000932069	0.000347826	0
cephalosporin	CMH beta-lactamase	0	0.000219106	0.0002677	0.000884917	0.000219362	9.34579e-05	0	0.00054107	0.000628914	0	0.000501274	0	0
cephalosporin	CTX-M beta-lactamase	0.00309881	0.0037248	0.00556248	0.00507693	0.00572082	0.00286433	0	0.00894076	0.00567428	0.00587578	0.00946809	0.00333033	0
cephalosporin	CblA beta-lactamase	0	0	0.000646613	0.000249066	0.000426573	0.000277125	0	0.000539166	0.000874329	0.000626013	0.000720689	0	0
cephalosporin	CepS beta-lactamase	0.000774701	0.000219106	0.000619638	0	0.000993972	0.000277125	0	0.000965191	0.00105622	0.000801862	0.00093161	0.0015812	0
cephalosporin	L1 family beta-lactamase	0.000774701	0.000219106	0.000630511	0.000684875	0.00161566	0.000277125	0	0.000829368	0.00116512	0.00126062	0.000991854	0.00187931	0
cephalosporin	PAC beta-lactamase	0.000364697	0.000219106	0.00100824	0.00105915	0.000866935	0.000277125	0	0.00100359	0.00102579	0.00120904	0.000880066	0.00403231	0
cephalosporin	SRT beta-lactamase	0.0015494	0.000438212	0.000948154	0.00111028	0.0011618	0.000457163	0	0.0012409	0.00151336	0.00192509	0.001815	0	0
cephalosporin	cepA beta-lactamase	0.000774701	0.000219106	0.000628447	0.000523582	0.00076018	0.000277125	0	0.000790295	0.000660478	0.000601083	0.000709365	0	0
cephalosporin, cephamycin	DHA beta-lactamase	0.0011394	0.000657318	0.00159963	0.00156844	0.00247043	0.000533236	0	0.00228848	0.00265194	0.00118413	0.00249202	0.00203846	0
cephalosporin, cephamycin	FOX beta-lactamase	0.0011394	0.000438212	0.00136196	0.000885703	0.000917159	0.00073104	0	0.00295046	0.000350978	0.000663942	0.00164768	0.00097561	0
cephalosporin, cephamycin, penam	AIM beta-lactamase	0.000774701	0.000219106	0.000493188	0.000386847	0.00106241	0.000277125	0	0.000975755	0.00127472	0.000783105	0.00104526	0	0
cephalosporin, cephamycin, penam	MOX beta-lactamase	0.0011394	0.000876424	0.00249077	0.00176733	0.00139531	0.00119508	0	0.00254315	0.00231813	0.00314117	0.00289833	0.00184197	0
cephalosporin, cephamycin, penam	Penicillin-binding protein mutations conferring resistance to beta-lactam antibiotics	0	0	0.000110522	0	0	0	0	0	0	0	0.000110631	0	0
cephalosporin, penam	ACI beta-lactamase	0.000364697	0.000219106	0.000284002	0.000553584	0.000505575	0.000190545	0	0.000950963	0.000290789	0.000443948	0.000656298	0	0
cephalosporin, penam	AST Beta-lactamase	0.000410004	0.000219106	0.0010165	0.000568665	0.000636773	0.000277125	0	0.000965191	0.00121886	0.00120617	0.000883206	0.00102564	0
cephalosporin, penam	BlaA beta-lactamase	0.000774701	0.000219106	0.000641979	0.00146713	0.000655479	0.000277125	0	0.000500354	0.000670016	0.00124632	0.000935355	0.0008	0
cephalosporin, penam	LCR beta-lactamase	0	0	0.00022889	0	0.000375267	8.65801e-05	0	0.000262371	0.000765427	0.000225836	0.000386974	0.000816327	0
cephalosporin, penam	NPS beta-lactamase	0	0.000219106	0.000660074	0.0016188	0.000151124	0.000183667	0	0.000373141	0.000863624	0.000443948	0.000498808	0	0
cephalosporin, penam	OKP beta-lactamase	0.00118471	0.000438212	0.00174543	0.00197461	0.000670828	0.000831376	0	0.00210714	0.00147458	0.00187822	0.00157125	0	0
cephalosporin, penam	ROB beta-lactamase	0.0011394	0.000438212	0.000844668	0.00104767	0.000739408	0.000457163	0	0.00121384	0.000650873	0.000757946	0.00114525	0.0008	0
cephalosporin, penam	SHW beta-lactamase	0.00118471	0.000438212	0.00144245	0.000399304	0.000535547	0.000277125	0	0.00121333	0.00107594	0.00102806	0.00110404	0	0
cephalosporin, penam	Sed beta-lactamase	0.000774701	0	0.0010103	0.000794031	0.000457591	0.000183667	0	0.000763282	0.000850516	0.000542025	0.000656503	0.00117647	0
cephalosporin, penam	TRU beta-lactamase	0	0.000219106	0.000588513	0	0.00108077	9.70874e-05	0	0.000235096	0.000571817	0.000771246	0.000765694	0.00153117	0
cephalosporin, penam	YRC Beta-lactamase	0.000364697	0	0.000604421	0	8.43668e-05	0.000277125	0	0.000539427	0.000731718	0.000177683	0.000444469	0	0
cephalosporin, penam	ampC-type beta-lactamase	0.00387351	0.00109553	0.00452622	0.00756046	0.00333578	0.00138563	0	0.00515419	0.00667153	0.00482464	0.00522958	0.00246341	0
cephalosporin, penam	blaS	0.000774701	0.000219106	0.00115573	0.000622347	0.00109219	0.000277125	0	0.000696531	0.00135113	0.00101125	0.000826988	0.00137931	0
cephalosporin, penam	class A LRA beta-lactamase	0.0015494	0.000219106	0.00135441	0.0009784	0.00257153	0.000457163	0	0.00167517	0.00206417	0.00100769	0.00158533	0	0
cephalosporin, penam	class C LRA beta-lactamase	0.0019141	0.000657318	0.0035322	0.00336847	0.00392491	0.000744796	0	0.00340927	0.00293496	0.00314852	0.00319172	0.00316667	0
cephalosporin, penam	class D LRA beta-lactamase	0.000774701	0.000219106	0.00126368	0.00107717	0.00192748	0.000277125	0	0.00113642	0.00167479	0.00139361	0.00110082	0.00316667	0
cephalosporin, penam	subclass B3 LRA beta-lactamase	0.00578761	0.00175285	0.00804493	0.00625139	0.00665889	0.002217	0	0.00749806	0.0097236	0.0100484	0.00684825	0.00278735	0
cephalosporin, penam, penem	LAP beta-lactamase	0.000774701	0.000438212	0.0011865	0.00252628	0.00110093	0.000554251	0	0.000737771	0.00127093	0.00163705	0.00103014	0	0
cephalosporin, penem	Bc beta-lactamase	0.000410004	0.000219106	0.00132783	0	0.000656016	0.000370583	0	0.00109446	0.000154083	0.00103413	0.00126785	0	0
cephamycin	CMY beta-lactamase	0.00569699	0.00241017	0.00818248	0.00306588	0.00437	0.00357875	0	0.00792429	0.00629033	0.00549886	0.0105156	0.00340899	0
cephamycin	CfxA beta-lactamase	0.00118471	0.000657318	0.00400388	0.000626246	0.000621728	0.000277125	0	0.0010724	0.000828399	0.000398817	0.000654383	0	0
diaminoglycosidepyrimidine antibiotic	trimethoprim resistant dihydrofolate reductase dfr	0.0128052	0.00613497	0.0196055	0.0179098	0.0194913	0.00570153	0	0.0204173	0.0209683	0.0141202	0.0207634	0.0210304	0
elfamycin antibiotic	elfamycin resistant EF-Tu	0.000410004	0.000219106	0.000326931	0	7.70001e-05	0	0	0.000254433	0.00179177	0.000603299	0.00114787	0.00151345	0
fluoroquinolone antibiotic	ciprofloxacin phosphotransferase	0	0	0.000309305	0	0.000259348	8.65801e-05	0	0.000688592	0.000305556	0.000428487	0.000378895	0	0
fluoroquinolone antibiotic	fluoroquinolone resistant gyrB	0	0	0	0.000249066	0	0	0	0	0	0.000202265	0	0	0
fluoroquinolone antibiotic	fluoroquinolone resistant parC	0.000774701	0.000219106	0.000533477	0.000339213	0.0023535	0.000277125	0	0.000569884	0.000502329	0.000396406	0.000491882	0.000816327	0
fluoroquinolone antibiotic	quinolone resistance protein (qnr)	0.00720109	0.00262927	0.00837112	0.00659044	0.00654087	0.00392469	0	0.0111011	0.009131	0.00616621	0.0122683	0.00233117	0
fluoroquinolone antibiotic, aminoglycoside	AAC(6')-Ib-cr	0	0.000438212	0.00104944	0.000273	0.0010252	0.000374213	0	0.000959983	0.00124627	0.000634885	0.000567048	0	0
fluoroquinolone antibiotic, monobactam, cephalosporin	TLA beta-lactamase	0.0015041	0.000438212	0.00225872	0.00148649	0.00239321	0.000744796	0	0.00213723	0.00153865	0.00247449	0.00215724	0.0008	0
fluoroquinolone antibiotic, nybomycin	fluoroquinolone resistant gyrA	0	0	0	0.00162893	0	0	0	0	0.000158103	0	0	0.000347826	0
fosfomycin	Fom phosphotransferase family	0.0015494	0.000438212	0.00214434	0.000711468	0.00144756	0.000554251	0	0.00167229	0.00210204	0.00222362	0.00158757	0.00097561	0
fosfomycin	antibiotic-resistant GlpT	0	0	0	0	0	0	0	0	0	0	0.000112301	0.000487805	0
fosfomycin	antibiotic-resistant UhpT	0	0	0	0	0	0	0	0	0	0	0	0	0
fosfomycin	antibiotic-resistant murA transferase	0.00118471	0.000438212	0.00164892	0.00218544	0.00123138	0.000370583	0	0.00212095	0.00278233	0.00217255	0.00158634	0.00152564	0
fosfomycin	fosC phosphotransferase family	0.000820008	0.000219106	0.00104903	0.00111576	0.000603034	0.000457163	0	0.000791376	0.000525588	0.00102023	0.000655874	0	0
fosfomycin	fosfomycin thiol transferase	0.0057423	0.00175285	0.00744573	0.00632927	0.00649545	0.00302049	0	0.00861345	0.00617143	0.00474533	0.00865798	0.0027928	0
fusidic acid	Target protecting FusB-type protein conferring resistance to Fusidic acid	0.0011394	0.000219106	0.0014217	0.00052965	0.000472359	0.000547373	0	0.00139879	0.00128585	0.000915011	0.0014439	0	0
fusidic acid	antibiotic resistant fusA	0	0	0	0	9.79816e-05	9.34579e-05	0	0.000121595	0.000536779	0	0.000481904	0	0
fusidic acid	fusidic acid inactivation enzyme	0.000774701	0.000219106	0.00139554	0.00137132	0.00183268	0.000277125	0	0.000834576	0.00175861	0.00145242	0.000982753	0.00307692	0
glycopeptide	Bleomycin resistant protein	0.000774701	0.000219106	0.00125268	0.00194125	0.00222017	0.000457163	0	0.000944773	0.00121853	0.000605784	0.00121468	0.00110254	0
glycopeptide antibiotic	glycopeptide resistance gene cluster	0.0365469	0.0142419	0.0538306	0.0484389	0.0489926	0.0164884	0	0.0555383	0.0607929	0.0517981	0.068052	0.0170865	0
glycopeptide antibiotic	van ligase	0.00697231	0.00262927	0.00852938	0.00781528	0.00841347	0.00276438	0	0.00995179	0.012106	0.0100159	0.00978107	0.00297887	0
glycopeptide antibiotic	vanH	0.0026888	0.00131464	0.00437092	0.0027864	0.00367318	0.00147221	0	0.00477265	0.00581249	0.00448548	0.00471486	0.000841653	0
glycopeptide antibiotic	vanJ membrane protein	0.000774701	0.000219106	0.000710308	0.0009654	0.00103246	0.000277125	0	0.000842918	0.00194585	0.000732872	0.0010452	0	0
glycopeptide antibiotic	vanK	0.000774701	0.000219106	0.00101744	0.00115398	0.00187137	0.000277125	0	0.00113642	0.00149022	0.00143267	0.00110082	0	0
glycopeptide antibiotic	vanR	0.00318942	0.00219106	0.00636362	0.00552209	0.00551264	0.00238653	0	0.00856186	0.0102267	0.00716238	0.00802467	0.00155472	0
glycopeptide antibiotic	vanS	0.00701762	0.00241017	0.00884239	0.00992379	0.00782051	0.00266366	0	0.00909055	0.00863614	0.00891431	0.00904652	0.00237314	0
glycopeptide antibiotic	vanT	0.0038282	0.00131464	0.00872741	0.00795832	0.00557112	0.00138563	0	0.0050947	0.00599694	0.00678523	0.00604289	0.00591611	0
glycopeptide antibiotic	vanU	0	0	0	0	0.000135722	0.000180038	0	0.000251546	0	0	0.000373164	0	0
glycopeptide antibiotic	vanV	0.000410004	0.000219106	0.000359934	0.000584071	0	0	0	0.000292828	0.0002457	0	0.00021769	0	0
glycopeptide antibiotic	vanW	0.0023241	0.000657318	0.00263192	0.00336609	0.00394022	0.000831376	0	0.00269588	0.00339115	0.00261689	0.00307884	0.00102564	0
glycopeptide antibiotic	vanX	0.00350881	0.000876424	0.00416794	0.00400878	0.00455299	0.00156567	0	0.00468099	0.00387819	0.00193833	0.00463435	0.000754717	0
glycopeptide antibiotic	vanXY	0.00195941	0.00109553	0.00368819	0.00280415	0.00312874	0.00120196	0	0.00375627	0.00413911	0.00261877	0.00322201	0	0
glycopeptide antibiotic	vanY	0.00309881	0.00109553	0.00422279	0.0021703	0.00381333	0.00137875	0	0.00411373	0.00284446	0.00388996	0.00397296	0.00164165	0
glycopeptide antibiotic	vanZ	0.000774701	0.000219106	0.000908633	0.000345662	0.00055929	0.000381091	0	0.00113905	0.000526373	0.000202265	0.000928418	0	0
isoniazid	isoniazid resistant katG	0	0.000219106	0.000735611	0.00175298	0	8.65801e-05	0	0.000619062	0.000902783	0	0.000611022	0	0
lincosamide antibiotic	Llm 23S ribosomal RNA methyltransferase	0.000410004	0	0.000887217	0.00205931	0.00286287	0.000277125	0	0.000950963	0.00075228	0.00106276	0.00104464	0.00131633	0
lincosamide antibiotic	lincosamide nucleotidyltransferase (LNU)	0.00273411	0.00175285	0.00430862	0.00478161	0.00590758	0.00165587	0	0.00573052	0.0056888	0.00496006	0.0054328	0.00438596	0
macrolide antibiotic	23S rRNA with mutation conferring resistance to macrolide antibiotics	0.334518	0.521491	0.00306289	0.00456985	0.00164676	0.575745	0.85	0.00117426	0.00313847	0.00576061	0.0031944	0.00137931	0
macrolide antibiotic	gimA family macroliderolide glycosyltransferase	0	0	0	0	0	0	0	0	0	0	0	0	0
macrolide antibiotic	macroliderolide esterase	0	0	0	0	0	0	0	0	0	0	0	0	0
macrolide antibiotic	macroliderolide phosphotransferase (MPH)	0	0	0	0	0	0	0	0	0	0	0	0	0
macrolide antibiotic	mgt macroliderolide glycotransferase	0	0	0	0	0	0	0	0	0	0	0	0	0
macrolide antibiotic	ole glycosyltransferase	0.0015494	0.000438212	0.00178487	0.00222501	0.00284303	0.000554251	0	0.00191615	0.00364756	0.00207901	0.00199331	0.00225198	0
macrolide antibiotic, lincosamide antibiotic	non-erm 23S ribosomal RNA methyltransferase (G748)	0.0026888	0.000876424	0.00448033	0.00514973	0.00630895	0.0011085	0	0.00424493	0.00654159	0.00600502	0.00379709	0.00662023	0
macrolide antibiotic, lincosamide antibiotic, streptogramin antibiotic	Erm 23S ribosomal RNA methyltransferase	0.0223304	0.00744961	0.0266832	0.0278385	0.0266332	0.0089437	0	0.0295539	0.0309131	0.0296799	0.0297449	0.0235564	0
monobactam, carbapenem, cephalosporin	PDC beta-lactamase	0.0026888	0.00153374	0.00370533	0.00546318	0.00304633	0.00210941	0	0.00535444	0.00519406	0.0040955	0.00541956	0.000982747	0
monobactam, carbapenem, cephalosporin, cephamycin, penam, penem	GIM beta-lactamase	0.000774701	0.000219106	0.000846838	0.000741068	0.000916371	0.000460793	0	0.00103622	0.00140142	0.000622241	0.00115295	0.0008	0
monobactam, carbapenem, cephalosporin, cephamycin, penam, penem	General Bacterial Porin with reduced permeability to beta-lactams	0.00223349	0.000876424	0.00327641	0.0036367	0.00309537	0.00157617	0	0.00349566	0.0048732	0.00494208	0.00411027	0.0140743	0
monobactam, carbapenem, cephalosporin, cephamycin, penam, penem	Outer Membrane Porin (Opr)	0.0011394	0.000438212	0.00206946	0.00287209	0.0018384	0.000554251	0	0.00227285	0.00189989	0.00187083	0.00175163	0.00105263	0
monobactam, carbapenem, cephalosporin, penam	KPC beta-lactamase	0.0015041	0.000438212	0.000954706	0.00110717	0.000683747	0.00118457	0	0.00148172	0.0012255	0.000439033	0.00177188	0	0
monobactam, carbapenem, cephalosporin, penam, penem	PER beta-lactamase	0.000774701	0.000438212	0.00571904	0.00357434	0.00227896	0.00128529	0	0.00322468	0.00258122	0.00204987	0.00252732	0.00587246	0
monobactam, carbapenem, penam	VCC beta-lactamase	0.000364697	0	0.000712878	0.000711468	0.000311837	0.000277125	0	0.000646893	0.000546457	0.000782288	0.000551654	0	0
monobactam, cephalosporin	MIR beta-lactamase	0.000364697	0.000219106	0.000393634	0.000635913	0.00035756	0.000356828	0	0.000616741	0.000496684	0.000363414	0.000589344	0	0
monobactam, cephalosporin	VEB beta-lactamase	0.0015041	0	0.000352945	0	0.000234108	0.000183667	0	0.000417154	0.000917885	0.000594827	0.000969352	0	0
monobactam, cephalosporin, cephamycin, penam, penem	OCH beta-lactamase	0.000729395	0.000657318	0.00203613	0.00238184	0.00118602	0.00101504	0	0.00154864	0.00111969	0.00175913	0.0020782	0.00097561	0
monobactam, cephalosporin, penam	ACC beta-lactamase	0.0015494	0.000657318	0.00205152	0.00328922	0.00155043	0.00101829	0	0.00285355	0.00278579	0.00208721	0.00288755	0.00173913	0
monobactam, cephalosporin, penam	BEL beta-lactamase	0.0011394	0.000438212	0.00128759	0.000924319	0.000912304	0.000370583	0	0.0012409	0.00109951	0.00127425	0.00168767	0.00266667	0
monobactam, cephalosporin, penam	OXY beta-lactamase	0.000774701	0.000219106	0.000845501	0.000217486	0.00140091	0.000190545	0	0.00229423	0.00178954	0.000804822	0.00143278	0	0
mupirocin	antibiotic-resistant isoleucyl-tRNA synthetase (ileS)	0.0023241	0.000657318	0.00727303	0.00824533	0.0104927	0.000831376	0	0.00340927	0.00631022	0.00700827	0.00330245	0.0102771	0
none	ABC-F ATP-binding cassette ribosomal protection protein	0.0143999	0.00547765	0.0197498	0.0244639	0.0233056	0.00683468	0	0.0236373	0.0250142	0.023939	0.0225851	0.0160056	0
none	CcrA beta-lactamase	0.000410004	0.000219106	0.00124805	0.0007891	0.00239076	0.000277125	0	0.000950963	0.000716227	0.000817372	0.00104464	0	0
nucleoside antibiotic	streptothricin acetyltransferase (SAT)	0.0022788	0.000657318	0.00367033	0.00308884	0.00278575	0.00100091	0	0.00256866	0.00335139	0.0034845	0.00312798	0.00377743	0
nucleoside antibiotic	tunicamycin resistance protein	0.000774701	0.000219106	0.000445299	0	0.000797291	0.000190545	0	0.00100359	0.000940835	0.000457317	0.000611086	0.000754717	0
oxazolidinone antibiotic, streptogramin antibiotic, phenicol antibiotic, lincosamide antibiotic	Cfr 23S ribosomal RNA methyltransferase	0.00469352	0.00175285	0.00677334	0.0068564	0.00859733	0.001933	0	0.00730766	0.00645597	0.00695572	0.00677186	0.0168927	0
para-aminoglycosidesalicylic acid	aminoglycosidesalicylate resistant dihydrofolate synthase	0	0	0	0	0	0	0	0	0	0	0	0	0
penam	AER beta-lactamase	0.000410004	0.000219106	0.000643999	0.000430884	0.000491418	0.000277125	0	0.000646893	0.000582989	0.0012014	0.000546373	0.00117647	0
penam	ARL Beta-lactamase	0.000364697	0	0.000239434	0.000217486	0.000298263	0.000180038	0	0.000572883	0.000558192	0.000212044	0.000595355	0	0
penam	BCL Beta-lactamase	0.000774701	0.000219106	0.0008326	0.000868804	0.00147976	0.000277125	0	0.000766586	0.000916584	0.00102394	0.000931938	0	0
penam	BES Beta-lactamase	0.000364697	0.000219106	0.000217222	0.000635913	0.00117619	0.000277125	0	0.000846221	0.00060778	0.000919172	0.000935956	0	0
penam	BPU Beta-lactamase	0	0	0.00040162	0.000181818	0.0005894	8.65801e-05	0	0.00045061	0.000505062	0.000212044	0.000493876	0	0
penam	BRO Beta-lactamase	0.000364697	0.000438212	0.000828322	0.000774185	0.000565951	0.000284003	0	0.00121034	0.000665765	0.00121173	0.00120721	0	0
penam	CARB beta-lactamase	0.00355412	0.00131464	0.00357212	0.00269421	0.00255059	0.00128529	0	0.00433937	0.00474278	0.00302538	0.00567745	0.00720311	0
penam	CBP beta-lactamase	0.000364697	0.000219106	0.000742834	0.000280584	0.00227701	0.000183667	0	0.00085416	0.000538878	0.000637486	0.000885456	0	0
penam	CGA beta-lactamase	0.000364697	0	0.000481418	0.000217486	0.000304583	0.000183667	0	0.000702819	0.00100864	0.000680224	0.000324051	0	0
penam	CKO beta-lactamase	0.000774701	0.000219106	0.00049659	0.00148146	0.000579342	0.000277125	0	0.000673908	0.000833138	0.000641564	0.00071197	0.00145125	0
penam	CME beta-lactamase	0	0.000219106	0.00103546	0.000933941	0.000529833	9.34579e-05	0	0.000423039	0.000674358	0.000231481	0.00065602	0.000754717	0
penam	DES beta-lactamase	0.000774701	0.000219106	0.000915482	0.000217486	0.0015914	0.000277125	0	0.00102004	0.0014223	0.00143704	0.00110082	0.000493827	0
penam	ERP beta-lactamase	0.000774701	0.000219106	0.000789361	0.000829699	0.000661496	0.000183667	0	0.000790295	0.000531462	0.000757454	0.000767659	0.000555556	0
penam	EXO beta-lactamase	0.000774701	0.000219106	0.000588887	0.000345662	0.000809484	0.000277125	0	0.00113642	0.00121515	0.00119836	0.00110082	0	0
penam	FAR beta-lactamase	0.000774701	0.000219106	0.000737257	0.000339213	0.000302028	0.000180038	0	0.000420556	0.000811849	0.000374689	0.000762905	0	0
penam	FONA beta-lactamase	0.000410004	0	0.000213402	0.000273	0.000819651	0.000266618	0	0.000984002	0.0016392	0.000225836	0.000653996	0	0
penam	FPH beta-lactamase	0.000410004	0.000219106	0.000629576	0.000217486	0.000417932	0.000183667	0	0.000564218	0.000664498	0.000225225	0.000768164	0.00235492	0
penam	FRI beta-lactamase	0.000774701	0.000657318	0.00158687	0.00326025	0.00214919	0.000914327	0	0.0028679	0.00148919	0.00177138	0.0032406	0.00102564	0
penam	FTU beta-lactamase	0.000364697	0	0.000478366	0.000181818	0.00015047	0.000277125	0	0.000367516	0.000330129	0.000636126	0.000381925	0	0
penam	HERA beta-lactamase	0.00118471	0.000438212	0.00497768	0.00245511	0.00163633	0.00038472	0	0.00230053	0.00161598	0.000225836	0.00207154	0.00153846	0
penam	R39 beta-lactamase	0	0	0.000950511	0.00158989	0.000588945	0.000277125	0	0.00102004	0.000787036	0.000606369	0.000819523	0	0
penam	RCP beta-lactamase	0.000774701	0.000219106	0.000578846	0.00111831	0.000612545	0.000277125	0	0.00113642	0.000287611	0.00102569	0.000876423	0	0
penam	SCO beta-lactamase	0.000774701	0.000219106	0.000913352	0.000861279	7.89702e-05	0.000190545	0	0.00113642	0.00148621	0.000800368	0.000870676	0.000347826	0
penam	blaF family beta-lactamase	0.000364697	0.000219106	0.00114929	0.000399304	0.000191463	0.000277125	0	0.00100689	0.000860258	0.00124042	0.000770112	0.000555556	0
penam	blaZ beta-lactamase	0.00195941	0.000657318	0.00170773	0.0027031	0.00189845	0.00064446	0	0.00166461	0.00311698	0.00144627	0.00184764	0	0
penam	class A Bacillus anthracis Bla beta-lactamase	0.000364697	0.000219106	0.00114134	0.000181818	8.32293e-05	0.000180038	0	0.000950963	0.000877134	0.000759329	0.000661052	0.00105263	0
penam	methicillin resistant PBP2	0.00387351	0.00131464	0.00520526	0.00449877	0.00504977	0.00147584	0	0.00496244	0.00504911	0.00738177	0.00503802	0.000769231	0
penam, monobactam, cephalosporin, penem	TEM beta-lactamase	0.00578761	0.00175285	0.00548345	0.00661695	0.00241148	0.00321141	0	0.00641564	0.00489555	0.00417488	0.00695522	0.00137931	0
penam, penem	LEN beta-lactamase	0.00159471	0.00131464	0.00181217	0.00355592	0.00172651	0.00102192	0	0.00289877	0.00240157	0.00167728	0.00241095	0	0
peptide	Bah amidohydrolase	0.000774701	0.000219106	0.00139554	0.00276863	0.00289298	0.000277125	0	0.00113642	0.00210341	0.00203517	0.00110082	0.000847826	0
peptide antibiotic	Intrinsic peptide antibiotic resistant Lps	0.0011394	0.000438212	0.00161184	0.00392939	0.00136924	0.000554251	0	0.00166693	0.00305595	0.0021358	0.00187415	0	0
peptide antibiotic	MCR phosphoethanolamine transferase	0.0119852	0.0035057	0.0158507	0.014705	0.010021	0.00417427	0	0.0129121	0.0140315	0.014982	0.0129923	0.00692482	0
peptide antibiotic	defensin resistant mprF	0.00387351	0.00109553	0.00612943	0.012831	0.00999411	0.00138563	0	0.00535022	0.0092622	0.00833211	0.0052866	0.00638463	0
peptide antibiotic	intrinsic colistin resistant phosphoethanolamine transferase	0.0015494	0.000438212	0.00206591	0.00155831	0.00168975	0.000554251	0	0.00196868	0.00191405	0.00234872	0.0020898	0.0016	0
peptide antibiotic	lipid A acyltransferase	0.000364697	0.000219106	0.00139554	0.00180924	0.00139268	0.000277125	0	0.00113642	0.00101594	0.00186116	0.000988516	0.00173913	0
peptide antibiotic	lipid A phosphatase	0.000774701	0.000219106	0.000857343	0.00165579	0.00096287	0.000277125	0	0.000950963	0.000448891	0.000542025	0.000883574	0	0
peptide antibiotic	non-erm 23S ribosomal RNA methyltransferase (A1067)	0.000364697	0.000219106	0.000649473	0.000249066	0.000820239	0.000277125	0	0.000489529	0.000473704	0.000657755	0.000714718	0	0
peptide antibiotic	pmr phosphoethanolamine transferase	0.00656231	0.00197195	0.0131219	0.0125284	0.0143109	0.00249413	0	0.00957751	0.0117354	0.0109228	0.00935656	0.0234668	0
peptide antibiotic	undecaprenyl pyrophosphate related proteins	0.000774701	0.000438212	0.00187735	0.00426182	0.00160449	0.000554251	0	0.00124126	0.00278603	0.00203352	0.0017651	0.00097561	0
peptide antibiotic	viomycin phosphotransferase	0.000364697	0.000219106	0.00104558	0.000626246	0.00122527	0.000277125	0	0.000965191	0.000853216	0.00180369	0.00104526	0	0
peptide antibiotic, polyamine antibiotic	Edeine acetyltransferase	0.000410004	0.000219106	0.00115147	0.00111831	0.000756757	0.000180038	0	0.000650197	0.000471074	0.000621028	0.000548879	0	0
phenicol antibiotic	chloramphenicol acetyltransferase (CAT)	0.0125334	0.00503944	0.0179225	0.0162682	0.0135535	0.0051683	0	0.0192379	0.0213814	0.0153919	0.0183064	0.0122193	0
phenicol antibiotic	chloramphenicol phosphotransferase	0.000774701	0.000219106	0.00100824	0.00114186	0.00115012	0.000277125	0	0.00113642	0.000452363	0.000717833	0.00104464	0	0
pleuromutilin	23S rRNA with mutation conferring resistance to pleuromutilinmutilin antibiotics	0	0	0	0	0	0	0	0	0	0	0	0	0
rifamycin antibiotic	RbpA bacterial RNA polymerase-binding protein	0.000774701	0.000219106	0.00123373	0.0020046	0.0008106	0.000277125	0	0.000415101	0.00122186	0.00165253	0.000720496	0.00097561	0
rifamycin antibiotic	rifampin ADP-ribosyltransferase (Arr)	0.0019141	0.00109553	0.00202152	0.00157165	0.00139102	0.00109436	0	0.00305449	0.00247993	0.00140319	0.00299498	0.000847826	0
rifamycin antibiotic	rifampin glycosyltransferase	0.000774701	0.000219106	0.00139554	0.00107462	0.00170318	0.000277125	0	0.000950963	0.00151669	0.00182044	0.00110082	0.00105556	0
rifamycin antibiotic	rifampin monooxygenase	0.000774701	0.000219106	0.000619638	0.00080048	0.00153701	0.000277125	0	0.000975755	0.00166428	0.00187192	0.00110082	0.000493827	0
rifamycin antibiotic	rifampin phosphotransferase	0.0015494	0.000438212	0.00265922	0.00252816	0.00213381	0.000554251	0	0.00227285	0.00320092	0.00349075	0.00220163	0.00203229	0
rifamycin antibiotic	rifamycin-resistant beta-subunit of RNA polymerase (rpoB)	0.00195941	0.000657318	0.00313677	0.00671381	0.00633989	0.000734289	0	0.0031051	0.00454728	0.00514189	0.00290888	0.00950674	0
streptogramin antibiotic	streptogramin vgb lyase	0.0023241	0.000657318	0.00283053	0.00385451	0.00237863	0.000737918	0	0.00258526	0.00318412	0.00402871	0.00303185	0	0
streptogramin antibiotic, streptogramin A antibiotic	streptogramin vat acetyltransferase	0.0046029	0.00175285	0.00540673	0.00801693	0.00417356	0.00183916	0	0.00701688	0.00694082	0.0062385	0.00647419	0.00465192	0
sulfonamide antibiotic	sulfonamide resistant sul	0.00309881	0.000876424	0.00285422	0.00135514	0.00309628	0.00101141	0	0.00317154	0.00605759	0.00323676	0.00295972	0.0639862	0
tetracycline antibiotic	tetracycline inactivation enzyme	0.0104358	0.00262927	0.0115523	0.0130492	0.0128074	0.00369609	0	0.0132167	0.0156118	0.0153967	0.0144096	0.0124238	0
tetracycline antibiotic	tetracycline-resistant ribosomal protection protein	0.00893172	0.00262927	0.0127359	0.016459	0.0169346	0.00350917	0	0.012987	0.0171862	0.0152196	0.0129245	0.0254811	0
