## Supplementary material for "A Metagenomic Study of Antibiotic Resistance Across Diverse Soil Types and Geographical Locations": Supplemental_Table_8.xlsx

### Sheet: Sheet1
Table 8: The abundance of confirmed plasmids associated with AMR gene families in the different soil studies
Drug Class	AMR Gene Family	NS1	NS2	NS3	NS4	NS5	US1	US2	US3	RHS1	RHS2	RHS3	RS1	RS2
antibiotic efflux	major facilitator superfamily (MFS) efflux pump	0	0	0	0	0	0	0	0	0	0	0	0	0
antibiotic efflux	multidrug and toxic compound extrusion (MATE) transporter	0.0222222	0	0.0434783	0.0141844	0.0277778	0	0	0.0104895	0.026087	0	0	0	0
antibiotic efflux	ATP-binding cassette (ABC) efflux pump	0	0	0	0	0	0	0	0	0	0	0	0	0
aminoglycoside	AAC(3); AAC(6')	0	0	0	0	0	0	0	0	0	0	0	0	0
aminoglycoside	AAC(3)	0	0	0.0869565	0.035461	0.0648148	0	0	0.027972	0.0173913	0	0	0	0
aminoglycoside	APH(3')	0	0	0	0.0141844	0.0462963	0	0	0.0384615	0.0173913	0	0	0	0
aminoglycoside	APH(3'')	0	0	0	0.0070922	0	0	0	0.0034965	0.026087	0	0	0.0434783	0
aminoglycoside	ANT(3'')	0	0	0.0869565	0.0070922	0.00925926	0	0	0.00699301	0.0434783	0	0	0.195652	0
aminoglycoside	AAC(2')	0.0222222	0.047619	0	0.0070922	0	0	0	0.0104895	0	0	0	0	0
aminoglycoside	AAC(6')	0.0666667	0	0	0.035461	0.00925926	0	0	0.027972	0.00869565	0	0	0	0
aminoglycoside	-resistant rpsL	0	0	0	0	0	0	0	0	0	0	0	0	0
aminoglycoside	APH(4)	0	0	0	0.0070922	0	0	0	0.0034965	0.0173913	0	0	0	0
aminoglycoside	APH(7'')	0	0	0	0	0	0	0	0	0.00869565	0	0	0	0
aminoglycoside	ANT(6)	0	0	0.0434783	0	0	0	0	0.0034965	0	0	0	0	0
aminoglycoside	16S rRNA methyltransferase (G1405)	0	0	0.0434783	0	0.00925926	0	0	0.0034965	0	0	0	0	0
aminoglycoside	APH(9)	0.0222222	0	0.0434783	0.0070922	0	0	0	0.0034965	0	0	0	0	0
aminoglycoside	APH(6)	0	0	0	0	0	0	0	0	0.0347826	0	0	0	0
aminoglycoside	amp acetyltransferase	0	0	0	0	0	0	0	0	0	0	0	0	0
aminoglycoside	ANT(4')	0	0	0	0	0.00925926	0	0	0.013986	0	0	0	0	0
aminoglycoside	ANT(2'')	0	0	0	0	0	0	0	0.0034965	0	0	0	0	0
aminoglycoside	APH(2'')	0	0.047619	0	0.0141844	0	0.125	0	0.00699301	0	0	0	0	0
aminoglycoside	kdpDE	0	0	0	0	0	0	0	0	0	0	0	0	0
aminoglycoside	16S rRNA methyltransferase (A1408)	0.0222222	0.047619	0	0	0	0	0	0	0	0	0	0	0
aminoglycoside	cpa acetyltransferase	0	0	0	0.0070922	0	0	0	0	0	0	0	0	0
aminoglycoside	ANT(9)	0	0	0	0	0	0	0	0.0104895	0	0	0	0	0
aminoglycoside	APH(2''); AAC(6')	0	0	0	0.0070922	0	0	0	0	0	0	0	0	0
antibiotic efflux	resistance-nodulation-cell division (RND) efflux pump	0	0	0	0	0	0	0	0	0	0	0	0	0
carbapenem	CphA beta-lactamase	0	0	0	0	0	0	0	0	0	0	0	0	0
carbapenem	BKC Beta-lactamase	0	0	0	0	0	0	0	0	0.00869565	0	0	0	0
carbapenem	subclass B1 Vibrio cholerae varG beta-lactamase	0	0	0.0434783	0	0	0	0	0	0	0	0	0	0
carbapenem	SME beta-lactamase	0	0	0	0	0	0	0	0.00699301	0	0	0	0	0
carbapenem	IND beta-lactamase	0	0	0	0	0.0185185	0	0	0.0034965	0.00869565	0	0	0	0
carbapenem	SPM beta-lactamase	0.0222222	0	0	0	0	0	0	0.0034965	0	0	0	0	0
carbapenem	subclass B1 PEDO beta-lactamase	0	0	0	0	0	0	0	0.0034965	0	0	0	0	0
carbapenem	CcrA beta-lactamase	0	0	0	0.0070922	0	0	0	0	0	0	0	0	0
carbapenem	MUS beta-lactamase	0	0	0	0	0	0	0	0.0034965	0	0	0	0	0
carbapenem	VMB beta-lactamase	0.0222222	0	0	0	0	0	0	0	0	0	0	0	0
carbapenem	SPG beta-lactamase	0	0	0	0	0	0	0	0	0	0	0	0	0
carbapenem	MSI beta-lactamase	0	0	0	0	0	0	0	0	0	0	0	0	0
carbapenem	GPC beta-lactamase	0.0222222	0	0.0434783	0	0	0	0	0	0	0	0	0	0
carbapenem	IMI beta-lactamase	0	0	0	0	0.00925926	0	0	0.00699301	0	0	0	0	0
carbapenem	MSI-OXA family beta-lactamase	0.0222222	0	0	0	0	0	0	0	0	0	0	0	0
carbapenem	ESP beta-lactamase	0	0	0	0	0	0	0	0	0	0	0	0	0
carbapenem	BJP beta-lactamase	0	0	0	0.0141844	0	0	0	0	0	0	0	0	0
carbapenem	SFH beta-lactamase	0	0	0	0	0.00925926	0	0	0.0034965	0	0	0	0	0
carbapenem; cephalosporin	CIA beta-lactamase	0	0	0	0	0	0	0	0	0	0	0	0	0
carbapenem; cephalosporin	FIM beta-lactamase	0	0	0	0	0	0	0	0	0	0	0	0	0
carbapenem; cephalosporin	RSA beta-lactamase	0	0	0	0.0070922	0.00925926	0	0	0	0.00869565	0	0	0	0
carbapenem; cephalosporin	IDC beta-lactamase	0	0	0	0	0	0	0	0	0	0	0	0	0
carbapenem; cephalosporin	DIM beta-lactamase	0	0	0	0	0	0	0	0	0	0	0	0	0
carbapenem; cephalosporin; cephamycin	TUS beta-lactamase	0	0	0	0	0.00925926	0	0	0	0.00869565	0	0	0	0
carbapenem; cephalosporin; cephamycin; penam	ACT beta-lactamase	0	0	0	0	0	0	0	0	0	0	0	0	0
carbapenem; cephalosporin; cephamycin; penam	NDM beta-lactamase	0	0	0	0	0	0	0	0	0	0	0	0	0
carbapenem; cephalosporin; cephamycin; penam	CAM beta-lactamase	0.0222222	0	0	0	0	0	0	0	0.00869565	0	0	0	0
carbapenem; cephalosporin; cephamycin; penam	NmcA beta-lactamase	0	0	0	0	0	0	0	0.00699301	0	0	0	0	0
carbapenem; cephalosporin; cephamycin; penam; penem	IMP beta-lactamase	0.0222222	0	0	0.0141844	0	0	0	0.0174825	0.0173913	0	0	0	0
carbapenem; cephalosporin; cephamycin; penam; penem	KHM beta-lactamase	0	0	0	0	0	0	0	0	0.00869565	0	0	0	0
carbapenem; cephalosporin; cephamycin; penam; penem	VIM beta-lactamase	0	0	0	0.0141844	0	0	0	0.0034965	0	0	0	0	0
carbapenem; cephalosporin; penam	OXA beta-lactamase	0.155556	0.047619	0	0.070922	0.12963	0.25	0	0.0804196	0.0695652	0	0	0.0652174	0
carbapenem; cephalosporin; penam	LMB beta-lactamase	0	0	0	0.0212766	0	0	0	0	0	0	0	0	0
carbapenem; cephalosporin; penam	GES beta-lactamase	0	0	0	0	0	0	0	0	0	0	0	0	0
carbapenem; cephalosporin; penam	PNGM beta-lactamase	0	0.047619	0	0	0	0	0	0.0034965	0	0	0	0	0
carbapenem; cephalosporin; penam	SHV beta-lactamase	0	0	0	0.0070922	0.0185185	0	0	0.013986	0.00869565	0	0	0	0
carbapenem; cephalosporin; penam	Rm3 family beta-lactamase	0	0	0.0434783	0	0	0	0	0	0	0	0	0	0
carbapenem; cephalosporin; penam	EBR beta-lactamase	0	0	0	0	0	0	0	0	0	0	0	0	0
carbapenem; cephalosporin; penam	GOB beta-lactamase	0	0	0	0	0.00925926	0	0	0	0	0	0	0	0
carbapenem; cephalosporin; penam	SIM beta-lactamase	0	0	0	0	0	0	0	0	0	0	0	0	0
carbapenem; cephalosporin; penam	FEZ beta-lactamase	0	0	0	0	0	0	0	0	0	0	0	0	0
carbapenem; cephalosporin; penam	SMB beta-lactamase	0	0	0	0.0070922	0	0	0	0.0034965	0	0	0	0	0
carbapenem; cephalosporin; penam	JOHN beta-lactamase	0	0	0	0	0	0	0	0.0034965	0	0	0	0	0
carbapenem; cephalosporin; penam	CGB beta-lactamase	0	0	0	0	0	0	0	0	0	0	0	0	0
carbapenem; cephalosporin; penam	THIN-B beta-lactamase	0	0	0	0	0	0	0	0.0034965	0	0	0	0	0
carbapenem; cephalosporin; penam	subclass B1 Bacillus anthracis Bla beta-lactamase	0	0	0	0	0	0	0	0	0	0	0	0.0217391	0
cephalosporin	BAT Beta-lactamase	0	0.047619	0	0	0	0	0	0	0	0	0	0	0
cephalosporin	ADC beta-lactamase without carbapenemase activity	0.0222222	0	0	0	0	0	0	0.00699301	0	0	0	0	0
cephalosporin	SRT beta-lactamase	0	0	0	0	0.00925926	0	0	0.0034965	0.00869565	0	0	0	0
cephalosporin	L1 family beta-lactamase	0.0222222	0	0	0	0	0	0	0	0.00869565	0	0	0	0
cephalosporin	CTX-M beta-lactamase	0	0	0	0.0070922	0.00925926	0	0	0.0104895	0	0	0	0	0
cephalosporin	cepA beta-lactamase	0	0	0	0	0	0	0	0	0	0	0	0	0
cephalosporin	CepS beta-lactamase	0.0222222	0	0	0	0	0	0	0	0	0	0	0	0
cephalosporin	AQU beta-lactamase	0	0	0.0434783	0	0	0	0	0.0034965	0	0	0	0	0
cephalosporin	BUT beta-lactamase	0	0	0	0	0	0	0	0	0	0	0	0	0
cephalosporin	PAC beta-lactamase	0	0	0	0	0	0	0	0	0	0	0	0	0
cephalosporin; cephamycin	DHA beta-lactamase	0	0	0	0.0070922	0.0185185	0	0	0.0034965	0.00869565	0	0	0	0
cephalosporin; cephamycin	FOX beta-lactamase	0	0	0	0	0	0	0	0	0	0	0	0	0
cephalosporin; cephamycin; penam	blaS	0	0	0	0	0	0	0	0	0	0	0	0	0
cephalosporin; cephamycin; penam	MOX beta-lactamase	0	0	0	0.0141844	0.00925926	0	0	0.0034965	0	0	0	0	0
cephalosporin; cephamycin; penam	AIM beta-lactamase	0	0	0	0	0.00925926	0	0	0.0034965	0	0	0	0	0
cephalosporin; penam	subclass B3 LRA beta-lactamase	0.0222222	0	0	0.0070922	0	0	0	0.0034965	0.0173913	0	0	0	0
cephalosporin; penam	CAU beta-lactamase	0	0	0	0	0	0	0	0.0034965	0	0	0	0	0
cephalosporin; penam	BlaB beta-lactamase	0	0	0	0	0	0	0	0.0034965	0	0	0	0	0
cephalosporin; penam	class C LRA beta-lactamase; class D LRA beta-lactamase	0	0	0	0	0	0	0	0	0	0	0	0	0
cephalosporin; penam	YRC Beta-lactamase	0	0	0	0	0	0	0	0.0034965	0	0	0	0	0
cephalosporin; penam	ampC-type beta-lactamase	0	0.047619	0	0.0212766	0	0	0	0.00699301	0.0173913	0	0	0	0
cephalosporin; penam	NPS beta-lactamase	0	0	0	0	0	0	0	0	0	0	0	0	0
cephalosporin; penam	Bc beta-lactamase	0	0	0	0	0	0	0	0	0	0	0	0	0
cephalosporin; penam	class A LRA beta-lactamase	0	0	0	0	0	0	0	0.0034965	0	0	0	0	0
cephalosporin; penam	OKP beta-lactamase	0	0	0	0	0	0	0	0	0	0	0	0	0
cephalosporin; penam	class C LRA beta-lactamase	0	0	0	0.0141844	0.00925926	0	0	0	0	0	0	0	0
cephalosporin; penam	SHW beta-lactamase	0	0	0	0	0	0	0	0	0	0	0	0	0
cephalosporin; penam	LCR beta-lactamase	0	0	0	0	0	0	0	0	0	0	0	0	0
cephalosporin; penam	BlaA beta-lactamase	0	0	0	0	0	0	0	0	0	0	0	0	0
cephalosporin; penam; penem	Sed beta-lactamase	0	0	0	0	0	0	0	0.0034965	0	0	0	0	0
cephalosporin; penam; penem	TRU beta-lactamase	0	0	0	0	0	0	0	0	0	0	0	0	0
cephalosporin; penam; penem	ACI beta-lactamase	0	0	0	0	0	0	0	0.0034965	0	0	0	0	0
cephamycin	CfxA beta-lactamase	0	0	0	0.0070922	0	0	0	0	0.00869565	0	0	0	0
cephamycin	CMY beta-lactamase	0	0	0	0.0070922	0	0	0	0.0104895	0.0173913	0	0	0	0
diaminopyramidine	trimethoprim resistant dihydrofolate reductase dfr	0.0444444	0	0.0434783	0.0283688	0.0925926	0	0	0.0244755	0.0173913	0	0	0.0869565	0
elfamycin	elfamycin resistant EF-Tu	0	0	0	0	0	0	0	0	0	0	0	0	0
fluoroquinolone	quinolone resistance protein (qnr)	0	0	0.0434783	0.0141844	0	0.125	0	0.00699301	0.00869565	0	0	0	0
fluoroquinolone	ciprofloxacin phosphotransferase (CrpP)	0	0	0	0	0	0	0	0	0	0	0	0	0
fluoroquinolone	fluoroquinolone resistant gyrB	0	0	0	0	0	0	0	0	0	0	0	0	0
fluoroquinolone	fluoroquinolone resistant parC	0	0	0	0	0	0	0	0	0	0	0	0	0
fluoroquinolone ; aminoglycoside ; tetracycline ; rifamycin	AAC(6')-Ib-cr	0	0	0	0	0	0	0	0	0	0	0	0	0
fluoroquinolone ; aminoglycoside ; tetracycline ; rifamycin	LAP beta-lactamase	0	0	0	0	0	0	0	0	0	0	0	0	0
fluoroquinolone ; monobactam; cephalosporin	TLA beta-lactamase	0	0	0	0	0.0185185	0	0	0	0	0	0	0	0
fosfomycin	Fom phosphotransferase family	0.0222222	0.047619	0	0	0	0	0	0.0034965	0.00869565	0	0	0	0
fosfomycin	fosfomycin thiol transferase	0	0	0	0	0.00925926	0	0	0.020979	0.026087	0	0	0	0
fosfomycin	fosC phosphotransferase family	0	0	0	0	0	0	0	0.0034965	0	0	0	0	0
fosfomycin	-resistant murA transferase	0	0	0	0	0	0	0	0	0	0	0	0	0
fusidic acid	fusidic acid inactivation enzyme	0	0	0	0	0.00925926	0	0	0	0	0	0	0	0
fusidic acid	Target protecting FusB-type protein conferring resistance to Fusidic acid	0	0	0	0	0	0	0	0	0	0	0	0	0
glycopeptide	glycopeptide resistance gene cluster; van ligase	0.0222222	0	0	0.0070922	0.00925926	0	0	0.0524476	0.00869565	0	0	0	0
glycopeptide	glycopeptide resistance gene cluster; vanR	0.0222222	0	0.0434783	0	0.0185185	0	0	0.0104895	0.00869565	0	0	0	0
glycopeptide	vanZ; glycopeptide resistance gene cluster	0	0	0	0	0	0	0	0	0	0	0	0	0
glycopeptide	vanS; glycopeptide resistance gene cluster	0.0222222	0	0.0434783	0.0070922	0.00925926	0	0	0.0104895	0	0	0	0	0
glycopeptide	glycopeptide resistance gene cluster; vanT	0	0.047619	0	0.0070922	0.00925926	0.125	0	0.0244755	0.0173913	0	0	0	0
glycopeptide	vanH; glycopeptide resistance gene cluster	0	0	0	0	0.00925926	0	0	0	0	0	0	0	0
glycopeptide	glycopeptide resistance gene cluster; vanXY	0	0	0	0	0	0.125	0	0	0.0173913	0	0	0	0
glycopeptide	Bleomycin resistant protein	0	0.047619	0	0.0070922	0	0	0	0.0034965	0	0	0	0	0
glycopeptide	vanW; glycopeptide resistance gene cluster	0	0	0	0	0	0	0	0	0	0	0	0	0
glycopeptide	vanX; glycopeptide resistance gene cluster	0	0	0	0	0	0	0	0.013986	0	0	0	0	0
glycopeptide	vanY; glycopeptide resistance gene cluster	0	0	0	0.0070922	0	0	0	0	0.0173913	0	0	0	0
glycopeptide	glycopeptide resistance gene cluster; vanK	0	0	0	0	0	0	0	0	0.00869565	0	0	0	0
glycopeptide	vanJ membrane protein	0	0	0	0.0070922	0	0	0	0	0.0173913	0	0	0	0
lincosamide ; streptogramin ; oxazolidinone ; phenicol ; pleuromutilin	lincosamide nucleotidyltransferase (LNU)	0	0	0	0	0	0	0	0.0174825	0	0	0	0	0
lincosamide ; streptogramin ; oxazolidinone ; phenicol ; pleuromutilin	Llm 23S ribosomal RNA methyltransferase	0	0	0	0.0070922	0	0	0	0.0034965	0	0	0	0	0
macrolide	Cfr 23S ribosomal RNA methyltransferase	0	0	0	0.0070922	0	0	0	0.0034965	0.0173913	0	0	0	0
macrolide	macrolide esterase	0	0	0	0.0070922	0.00925926	0	0	0.0174825	0	0	0	0	0
macrolide	macrolide phosphotransferase (MPH)	0.0444444	0	0	0.0212766	0.00925926	0.125	0	0.013986	0.00869565	0	0	0	0
macrolide	gimA family macrolide glycosyltransferase	0	0.047619	0	0	0	0	0	0.0034965	0	0	0	0	0
macrolide	mgt macrolide glycotransferase	0.0222222	0	0	0.0070922	0.00925926	0	0	0.0034965	0	0	0	0	0
macrolide	ole glycosyltransferase	0	0	0	0	0	0	0	0.0034965	0	0	0	0	0
macrolide ; lincosamide	non-erm 23S ribosomal RNA methyltransferase (G748)	0	0	0	0.106383	0.0555556	0	0	0.027972	0.0173913	0	0	0	0
macrolide ; lincosamide ; streptogramin		0	0	0	0	0	0	0	0	0	0	0	0	0
macrolide ; lincosamide ; streptogramin ; tetracycline ; oxazolidinone ; phenicol ; pleuromutilin	Erm 23S ribosomal RNA methyltransferase	0.0444444	0	0	0.0283688	0.00925926	0	0	0.0559441	0.0521739	0	0	0.0434783	0
monobactam; carbapenem; cephalosporin	PDC beta-lactamase	0	0.047619	0	0.0141844	0	0	0	0.0034965	0	0	0	0	0
monobactam; carbapenem; cephalosporin; cephamycin; penam; penem	General Bacterial Porin with reduced permeability to beta-lactams	0	0	0	0	0	0	0	0	0	0	0	0	0
monobactam; carbapenem; cephalosporin; penam	GIM beta-lactamase	0	0	0	0	0	0	0	0	0	0	0	0	0
monobactam; carbapenem; cephalosporin; penam; penem	KPC beta-lactamase	0	0	0	0	0	0	0	0.0034965	0	0	0	0	0
monobactam; carbapenem; penam	OXY beta-lactamase	0	0	0	0	0	0	0	0	0	0	0	0	0
monobactam; cephalosporin	PER beta-lactamase	0	0	0	0	0	0	0	0.00699301	0	0	0	0	0
monobactam; cephalosporin	VCC beta-lactamase	0	0	0	0	0	0	0	0	0	0	0	0	0
monobactam; cephalosporin; cephamycin; penam; penem	MIR beta-lactamase	0	0	0	0	0	0	0	0	0	0	0	0	0
monobactam; cephalosporin; penam	VEB beta-lactamase	0	0	0	0	0	0	0	0	0	0	0	0	0
monobactam; cephalosporin; penam	OCH beta-lactamase	0	0	0	0	0	0	0	0.0104895	0	0	0	0.0217391	0
monobactam; cephalosporin; penam; penem	ACC beta-lactamase	0	0.047619	0	0	0	0	0	0.00699301	0	0	0	0	0
mupirocin	BEL beta-lactamase	0	0	0	0	0	0	0	0	0.00869565	0	0	0	0
mupirocin	TEM beta-lactamase	0	0	0	0.035461	0	0	0	0.0104895	0.00869565	0	0	0	0
nucleoside	-resistant isoleucyl-tRNA synthetase (ileS)	0	0	0	0	0	0	0	0	0	0	0	0	0
nucleoside	streptothricin acetyltransferase (SAT)	0	0	0	0	0	0	0	0	0	0	0	0	0
nucleoside	tunicamycin resistance protein	0	0	0	0	0	0	0	0	0	0	0	0	0
penam	methicillin resistant PBP2	0.0222222	0	0	0	0	0	0	0.00699301	0.00869565	0	0	0	0
penam	CARB beta-lactamase	0	0	0	0	0.00925926	0	0	0.0104895	0	0	0	0	0
penam	blaF family beta-lactamase	0	0	0	0	0	0	0	0.0034965	0	0	0	0	0
penam	R39 beta-lactamase	0	0	0	0	0	0	0	0.0034965	0	0	0	0	0
penam	FAR beta-lactamase	0	0	0	0	0	0	0	0	0	0	0	0	0
penam	blaZ beta-lactamase	0.0222222	0	0	0	0	0	0	0	0.00869565	0	0	0	0
penam	HERA beta-lactamase	0	0	0	0	0	0	0	0	0	0	0	0	0
penam	CGA beta-lactamase	0	0	0	0	0	0	0	0	0	0	0	0	0
penam	CBP beta-lactamase	0	0	0	0	0	0	0	0	0	0	0	0	0
penam	EXO beta-lactamase	0	0	0	0	0.00925926	0	0	0.0034965	0	0	0	0.0217391	0
penam	RCP beta-lactamase	0	0	0	0	0	0	0	0	0	0	0	0	0
penam	AER beta-lactamase	0	0	0	0.0070922	0	0	0	0	0	0	0	0	0
penam	FRI beta-lactamase	0	0	0	0	0.00925926	0	0	0.00699301	0	0	0	0	0
penam	BPU Beta-lactamase	0	0	0.0434783	0	0	0	0	0	0	0	0	0	0
penam	BES Beta-lactamase	0	0	0	0	0	0	0	0	0.00869565	0	0	0	0
penam	FPH beta-lactamase	0	0	0	0	0	0	0	0	0	0	0	0	0
penam	DES beta-lactamase	0	0	0	0	0	0	0	0	0	0	0	0	0
penam	SCO beta-lactamase	0.0222222	0	0	0	0	0	0	0.0034965	0	0	0	0	0
penam	FONA beta-lactamase	0	0	0	0	0	0	0	0	0	0	0	0	0
penam; penem	BCL Beta-lactamase	0	0	0	0	0	0	0	0.0034965	0	0	0	0	0
penam; penem	class A Bacillus anthracis Bla beta-lactamase	0	0	0	0	0.00925926	0	0	0	0	0	0	0	0
peptide	LEN beta-lactamase	0	0	0	0.0212766	0	0	0	0.00699301	0	0	0	0	0
peptide	viomycin phosphotransferase	0	0	0	0	0	0	0	0	0	0	0	0	0
peptide	MCR phosphoethanolamine transferase	0.0222222	0.047619	0.0434783	0.0141844	0.0185185	0	0	0.0104895	0.0347826	0	0	0.0217391	0
peptide	defensin resistant mprF	0.0222222	0.047619	0	0	0.00925926	0	0	0.0244755	0.0173913	0	0	0	0
peptide	pmr phosphoethanolamine transferase	0	0	0	0.0070922	0.0277778	0	0	0.0314685	0.00869565	0	0	0	0
peptide	intrinsic colistin resistant phosphoethanolamine transferase	0	0.047619	0	0.0070922	0.00925926	0	0	0.0104895	0	0	0	0	0
peptide	non-erm 23S ribosomal RNA methyltransferase (A1067)	0	0	0	0	0	0	0	0	0	0	0	0	0
peptide	undecaprenyl pyrophosphate related proteins	0.0222222	0	0.0869565	0.0283688	0.0277778	0	0	0.00699301	0	0	0	0	0
peptide	lipid A acyltransferase	0	0	0	0.0070922	0	0	0	0	0	0	0	0	0
peptide	lipid A phosphatase	0	0	0	0	0.00925926	0	0	0	0	0	0	0	0
peptide ; polyamine	Intrinsic peptide resistant Lps	0	0	0	0	0	0	0	0	0	0	0	0	0
peptide ; polyamine	Bah amidohydrolase	0	0	0	0	0	0	0	0.0104895	0.00869565	0	0	0	0
peptide ; polyamine	Edeine acetyltransferase	0	0	0	0.0070922	0	0	0	0	0.00869565	0	0	0	0
phenicol	chloramphenicol acetyltransferase (CAT)	0.0222222	0	0.0869565	0.0283688	0.0555556	0	0	0.013986	0.026087	0	0	0	0
phenicol	chloramphenicol phosphotransferase	0	0	0	0	0.00925926	0	0	0	0	0	0	0	0
rifamycin	rifampin phosphotransferase	0	0	0	0	0.00925926	0	0	0.0034965	0.0173913	0	0	0	0
rifamycin	rifamycin-resistant beta-subunit of RNA polymerase (rpoB)	0.0222222	0	0	0.0070922	0.00925926	0	0	0.00699301	0.00869565	0	0	0.0217391	0
rifamycin	rifampin ADP-ribosyltransferase (Arr)	0	0	0	0	0	0	0	0	0	0	0	0	0
rifamycin	rifampin glycosyltransferase	0	0	0	0.0141844	0	0	0	0	0	0	0	0	0
rifamycin	RbpA bacterial RNA polymerase-binding protein	0	0	0	0	0	0	0	0	0	0	0	0	0
rifamycin	rifampin monooxygenase	0	0	0	0	0	0	0	0	0.00869565	0	0	0	0
streptogramin	streptogramin vgb lyase	0	0	0	0.0070922	0.0185185	0	0	0.0034965	0	0	0	0	0
streptogramin	streptogramin vat acetyltransferase	0.0222222	0.047619	0.0434783	0.0425532	0.00925926	0	0	0.013986	0	0	0	0	0
sulfonamide	sulfonamide resistant sul	0.0222222	0.047619	0	0.0070922	0	0	0	0	0.104348	0	0	0.391304	0
tetracycline	tetracycline-resistant ribosomal protection protein	0	0.0952381	0	0.035461	0.0185185	0.125	0	0.0174825	0.0173913	0	0	0.0434783	0
tetracycline	tetracycline inactivation enzyme	0	0.047619	0	0.0283688	0	0	0	0.0104895	0.00869565	0	0	0.0217391	0
