## Supplementary material for "A Metagenomic Study of Antibiotic Resistance Across Diverse Soil Types and Geographical Locations": Supplemental_Table_9.xlsx

### Sheet: Sheet1
Table 9: The abundance of contigs confirmed as integrons and the abundance of class 1, 2 and 3 integrons found in each study from each soil type
	NS1	NS2	NS3	NS4	NS5	US1	US2	US3	RHS1	RHS2	RHS3	RS1	RS2
Integrons	364	740	633	333	1745	1439	1938	660	2611	544	2535	1158	0
Total number of contigs	20777879	91390000	37497141	12997307	42395156	93885400	167618213	54733468	39298973	20741437	139677452	2169595	5934675
% of contigs considered to be integrons	1.75186e-05	8.09717e-06	1.68813e-05	2.56207e-05	4.11604e-05	1.53272e-05	1.1562e-05	1.20584e-05	6.64394e-05	2.62277e-05	1.8149e-05	0.00053374	0
Class 1	41	98	88	75	249	162	221	122	388	93	302	202	0
% of Class 1 integrons	0.112637	0.132432	0.139021	0.225225	0.142693	0.112578	0.114035	0.184848	0.148602	0.170956	0.119132	0.174439	0
Class 2	7	11	4	4	27	16	24	13	40	6	36	26	0
% of Class 2 integrons	0.0192308	0.0148649	0.00631912	0.012012	0.0154728	0.0111188	0.0123839	0.019697	0.0153198	0.0110294	0.0142012	0.0224525	0
Class 3	19	29	25	6	60	60	71	34	100	29	82	26	0
% of Class 3 integrons	0.0521978	0.0391892	0.0394945	0.018018	0.034384	0.0416956	0.0366357	0.0515152	0.0382995	0.0533088	0.0323471	0.0224525	0
