## Supplementary material for "A Metagenomic Study of Antibiotic Resistance Across Diverse Soil Types and Geographical Locations": Supplemental_Table_10.xlsx

### Sheet: Sheet1
Table 10: The abundance of each class of integron associated with AMR drug classes in each soil study
	Drug class	NS1	NS2	NS3	NS4	NS5	US1	US2	US3	RHS1	RHS2	RHS3	RS1	RS2
Class1
	Aminoglycoside	0.0731707	0.0714286	0.0340909	0.04	0.064257	0.0802469	0.0950226	0.0327869	0.0618557	0.0430108	0.0993377	0.0346535	0
	Beta-Lactamase	0.0731707	0.0612245	0.0227273	0.213333	0.108434	0.117284	0.131222	0	0.121134	0.0107527	0.0562914	0.133663	0
	Disinfecting agent	0.243902	0.214286	0.25	0.08	0.13253	0.234568	0.171946	0.270492	0.149485	0.301075	0.215232	0.0346535	0
	Fluroquinolone	0	0	0	0	0	0.00617284	0.00452489	0	0.00773196	0	0	0.0049505	0
	Macrolide	0	0	0	0.0133333	0.00401606	0.00617284	0.00904977	0	0.00515464	0	0	0.00990099	0
	Diaminopyramidine	0.0243902	0.0714286	0.0340909	0.0133333	0.0120482	0.0493827	0.0723982	0.0491803	0.0824742	0	0.0331126	0.0594059	0
	Phenicol	0.097561	0.102041	0.261364	0.226667	0.188755	0.154321	0.113122	0.139344	0.128866	0.215054	0.125828	0.287129	0
	Nucleoside	0	0	0	0	0	0	0	0	0	0	0	0	0
	Rifamycin	0.0731707	0.0510204	0.0113636	0.0133333	0.0441767	0.0123457	0.0135747	0.057377	0.0412371	0.0215054	0.0198675	0.029703	0
`	Sulphonamide	0.414634	0.408163	0.386364	0.373333	0.433735	0.314815	0.352941	0.393443	0.365979	0.397849	0.417219	0.366337	0
	Tetracycline	0	0.0204082	0	0.0266667	0.0120482	0.0246914	0.0316742	0.057377	0.0335052	0.0107527	0.0331126	0.039604	0
	Peptide	0	0	0	0	0	0	0.00452489	0	0	0	0	0	0
	none	0	0	0	0	0	0	0.00452489	0	0	0	0	0	0
Class 2	Aminoglycoside	0.571429	0.545455	0.75	0.75	0.592593	0.8125	0.833333	0.307692	0.575	0.666667	0.833333	0.230769	0
	Beta-Lactamase	0	0	0	0	0	0	0	0	0	0	0	0	0
	Disinfecting agent	0	0	0	0	0	0	0	0	0	0	0	0	0
	Fluroquinolone	0	0	0	0	0	0	0	0	0	0	0	0	0
	Macrolide	0	0	0	0	0	0	0	0	0	0	0	0	0
	Diaminopyramidine	0	0	0	0	0	0.0625	0	0	0	0	0	0	0
	Phenicol	0	0	0	0	0	0	0	0	0	0	0	0	0
	Nucleoside	0	0	0	0	0	0	0.0416667	0	0.025	0	0	0	0
	Rifamycin	0.428571	0.454545	0.25	0.25	0.407407	0.125	0.125	0.538462	0.4	0.333333	0.166667	0.230769	0
	Sulphonamide	0	0	0	0	0	0	0	0	0	0	0	0	0
	Para-aminosalicylic acid	0	0	0	0	0	0	0	0	0	0	0	0	0
	Tetracycline	0	0	0	0	0	0	0	0	0	0	0	0	0
	Peptide	0	0	0	0	0	0	0	0	0	0	0	0	0
	none	0	0	0	0	0	0	0	0.153846	0	0	0	0.538462	0
Class 3	Aminoglycoside	0.0526316	0.0344828	0	0	0	0	0.0140845	0	0.01	0	0	0.0384615	0
	Beta-Lactamase	0.263158	0.206897	0.08	0	0.45	0.3	0.380282	0	0.41	0.0344828	0.207317	0.692308	0
	Disinfecting agent	0.631579	0.724138	0.88	1	0.55	0.633333	0.535211	0.970588	0.58	0.965517	0.792683	0.269231	0
	Fluroquinolone	0	0	0	0	0	0	0	0	0	0	0	0	0
	Macrolide	0	0	0	0	0	0	0	0	0	0	0	0	0
	Diaminopyramidine	0.0526316	0.0344828	0.04	0	0	0.0666667	0.0704225	0.0294118	0	0	0	0	0
	Phenicol	0	0	0	0	0	0	0	0	0	0	0	0	0
	Nucleoside	0	0	0	0	0	0	0	0	0	0	0	0	0
	Rifamycin	0	0	0	0	0	0	0	0	0	0	0	0	0
	Sulphonamide	0	0	0	0	0	0	0	0	0	0	0	0	0
	Para-aminosalicylic acid	0	0	0	0	0	0	0	0	0	0	0	0	0
	Tetracycline	0	0	0	0	0	0	0	0	0	0	0	0	0
	Peptide	0	0	0	0	0	0	0	0	0	0	0	0	0
	none	0	0	0	0	0	0	0	0	0	0	0	0	0
