## Supplementary material for "A Metagenomic Study of Antibiotic Resistance Across Diverse Soil Types and Geographical Locations": Supplemental_Table_11.xlsx

### Sheet: Sheet1
Table 11: The abundance of each class of integron associated with AMR gene family in each soil study
Class 1
AMR gene family	NS1	NS2	NS3	NS4	NS5	US1	US2	US3	RHS1	RHS2	RHS3	RS1	RS2
aacA	0	0.0102041	0	0	0	0	0.00452489	0	0.00257732	0	0	0.0049505	0
aacC	0	0	0	0	0	0	0	0	0	0	0	0	0
aadA	0.0243902	0	0	0	0.0120482	0.0185185	0.0180995	0	0.0180412	0	0.00993377	0.00990099	0
aadB	0.0487805	0.0612245	0.0340909	0.04	0.0522088	0.0617284	0.0723982	0.0327869	0.0412371	0.0430108	0.089404	0.019802	0
aphaA	0	0	0	0	0	0	0	0	0	0	0	0	0
strB	0	0	0	0	0	0	0	0	0	0	0	0	0
ampC	0.0243902	0	0	0.213333	0	0.00617284	0.00452489	0	0.00773196	0	0	0.0346535	0
blaCTX-M-2	0	0	0	0	0	0	0	0	0	0	0	0	0
blaGES-1	0.0243902	0	0	0	0	0	0	0	0	0	0	0	0
blaIMP-1	0	0.0204082	0	0	0.064257	0.00617284	0.0452489	0	0.056701	0	0.00331126	0.0247525	0
blaOXA-1	0.0243902	0.0102041	0.0113636	0	0.0401606	0.0185185	0.0180995	0	0.0309278	0	0.0231788	0.049505	0
blaOXA-2	0	0.0306122	0.0113636	0	0.00401606	0.0864198	0.0588235	0	0.0180412	0.0107527	0.0298013	0.00990099	0
blaOXA-28	0	0	0	0	0	0	0	0	0	0	0	0	0
blaOXA-3	0	0	0	0	0	0	0	0	0	0	0	0.0049505	0
blaVIM-2	0	0	0	0	0	0	0.00452489	0	0.00773196	0	0	0.00990099	0
dfrA1	0	0	0	0	0	0.00617284	0	0	0	0	0	0	0
dfrA12	0	0	0	0.0133333	0	0	0	0	0.00257732	0	0	0.0049505	0
dfrA13	0	0	0	0	0	0	0	0	0	0	0	0	0
dfrA14	0	0	0	0	0	0	0	0	0	0	0	0	0
dfrA15	0	0	0	0	0	0	0	0	0.00257732	0	0	0.0049505	0
dfrA15b	0	0	0	0	0	0	0	0	0	0	0	0	0
dfrA16	0	0	0	0	0	0	0	0	0	0	0	0	0
dfrA16b	0	0	0	0	0	0	0	0	0	0	0	0	0
dfrA17	0	0.0408163	0.0227273	0	0.00401606	0.00617284	0.0316742	0.0163934	0.0335052	0	0.0331126	0.019802	0
dfrA5	0	0	0	0	0	0	0	0	0	0	0	0	0
dfrA7	0.0243902	0.0204082	0	0	0.00803213	0.0123457	0.0180995	0.0245902	0.0438144	0	0	0.029703	0
dfrB1	0	0	0	0	0	0	0	0	0	0	0	0	0
dfrB2	0	0	0	0	0	0	0	0	0	0	0	0	0
dfrB3	0	0.0102041	0.0113636	0	0	0.0246914	0.0226244	0.00819672	0	0	0	0	0
qacE	0.243902	0.214286	0.25	0.08	0.13253	0.234568	0.171946	0.270492	0.149485	0.301075	0.215232	0.0346535	0
qacEDelta1	0	0	0	0	0	0	0	0	0	0	0	0	0
qnrB10	0	0	0	0	0	0.00617284	0.00452489	0	0.00515464	0	0	0.0049505	0
qnrD	0	0	0	0	0	0	0	0	0.00257732	0	0	0	0
ereA1	0	0	0	0	0	0	0	0	0	0	0	0	0
ereA2	0	0	0	0	0	0	0	0	0	0	0	0	0
mphA	0	0	0	0.0133333	0.00401606	0.00617284	0.00904977	0	0.00515464	0	0	0.00990099	0
sat	0	0	0	0	0	0	0.00452489	0	0.00257732	0	0	0	0
sat2	0	0	0	0	0	0	0	0	0	0	0	0	0
catB8	0	0	0	0.0266667	0	0	0	0	0.0128866	0	0	0.0049505	0
cmlA	0	0	0	0	0	0	0.00452489	0	0.00773196	0	0	0.0346535	0
cmxA	0.097561	0.102041	0.261364	0.2	0.188755	0.148148	0.104072	0.139344	0.0927835	0.215054	0.125828	0.237624	0
floR	0	0	0	0	0	0.00617284	0.00452489	0	0.0154639	0	0	0.00990099	0
arr	0.0731707	0.0510204	0.0113636	0.0133333	0.0441767	0.0123457	0.0135747	0.057377	0.0412371	0.0215054	0.0198675	0.029703	0
sul1	0.414634	0.408163	0.375	0.373333	0.429719	0.308642	0.339367	0.393443	0.347938	0.397849	0.403974	0.341584	0
sul3	0	0	0.0113636	0	0.00401606	0.00617284	0.0135747	0	0.0180412	0	0.013245	0.0247525	0
tetR	0	0.0204082	0	0.0266667	0.0120482	0.0246914	0.0316742	0.057377	0.0335052	0.0107527	0.0331126	0.039604	0
estx	0	0	0	0	0	0	0	0	0	0	0	0	0
Class 2
AMR gene family	NS1	NS2	NS3	NS4	NS5	US1	US2	US3	RHS1	RHS2	RHS3	RS1	RS2
aadA	0	0	0	0	0.111111	0.1875	0.166667	0	0.175	0	0.0833333	0.0769231	0
aadB	0.571429	0.545455	0.75	0.75	0.481481	0.625	0.666667	0.307692	0.4	0.666667	0.75	0.153846	0
dfrA1	0	0	0	0	0	0.0625	0	0	0	0	0	0	0
dfrA14	0	0	0	0	0	0	0	0	0	0	0	0	0
ereA1	0	0	0	0	0	0	0	0	0	0	0	0	0
sat	0	0	0	0	0	0	0.0416667	0	0.025	0	0	0	0
arr	0.428571	0.454545	0.25	0.25	0.407407	0.125	0.125	0.538462	0.4	0.333333	0.166667	0.230769	0
estx	0	0	0	0	0	0	0	0	0	0	0	0	0
insB	0	0	0	0	0	0	0	0	0	0	0	0	0
lsp	0	0	0	0	0	0	0	0	0	0	0	0	0
repA	0	0	0	0	0	0	0	0	0	0	0	0	0
tnsD	0	0	0	0	0	0	0	0.153846	0	0	0	0.538462	0
tnSE	0	0	0	0	0	0	0	0	0	0	0	0	0
ybeA4	0	0	0	0	0	0	0	0	0	0	0	0	0
ybfA	0	0	0	0	0	0	0	0	0	0	0	0	0
ybfB	0	0	0	0	0	0	0	0	0	0	0	0	0
ygbA	0	0	0	0	0	0	0	0	0	0	0	0	0
Class 3
AMR gene family	NS1	NS2	NS3	NS4	NS5	US1	US2	US3	RHS1	RHS2	RHS3	RS1	RS2
aacA	0.0526316	0.0344828	0	0	0	0	0.0140845	0	0.01	0	0	0.0384615	0
blaIMP-1	0.0526316	0.0689655	0	0	0.266667	0.0166667	0.140845	0	0.22	0	0.0121951	0.192308	0
blaOXA-1	0.0526316	0.0344828	0.04	0	0.166667	0.05	0.056338	0	0.12	0	0.0853659	0.384615	0
blaOXA-2	0.157895	0.103448	0.04	0	0.0166667	0.233333	0.183099	0	0.07	0.0344828	0.109756	0.0769231	0
blaOXA-3	0	0	0	0	0	0	0	0	0	0	0	0.0384615	0
dfrB3	0.0526316	0.0344828	0.04	0	0	0.0666667	0.0704225	0.0294118	0	0	0	0	0
qacE	0.631579	0.724138	0.88	1	0.55	0.633333	0.535211	0.970588	0.58	0.965517	0.792683	0.269231	0
