## Supplementary material for "A Metagenomic Study of Antibiotic Resistance Across Diverse Soil Types and Geographical Locations": Supplemental_Table_12.xlsx

### Sheet: Sheet1
Table 12: The abundance of ICEs in all soil studies
Ice family	NS1	NS2	NS3	NS4	NS5	US1	US2	US3	RHS1	RHS2	RHS3	RS1	RS2
10270-RD.1	0	0	0	0	0	0	0.000795545	0	0	0	0	0	0
10270-RD.2	0	0	0	0	0	0	0	0	0	0	0	0	0
CTnDOT/ERL	0.00208333	0.00424929	0.00145879	0.00355872	0.00588452	0.00412007	0.00556881	0.00280899	0.00364816	0.000707214	0.00277606	0.0106236	0
ICE6013	0	0	0	0.000711744	0	0	0	0	0	0	0	0	0
ICEA5632	0	0	0	0	0	0	0	0.00093633	0	0	0	0	0
ICEAPG2	0	0	0	0	0.000367782	0	0	0	0	0	0	0	0
ICEBs1	0.00625	0.00991501	0.00510576	0.00355872	0.00183891	0.00706298	0.0071599	0.00842697	0.00567491	0.00282885	0.00863664	0	0
ICEclc	0.09375	0.0835694	0.112327	0.0953737	0.11769	0.0865215	0.0827367	0.0945693	0.0778273	0.115983	0.0913017	0.126559	0
ICEF-I/II	0	0	0	0	0	0	0	0	0	0	0	0	0
ICEF-III	0	0	0	0	0	0	0	0	0	0	0	0	0
ICEHin1056	0	0	0	0	0	0.000588582	0	0	0	0	0	0.000923788	0
ICEKp1	0.0104167	0.0311615	0.00583516	0.00213523	0.00441339	0.0170689	0.0198886	0.0149813	0.0158087	0.00565771	0.0178902	0.0120092	0
ICEM	0	0	0	0	0	0	0	0	0	0	0	0	0
ICESa2603	0.00833333	0.00566572	0.000729395	0.0149466	0.000735565	0.00882872	0.00477327	0.00468165	0.00932306	0.00424328	0.00308452	0.00600462	0
ICESt1	0	0	0	0.00854093	0	0	0	0	0	0	0	0	0
ICEYe1	0.0125	0.0113314	0.00802334	0.00355872	0.00735565	0.0105945	0.0111376	0.011236	0.0117552	0.00565771	0.0101789	0.00646651	0
PAPI-1	0.025	0.0226629	0.0262582	0.0213523	0.0261125	0.0229547	0.0222753	0.0243446	0.0210782	0.0247525	0.0246761	0.017552	0
PPI-1	0	0	0	0	0	0	0	0	0.000405351	0	0	0	0
SPI-7	0	0.00708215	0.00145879	0.00284698	0.00220669	0.0064744	0.00636436	0	0.00608026	0.000707214	0.00586058	0.00369515	0
SXT/R391	0.0854167	0.0750708	0.0532458	0.0377224	0.0680397	0.075927	0.0851233	0.0758427	0.102554	0.0502122	0.0829735	0.0859122	0
Tn1207.3	0	0.00141643	0	0	0.000367782	0	0	0	0.00121605	0	0	0	0
Tn1806	0.00416667	0.00424929	0.000729395	0.00925267	0.00147113	0.00176574	0.00159109	0.00093633	0.00324281	0.00141443	0	0.00646651	0
Tn4371	0.154167	0.141643	0.164843	0.123132	0.163663	0.143025	0.13922	0.162921	0.131739	0.169731	0.154226	0.188915	0
Tn5253	0	0	0.000729395	0.0170819	0.00183891	0.000588582	0.00318218	0.00093633	0.00121605	0.00141443	0.00154226	0.00138568	0
Tn5801	0	0	0	0	0	0.000588582	0	0	0.000810701	0	0	0.000461894	0
Tn916	0.00625	0.00141643	0.00145879	0.0227758	0.00110335	0.00117716	0.000795545	0.00280899	0.00729631	0.00282885	0.000308452	0.0189376	0
TnGBS1	0	0	0	0	0	0	0	0	0	0	0	0	0
Unclassified	0.591667	0.600567	0.617797	0.633452	0.596911	0.612713	0.609387	0.594569	0.600324	0.613861	0.596545	0.514088	0
