## Supplementary material for "A Metagenomic Study of Antibiotic Resistance Across Diverse Soil Types and Geographical Locations": Supplemental_Table_13.xlsx

### Sheet: Sheet1
Table 13: The abundance of IMEs in all soil studies
IME name		NS1	NS2	NS3	NS4	NS5	US1	US2	US3	RHS1	RHS2	RHS3	RS1	RS2
ermF region	ermF	0	0	0	0	0	0	0	0	0	0	0	0	0
NBU1	-	0	0	0	0	0	0	0	0	0	0	0	0	0
ATE-1	tet(W)	0	0	0	0	0	0	0	0	0	0	0	0	0
BcenGI2	blaNDM-1	0	0	0	0	0	0	0	0	0	0	0	0	0
cLV25	-	0	0	0	0	0	0	0	0	0	0	0	0	0
GIE492	mceA to mceF	0	0	0	0	0	0	0	0	0	0	0	0	0
GIsul2	sul2, arsBCHR	0	0	0	0	0	0	0	0	0	0	0	0	0
GIVchHai3	-	0	0	0	0	0	0	0	0	0	0	0	0.00296736	0
ICE6180-RD.1	-	0	0	0	0.0227273	0	0	0	0	0	0	0	0	0
IME_18RS21_oriT	merA, merR	0	0	0	0	0	0	0	0	0	0	0	0	0
IMEAcaSM.1	-	0.0576923	0.0769231	0.0990991	0.0833333	0.0529595	0.0505618	0.0454545	0.0747664	0.0355191	0.151899	0.0510753	0.0474777	0
IME_CJB111_rpsI	aadA2, floRc, tet(G), dfrA1, sul1	0	0	0	0	0	0	0	0	0	0	0	0	0
IME_GB00957_oriT	lsa(C)	0	0	0	0	0	0	0	0	0	0	0	0	0
IME_Sag2603_rpsl		0	0	0	0	0	0	0	0	0	0	0	0	0
IME_SagNEM316_rpsI		0	0	0	0	0	0	0	0	0	0	0	0	0
IMESp2907		0	0	0	0	0	0	0	0	0	0	0	0	0
IME_SpnAP200_rumA	lsa(C)	0	0	0	0	0	0	0	0	0	0	0	0	0
IME_SpnG54_rumA	aac(2′)-IIa	0	0	0	0	0	0	0	0	0	0	0	0	0
IME_SpnHun19A_tRNAleu	lnu(C)	0	0	0	0	0	0	0	0	0	0	0	0	0
IME_SpnOXC141_tRNAlys	-	0	0	0	0	0	0	0	0	0	0	0	0	0
IME_SpnST556_rpsI	ermR, lnR	0	0	0	0	0	0	0	0	0	0	0	0	0
IME_SpnTai19F_rpsI	aadB, aadA2	0	0	0	0	0	0	0	0	0	0	0	0	0
IME_Spy10270_rpmG	blaNDM-1	0	0	0	0	0	0	0	0	0	0	0	0	0
IME_Spy2096_snf2	-	0	0	0	0	0	0	0	0	0	0	0	0	0
IME_Ssal57I_rpmG	aadA2, sul1, floR, tetA(G), blaPSE-1	0	0	0	0	0	0	0	0	0	0	0	0	0
IME_Ssal57I_tRNAlys	dfrA1, floR, sul1, tet(G), blaP1	0	0	0	0	0	0	0	0	0	0	0	0	0
IME_SsalCCHSS3_ND	aacCA5, aadA7, blaTEM-1b, strAB, sul1, tet(A)	0	0	0	0	0	0	0	0	0	0	0	0	0
IME_SsalCCHSS3_rpmG	blaCTX-M-15	0	0	0	0	0	0	0	0	0	0	0	0	0
IME_SsalCCHSS3_tRNAlys	tet(G), floR, dhfrA15, blaPSE-1, sul1	0	0	0	0	0	0	0	0	0	0	0	0	0
IME_SsalJIM8777_rpmG	dfrA1, sul1	0	0	0	0	0	0	0	0	0	0	0	0	0
IME_SsalJIM8777_tRNAlys	blaTEM-1	0	0	0	0	0	0	0	0	0	0	0	0	0
IME_SsanSK36_rpmG	blaTEM-2	0	0	0	0	0	0	0	0	0	0	0	0	0
IME_SspIG2_tRNAleu	-	0	0	0	0	0	0	0	0	0	0	0	0	0
IME_SspIP16_tRNAleu	-	0	0	0	0	0	0	0	0	0	0	0	0	0
IME_SspIP16_tRNAlys	-	0	0	0	0	0	0	0	0	0	0	0	0	0
IME_SsuA7_guaA	aacA4, aadB, dhfrA1, blaVEB-6, sul1, qnrA1	0	0	0	0	0	0	0	0	0	0	0	0	0
IME_SsuA7_tRNAleu	dfrA25, qnrB2, sul	0	0	0	0	0	0	0	0	0	0	0	0	0
IME_SsuBM407_tRNAleu	aacCA5, aadA7, sul1	0	0	0	0	0	0	0	0	0	0	0	0	0
IME_SsuD12_tRNAasn	blaNDM-1, blaTEM-1, rmtB, qnrA1, tet(C), tet(J), floR, fosA3	0	0	0	0	0	0	0	0	0	0	0	0	0
IME_SsuD9_tRNAleu	dfrA1, floR, sul1, tet(G)	0	0	0	0	0	0	0	0	0	0	0	0	0
IME_SsuGZ1_tRNAleu	dfrA1, sul1	0	0	0	0	0	0	0	0	0	0	0	0	0
IME_SsuHAH33_guaA	tet(O)	0	0	0	0	0	0	0	0	0	0	0	0	0
IME_SsuJS14_tRNAleu	lnu(P)	0	0	0	0	0	0	0	0	0	0	0	0	0
IME_SsuP17_guaA	-	0	0	0	0	0	0	0	0	0	0	0	0	0
IME_SsuP17_tRNAleu	catD, catP	0	0	0	0	0	0	0	0	0	0	0	0	0
IME_SsuSC070731_tRNAleu	cfxA	0	0	0	0	0	0	0	0	0	0	0	0	0
IME_SsuSC84_guaA	tet(X), aadS	0	0	0	0	0	0	0	0	0	0	0	0	0
IME_SsuSC84_tRNAleu	erm(B)	0	0	0	0	0	0	0	0	0	0	0	0	0
IME_SsuSS12_guaA	-	0	0	0	0	0	0	0	0	0	0	0	0	0
IME_SsuSS12_tRNAleu	-	0	0	0	0	0	0	0	0	0	0	0	0	0
IME_SsuST1_tRNAleu	ermF	0	0	0	0	0	0	0	0	0	0	0	0	0
MGIVchHai6	sul1, floR, tetA(G), tetR, floR, mer	0.0576923	0.0769231	0.045045	0.0606061	0.05919	0.0393258	0.0454545	0.0654206	0.0355191	0.0632911	0.0456989	0.041543	0
MGIVchMoz2	-	0	0	0	0	0	0	0	0	0	0	0	0	0
MGIVchMoz3	-	0	0	0	0	0	0	0	0	0	0	0	0	0
MGIVchMoz4	-	0	0	0	0	0	0	0	0	0	0	0	0	0
MGIVchMoz6	aadA2, floR, tet(G), blaPSE-1 , sul1 , merEDAFPT	0	0	0	0	0.00311526	0	0	0	0.00546448	0	0	0.0148368	0
PGI1-PmESC	aadB, aadA2	0.0576923	0.0384615	0.0630631	0.0454545	0.0747664	0.0449438	0.038961	0.046729	0.0355191	0.0506329	0.0483871	0.0385757	0
PGI1-PmPEL	blaNDM-1, aadB, aadA2	0.0576923	0.0769231	0.0630631	0.0833333	0.0623053	0.0505618	0.038961	0.0747664	0.0355191	0.0886076	0.0483871	0.0356083	0
PGI2	dfrA16, blaPSE-1, aadA2, cmlA1 , aadA1, aacC4, hph, sul2, floR	0.0576923	0.0769231	0.0990991	0.0833333	0.0685358	0.0505618	0.0454545	0.0747664	0.0355191	0.113924	0.0510753	0.0504451	0
SGI1-A	aadA2, sul1, floR, pse-1	0	0	0	0	0	0	0	0	0	0	0	0.00593472	0
SGI1-B	pse-1, sul1	0	0	0	0	0	0	0	0	0.0218579	0	0.00268817	0.0118694	0
SGI1-B0616	-	0.0192308	0	0.00900901	0.0151515	0.0186916	0.0280899	0.0194805	0	0.0273224	0	0.0188172	0.0148368	0
SGI1-B2	-	0	0	0.018018	0.00757576	0.00934579	0.0168539	0.0324675	0.0280374	0.0355191	0.0126582	0.0188172	0.0326409	0
SGI1-C	aadA2, sul1	0	0	0	0	0	0	0	0	0	0	0	0	0
SGI1-D	aadA2, sul1	0	0	0	0	0	0	0.025974	0.00934579	0.0163934	0	0	0.0118694	0
SGI1-E	aadA2, sul1, pse-1, tetR	0	0	0	0	0	0	0	0	0	0	0	0	0
SGI1-F	dfrA1, floR, sul1, tet(G), blaP1	0.0576923	0.0769231	0.036036	0.0151515	0.0186916	0.0337079	0.0454545	0.046729	0.0327869	0.0253165	0.0376344	0.0326409	0
SGI1-G	pse-1, sul1	0	0	0	0	0	0	0	0	0	0	0	0	0
SGI1-H	aac(3)-ld, aadA7, sul1, floR, tetA(G), tetR, blapse-1	0.0384615	0	0.018018	0	0.0436137	0.0393258	0.038961	0.00934579	0.0300546	0.0126582	0.0430108	0.00296736	0
SGI1-I	aadA2, floR, tet(G), dfrA1, sul1	0.0769231	0.0769231	0.027027	0.0378788	0.046729	0.0730337	0.0779221	0.0934579	0.068306	0.0632911	0.0860215	0.0593472	0
SGI1-Pm2CHAMA	-	0.0576923	0.0769231	0.0630631	0.0606061	0.0560748	0.0505618	0.0454545	0.0747664	0.0355191	0.113924	0.0510753	0.0534125	0
SGI1-PmABB	-	0.0192308	0	0.027027	0	0.0280374	0.0393258	0.038961	0	0.0300546	0.0126582	0.0376344	0.0178042	0
SGI1-PmBRI	aadA2	0	0	0	0.00757576	0	0.011236	0.012987	0	0.0136612	0	0	0.0148368	0
SGI1-PmCAU	dfrA1	0	0	0	0.00757576	0	0.00561798	0	0	0.0136612	0	0	0.0118694	0
SGI1-PmGUE	aacCA5/aadA7, tetA(A), strB, strA, blaTEM-1bb aphA1a, dfrA15,flo/tet, blapse-1	0.0576923	0.0769231	0.0630631	0.0606061	0.0560748	0.0505618	0.0454545	0.0560748	0.0355191	0.0253165	0.0510753	0.0474777	0
SGI1-PmMAT	-	0.0192308	0	0.00900901	0.0151515	0.0404984	0.0449438	0.0324675	0	0.0300546	0	0.0403226	0.0207715	0
SGI1-PmSCO	aacCA5/aadA7, floRc, tetA(G), blapse-1	0.0576923	0.0384615	0.036036	0.0151515	0.0436137	0.0337079	0.0454545	0.0560748	0.0355191	0.0253165	0.0483871	0.0385757	0
SGI1-PmVER	aacCA5/aadA7, tetA(A), strB, strA, blaTEM-1b, aphA1a, sul1	0.0384615	0.0384615	0.0720721	0.0530303	0.05919	0.0449438	0.0454545	0.0560748	0.0355191	0.0253165	0.0483871	0.0385757	0
SGI1-J3	floR2, tetR, tet(G), sul1	0.0192308	0	0.018018	0	0.00934579	0.00561798	0.00649351	0	0.0218579	0	0	0.00890208	0
SGI1-J4	sul1, tniA	0	0	0	0	0	0	0	0	0	0	0	0	0
SGI1-J5	-	0	0	0	0	0	0	0	0	0.0136612	0	0	0.0148368	0
SGI1-J6	aadA2, floR2, tetR(G)-tetA(G), sul1	0	0	0	0	0	0	0	0	0.00819672	0	0	0.00296736	0
SGI1-K	aacCA5, aadA7, blaTEM-1b, strAB, sul1, tet(A)	0.0576923	0.0384615	0.027027	0.0606061	0.0560748	0.0393258	0.0454545	0.0373832	0.0327869	0.0126582	0.0483871	0.0356083	0
SGI1-K1	aadA7, sul1, mer, tetR, tet(A), pecM, tnpA, strB, strA, blaTEM-1	0.0192308	0.0384615	0.036036	0.0227273	0.00623053	0.0168539	0.00649351	0.00934579	0.010929	0.0126582	0.00268817	0.00890208	0
SGI1-K2	sul1, mer, tetR, tet(A), tnpA, strB, tnpR, blaTEM-1	0.0384615	0	0.00900901	0	0.0373832	0.0280899	0.0324675	0.00934579	0.0327869	0	0.0403226	0.00890208	0
SGI1-K3	blaTEM-1, strA, strB, pecM, tet(A), tetR, mer, sul1, aadA7,	0	0	0	0	0	0	0	0	0	0	0	0	0
SGI1-K4	aac(3)I-d, aaadA7, sul1, mer, tetR, tet(A)	0	0	0	0.00757576	0	0	0	0	0	0	0	0	0
SGI1-K5	aac(3)I-d, aaadA7, sul1, mer, tetR	0	0	0	0	0	0	0	0	0.00273224	0	0	0	0
SGI1-K7	blaCTX-M-15	0.0576923	0.0769231	0.0990991	0.0757576	0.0841121	0.0505618	0.0454545	0.0747664	0.0355191	0.101266	0.0510753	0.0504451	0
SGI1-L	tet(G), floR, dhfrA15, blapse-1, sul1	0.0384615	0.0769231	0.027027	0.0378788	0.0155763	0.0337079	0.038961	0.0560748	0.0300546	0.0253165	0.0430108	0.0356083	0
SGI1-M	aadB, sul1, floR, tetA(G),blapse-1	0	0	0	0	0	0	0	0	0	0	0	0	0
SGI1-N	-	0	0	0	0	0	0	0.00649351	0	0.0273224	0.0126582	0	0.0207715	0
SGI1-O	dfrA1, sul1	0	0	0	0	0	0	0.00649351	0	0.0136612	0	0	0.00890208	0
SGI1-P1	blaTEM-1	0	0	0	0	0	0	0	0	0	0	0	0	0
SGI1-P2	blaTEM-2	0	0	0	0	0	0	0	0	0.00273224	0	0	0	0
SGI1-S	rmtC	0	0	0	0	0	0	0	0	0	0	0	0	0
SGI1-U	dfrA5, sul1	0	0	0	0	0	0	0	0	0	0	0	0.00296736	0
SGI1-V	aacA4, aadB, dhfrA1, blaVEB-6, sul1, qnrA1	0.0192308	0.0384615	0.00900901	0.00757576	0.00934579	0.0224719	0.025974	0.00934579	0.0218579	0.0506329	0.0107527	0.0296736	0
SGI1-W	aadA2, lnuF, sul1	0	0	0	0	0	0.0168539	0	0	0.0163934	0	0	0.0237389	0
SGI1-X	dfrA25, qnrB2, sul1	0	0	0	0	0	0.00561798	0.00649351	0	0.0218579	0	0.00268817	0.0178042	0
SGI1-Y	aacCA5, aadA7, sul1	0.0192308	0	0.018018	0	0.0342679	0.0280899	0.025974	0	0.0273224	0	0.0430108	0.0207715	0
SGI1-Z	blaNDM-1, blaTEM-1, rmtB, qnrA1, tet(C), tet(J), floR, fosA3	0	0	0	0	0	0.00561798	0.012987	0	0.0191257	0	0.00537634	0.0356083	0
SGI1	aadA2, sul1, floR, tetA(G), tetR, blaPSE-1	0	0	0	0	0	0	0	0	0	0	0	0	0
SGI2-A [SGI1-J2]	dfrA1, sul1	0	0	0	0	0	0	0	0	0	0	0	0	0
SGI2 [SGI1-J]	dfrA1, floR, sul1, tet(G)	0	0	0	0	0	0	0	0	0	0	0	0	0
Tet(O) element	tet(O)	0	0	0	0	0	0	0	0	0	0	0	0	0
tISCpe8	lnu(P)	0	0	0	0	0	0	0	0	0	0	0	0	0
Tn4399	-	0	0	0	0	0	0	0	0	0	0	0	0.00296736	0
Tn4451	-	0	0	0	0.00757576	0	0	0	0	0	0	0	0	0
Tn4453	catD, catP	0	0	0	0	0	0	0	0	0	0	0	0	0
Tn4555	cfxA	0	0	0	0.0227273	0	0	0	0	0	0	0.00537634	0.0118694	0
Tn5520	-	0	0	0	0	0	0	0	0	0	0	0	0.00296736	0
Tn6031	tet(X), aadS	0	0	0	0	0	0	0	0	0	0	0	0	0
Tn6104	-	0	0	0.00900901	0.0606061	0.00623053	0.0337079	0.0194805	0.0373832	0.0136612	0	0.016129	0	0
Tn6105	-	0	0	0	0.00757576	0	0	0	0	0	0	0	0.00296736	0
Tn6106	-	0	0	0	0.00757576	0	0	0	0	0	0	0.00268817	0.00296736	0
Tn6115	-	0	0	0	0	0	0	0	0	0	0	0	0	0
Tn6215	erm(B)	0	0	0	0.00757576	0	0.00561798	0	0	0.00273224	0	0	0.00296736	0
Tn6218	-	0	0	0	0	0	0	0	0	0	0	0	0	0
